# Evolutionary conservation and divergence of the transcriptional regulation of bivalve shell secretion across life history stages

**DOI:** 10.1101/2022.04.22.489168

**Authors:** Alessandro Cavallo, Melody S. Clark, Lloyd S. Peck, Elizabeth M. Harper, Victoria A. Sleight

## Abstract

Adult molluscs produce shells with diverse morphologies and ornamentations, different colour patterns and microstructures. The larval shell however, is a phenotypically more conserved structure. How do developmental and evolutionary processes generate varying diversity at different life history stages? Using live-imaging, histology, scanning electron microscopy and transcriptomic profiling, we have described shell development in a heteroconchian bivalve the Antarctic clam, *Laternula elliptica* and compared it to adult shell secretion processes in the same species. Adult downstream shell genes, such as those encoding extracellular matrix proteins and biomineralisation enzymes, were largely not expressed during shell development, and instead, a development-specific downstream gene repertoire was expressed. Upstream regulatory genes such as transcription factors and signalling molecules were conserved between developmental and adult shell secretion. Comparing heteroconchian transcriptomic data with recently reported pteriomorphian larval shell proteome data suggests that, despite being phenotypically more conserved, the downstream effectors constituting the larval shell “tool-kit” may be as diverse as that of adults. Overall, our new data suggests that a larval shell formed using development-specific downstream effector genes is a conserved and ancestral feature of the bivalve lineage, and possibly more broadly across the molluscs.
