## Supplementary File 1 for "Evolutionary conservation and divergence of the transcriptional regulation of bivalve shell secretion across life history stages": M1_Brown4_singlehit_human_blastx_outfmt6.csv

TRINITY_DN259417_c0_g1	sp|P22670.2|	P22670	0	2.11e-36	RecName: Full=MHC class II regulatory factor RFX1; AltName: Full=Enhancer factor C; Short=EF-C; AltName: Full=Regulatory factor X 1; Short=RFX; AltName: Full=Transcription factor RFX1 [Homo sapiens]
TRINITY_DN341213_c0_g1	sp|Q96E66.1|	Q96E66	0	1.33e-38	RecName: Full=Leucine-rich repeat-containing protein 51; AltName: Full=Protein LRTOMT1 [Homo sapiens]
TRINITY_DN344879_c0_g1	sp|Q3ZCV2.4|	Q3ZCV2	0	1.75e-69	RecName: Full=Lymphocyte expansion molecule [Homo sapiens]
TRINITY_DN345958_c1_g1	sp|Q6ZP65.2|	Q6ZP65	0	4.45e-26	RecName: Full=BICD family-like cargo adapter 1; AltName: Full=Bicaudal D-related protein 1; Short=BICD-related protein 1; Short=BICDR-1; AltName: Full=Coiled-coil domain-containing protein 64A; Short=CCDC64A [Homo sapiens]
TRINITY_DN346091_c0_g1	sp|Q96C74.2|	Q96C74	0	5.86e-67	RecName: Full=Ropporin-1-like protein; Short=ROPN1-like protein; AltName: Full=AKAP-associated sperm protein [Homo sapiens]
TRINITY_DN349674_c0_g2	sp|Q9Y6J8.1|	Q9Y6J8	0	5.20e-81	RecName: Full=Serine/threonine/tyrosine-interacting-like protein 1; AltName: Full=Dual specificity phosphatase inhibitor MK-STYX; AltName: Full=Dual specificity protein phosphatase 24; AltName: Full=Inactive dual specificity protein phosphatase MK-STYX; AltName: Full=Map kinase phosphatase-like protein MK-STYX [Homo sapiens]
TRINITY_DN352255_c0_g1	sp|Q96DY2.2|	Q96DY2	0	1.70e-51	RecName: Full=Dynein regulatory complex protein 10; AltName: Full=IQ domain-containing protein D [Homo sapiens]
TRINITY_DN352406_c0_g1	sp|Q5BN46.1|	Q5BN46	0	3.52e-22	RecName: Full=UPF0691 protein C9orf116; AltName: Full=p53-induced expression in RB-null cells protein 1; Short=Pierce1 [Homo sapiens]
TRINITY_DN352698_c0_g1	sp|Q5THR3.1|	Q5THR3	0	1.53e-17	RecName: Full=EF-hand calcium-binding domain-containing protein 6; AltName: Full=CAP-binding protein complex-interacting protein 1; AltName: Full=DJ-1-binding protein; Short=DJBP [Homo sapiens]
TRINITY_DN355416_c0_g1	sp|Q96L03.1|	Q96L03	0	4.69e-74	RecName: Full=Spermatogenesis-associated protein 17 [Homo sapiens]
TRINITY_DN356444_c0_g1	sp|P57775.1|	P57775	0	1.61e-73	RecName: Full=F-box/WD repeat-containing protein 4; AltName: Full=Dactylin; AltName: Full=F-box and WD-40 domain-containing protein 4 [Homo sapiens]
TRINITY_DN356723_c0_g1	sp|Q96NH3.4|	Q96NH3	0	0.0	RecName: Full=Protein broad-minded; AltName: Full=TBC1 domain family member 32 [Homo sapiens]
TRINITY_DN356842_c0_g4	sp|Q96M98.2|	Q96M98	0	1.53e-117	RecName: Full=Parkin coregulated gene protein; AltName: Full=Molecular chaperone/chaperonin-binding protein; AltName: Full=PARK2 coregulated gene protein [Homo sapiens]
TRINITY_DN357425_c0_g1	sp|P16157.3|	P16157	0	1.90e-17	RecName: Full=Ankyrin-1; Short=ANK-1; AltName: Full=Ankyrin-R; AltName: Full=Erythrocyte ankyrin [Homo sapiens]
TRINITY_DN357854_c0_g1	sp|P20393.1|	P20393	0	8.92e-20	RecName: Full=Nuclear receptor subfamily 1 group D member 1; AltName: Full=Rev-erbA-alpha; AltName: Full=V-erbA-related protein 1; Short=EAR-1 [Homo sapiens]
TRINITY_DN358297_c5_g2	sp|Q9HAE3.1|	Q9HAE3	0	2.47e-50	RecName: Full=EF-hand calcium-binding domain-containing protein 1 [Homo sapiens]
TRINITY_DN358764_c0_g1	sp|Q8NEE8.2|	Q8NEE8	0	7.61e-106	RecName: Full=Tetratricopeptide repeat protein 16; Short=TPR repeat protein 16 [Homo sapiens]
TRINITY_DN359320_c3_g1	sp|P02585.2|	P02585	0	6.43e-34	RecName: Full=Troponin C, skeletal muscle [Homo sapiens]
TRINITY_DN359381_c0_g1	sp|P09211.2|	P09211	0	8.25e-23	RecName: Full=Glutathione S-transferase P; AltName: Full=GST class-pi; AltName: Full=GSTP1-1 [Homo sapiens]
TRINITY_DN359412_c0_g1	sp|Q494R4.2|	Q494R4	0	5.84e-22	RecName: Full=Coiled-coil domain-containing protein 153 [Homo sapiens]
TRINITY_DN359990_c0_g2	sp|Q6V702.4|	Q6V702	0	5.02e-97	RecName: Full=Cilia- and flagella-associated protein 299 [Homo sapiens]
TRINITY_DN360239_c0_g1	sp|O75874.2|	O75874	0	0.0	RecName: Full=Isocitrate dehydrogenase [NADP] cytoplasmic; Short=IDH; AltName: Full=Cytosolic NADP-isocitrate dehydrogenase; AltName: Full=IDP; AltName: Full=NADP(+)-specific ICDH; AltName: Full=Oxalosuccinate decarboxylase [Homo sapiens]
TRINITY_DN360519_c0_g1	sp|A4FU69.3|	A4FU69	0	1.54e-42	RecName: Full=EF-hand calcium-binding domain-containing protein 5 [Homo sapiens]
TRINITY_DN361472_c4_g1	sp|Q16566.1|	Q16566	0	1.47e-116	RecName: Full=Calcium/calmodulin-dependent protein kinase type IV; Short=CaMK IV; AltName: Full=CaM kinase-GR [Homo sapiens]
TRINITY_DN362140_c0_g1	sp|Q8IY82.3|	Q8IY82	0	0.0	RecName: Full=Dynein regulatory complex subunit 7; AltName: Full=Coiled-coil domain-containing protein 135; AltName: Full=Coiled-coil domain-containing protein lobo homolog [Homo sapiens]
TRINITY_DN362880_c1_g2	sp|P53355.6|	P53355	0	7.47e-18	RecName: Full=Death-associated protein kinase 1; Short=DAP kinase 1 [Homo sapiens]
TRINITY_DN363033_c4_g1	sp|Q5JPI9.2|	Q5JPI9	0	8.33e-22	RecName: Full=EEF1A lysine methyltransferase 2; AltName: Full=Methyltransferase-like protein 10; AltName: Full=Protein-lysine N-methyltransferase METTL10 [Homo sapiens]
TRINITY_DN363388_c2_g1	sp|B1ANS9.1|	B1ANS9	0	0.0	RecName: Full=WD repeat-containing protein 64 [Homo sapiens]
TRINITY_DN363950_c0_g2	sp|P04798.1|	P04798	0	1.08e-63	RecName: Full=Cytochrome P450 1A1; Short=CYPIA1; AltName: Full=Cytochrome P450 form 6; AltName: Full=Cytochrome P450-C; AltName: Full=Cytochrome P450-P1; AltName: Full=Hydroperoxy icosatetraenoate dehydratase [Homo sapiens]
TRINITY_DN364566_c0_g2	sp|Q6ZV65.3|	Q6ZV65	0	4.51e-32	RecName: Full=Protein FAM47E [Homo sapiens]
TRINITY_DN364938_c1_g1	sp|P33121.1|	P33121	0	9.01e-53	RecName: Full=Long-chain-fatty-acid--CoA ligase 1; AltName: Full=Acyl-CoA synthetase 1; Short=ACS1; AltName: Full=Arachidonate--CoA ligase; AltName: Full=Long-chain acyl-CoA synthetase 1; Short=LACS 1; AltName: Full=Long-chain acyl-CoA synthetase 2; Short=LACS 2; AltName: Full=Long-chain fatty acid-CoA ligase 2; AltName: Full=Palmitoyl-CoA ligase 1; AltName: Full=Palmitoyl-CoA ligase 2; AltName: …
TRINITY_DN365075_c2_g1	sp|O95490.2|	O95490	0	1.27e-37	RecName: Full=Adhesion G protein-coupled receptor L2; AltName: Full=Calcium-independent alpha-latrotoxin receptor 2; Short=CIRL-2; AltName: Full=Latrophilin homolog 1; AltName: Full=Latrophilin-2; AltName: Full=Lectomedin-1; Flags: Precursor [Homo sapiens]
TRINITY_DN365404_c5_g2	sp|F5H4B4.1|	F5H4B4	0	2.27e-21	RecName: Full=Protein FAM227A [Homo sapiens]
TRINITY_DN365587_c0_g2	sp|B2RV13.1|	B2RV13	0	1.19e-18	RecName: Full=Uncharacterized protein CFAP97D1; AltName: Full=CFAP97 domain-containing protein 1 [Homo sapiens]
TRINITY_DN365617_c0_g1	sp|Q0VFZ6.2|	Q0VFZ6	0	3.86e-48	RecName: Full=Coiled-coil domain-containing protein 173 [Homo sapiens]
TRINITY_DN365793_c5_g1	sp|Q9Y345.3|	Q9Y345	0	1.28e-117	RecName: Full=Sodium- and chloride-dependent glycine transporter 2; Short=GlyT-2; Short=GlyT2; AltName: Full=Solute carrier family 6 member 5 [Homo sapiens]
TRINITY_DN366103_c1_g1	sp|Q8N7P1.2|	Q8N7P1	0	5.75e-79	RecName: Full=Inactive phospholipase D5; Short=Inactive PLD 5; AltName: Full=Inactive choline phosphatase 5; AltName: Full=Inactive phosphatidylcholine-hydrolyzing phospholipase D5; AltName: Full=PLDc [Homo sapiens]
TRINITY_DN366204_c4_g1	sp|O60610.2|	O60610	0	2.23e-27	RecName: Full=Protein diaphanous homolog 1; AltName: Full=Diaphanous-related formin-1; Short=DRF1 [Homo sapiens]
TRINITY_DN366663_c5_g2	sp|A4D161.1|	A4D161	0	3.21e-104	RecName: Full=Protein FAM221A [Homo sapiens]
TRINITY_DN366674_c0_g1	sp|P25092.2|	P25092	0	2.72e-124	RecName: Full=Heat-stable enterotoxin receptor; Short=STA receptor; Short=hSTAR; AltName: Full=Guanylyl cyclase C; Short=GC-C; AltName: Full=Intestinal guanylate cyclase; Flags: Precursor [Homo sapiens]
TRINITY_DN367143_c0_g1	sp|Q8NCQ5.2|	Q8NCQ5	0	1.16e-55	RecName: Full=F-box only protein 15 [Homo sapiens]
TRINITY_DN367331_c2_g2	sp|Q8IVV2.4|	Q8IVV2	0	1.11e-33	RecName: Full=Lipoxygenase homology domain-containing protein 1 [Homo sapiens]
TRINITY_DN367432_c7_g1	sp|Q9BZW5.2|	Q9BZW5	0	7.01e-36	RecName: Full=Transmembrane 6 superfamily member 1 [Homo sapiens]
TRINITY_DN367553_c0_g1	sp|Q8N468.3|	Q8N468	0	4.72e-48	RecName: Full=Major facilitator superfamily domain-containing protein 4A; AltName: Full=Major facilitator superfamily domain-containing protein 4 [Homo sapiens]
TRINITY_DN367815_c2_g1	sp|A4QMS7.1|	A4QMS7	0	5.09e-25	RecName: Full=Uncharacterized protein C5orf49 [Homo sapiens]
TRINITY_DN367970_c2_g1	sp|Q8N865.3|	Q8N865	0	8.98e-38	RecName: Full=Uncharacterized protein C7orf31 [Homo sapiens]
TRINITY_DN368120_c2_g1	sp|A6PVC2.4|	A6PVC2	0	1.61e-112	RecName: Full=Protein monoglycylase TTLL8; AltName: Full=Tubulin--tyrosine ligase-like protein 8 [Homo sapiens]
TRINITY_DN368432_c0_g2	sp|Q8NE09.3|	Q8NE09	0	1.18e-35	RecName: Full=Regulator of G-protein signaling 22; Short=RGS22 [Homo sapiens]
TRINITY_DN368560_c0_g1	sp|Q6ZMW3.2|	Q6ZMW3	0	1.49e-18	RecName: Full=Echinoderm microtubule-associated protein-like 6; Short=EMAP-6; AltName: Full=Echinoderm microtubule-associated protein-like 5-like [Homo sapiens]
TRINITY_DN368585_c1_g1	sp|Q6TDU7.2|	Q6TDU7	0	1.61e-36	RecName: Full=Protein CASC1; AltName: Full=Cancer susceptibility candidate gene 1 protein; AltName: Full=Lung adenoma susceptibility 1-like protein; AltName: Full=Protein phosphatase 1 regulatory subunit 54 [Homo sapiens]
TRINITY_DN368745_c3_g1	sp|Q9H095.1|	Q9H095	0	1.58e-88	RecName: Full=Dynein regulatory complex protein 9; AltName: Full=IQ domain-containing protein G [Homo sapiens]
TRINITY_DN368936_c2_g1	sp|B1ANS9.1|	B1ANS9	0	1.15e-29	RecName: Full=WD repeat-containing protein 64 [Homo sapiens]
TRINITY_DN369085_c0_g3	sp|Q5JU67.1|	Q5JU67	0	8.18e-72	RecName: Full=Cilia- and flagella-associated protein 157 [Homo sapiens]
TRINITY_DN369406_c2_g1	sp|B1AK53.1|	B1AK53	0	1.05e-20	RecName: Full=Espin; AltName: Full=Autosomal recessive deafness type 36 protein; AltName: Full=Ectoplasmic specialization protein [Homo sapiens]
TRINITY_DN369594_c1_g1	sp|A6NJV1.1|	A6NJV1	0	8.57e-41	RecName: Full=Protein FAM166C; AltName: Full=Family with sequence similarity 166 member C [Homo sapiens]
TRINITY_DN369724_c2_g1	sp|A6NHM9.1|	A6NHM9	0	2.24e-18	PUTATIVE PSEUDOGENE: RecName: Full=Putative DBH-like monooxygenase protein 2; AltName: Full=DBH-like monooxygenase protein 2 pseudogene; Flags: Precursor [Homo sapiens]
TRINITY_DN369792_c0_g1	sp|Q6Q759.1|	Q6Q759	0	1.57e-81	RecName: Full=Sperm-associated antigen 17; AltName: Full=Projection protein PF6 homolog [Homo sapiens]
TRINITY_DN370048_c2_g3	sp|Q5T2S8.1|	Q5T2S8	0	0.0	RecName: Full=Armadillo repeat-containing protein 4 [Homo sapiens]
TRINITY_DN370084_c0_g1	sp|Q9P2E7.2|	Q9P2E7	0	7.66e-16	RecName: Full=Protocadherin-10; Flags: Precursor [Homo sapiens]
TRINITY_DN370329_c0_g1	sp|Q4U2R6.1|	Q4U2R6	0	2.41e-19	RecName: Full=39S ribosomal protein L51, mitochondrial; Short=L51mt; Short=MRP-L51; AltName: Full=Mitochondrial large ribosomal subunit protein mL51; AltName: Full=bMRP-64; Short=bMRP64; Flags: Precursor [Homo sapiens]
TRINITY_DN370367_c2_g2	sp|A6NNM8.2|	A6NNM8	0	2.10e-108	RecName: Full=Tubulin polyglutamylase TTLL13P; AltName: Full=Tubulin tyrosine ligase-like family member 13 pseudogene; AltName: Full=Tubulin--tyrosine ligase-like protein 13 [Homo sapiens]
TRINITY_DN370642_c0_g2	sp|Q9HCR9.2|	Q9HCR9	0	1.93e-113	RecName: Full=Dual 3',5'-cyclic-AMP and -GMP phosphodiesterase 11A; AltName: Full=cAMP and cGMP phosphodiesterase 11A [Homo sapiens]
TRINITY_DN370657_c4_g1	sp|O75602.1|	O75602	0	0.0	RecName: Full=Sperm-associated antigen 6; AltName: Full=Protein PF16 homolog; AltName: Full=Repro-SA-1; AltName: Full=Sperm flagellar protein [Homo sapiens]
TRINITY_DN370932_c0_g1	sp|Q9H069.2|	Q9H069	0	0.0	RecName: Full=Dynein regulatory complex subunit 3; AltName: Full=Leucine-rich repeat-containing protein 48 [Homo sapiens]
TRINITY_DN371081_c0_g1	sp|Q8NA56.2|	Q8NA56	0	9.71e-80	RecName: Full=Tetratricopeptide repeat protein 29; Short=TPR repeat protein 29; AltName: Full=Protein TBPP2A; AltName: Full=Testis development protein NYD-SP14 [Homo sapiens]
TRINITY_DN371813_c1_g1	sp|Q8IXY8.1|	Q8IXY8	0	1.12e-93	RecName: Full=Probable inactive peptidyl-prolyl cis-trans isomerase-like 6; Short=PPIase; AltName: Full=Cyclophilin-like protein PPIL6; AltName: Full=Rotamase PPIL6 [Homo sapiens]
TRINITY_DN371897_c0_g1	sp|Q9Y4P9.3|	Q9Y4P9	0	5.35e-34	RecName: Full=Sperm flagellar protein 1 [Homo sapiens]
TRINITY_DN371928_c1_g1	sp|Q9P1Z9.3|	Q9P1Z9	0	2.11e-129	RecName: Full=Coiled-coil domain-containing protein 180 [Homo sapiens]
TRINITY_DN371932_c4_g1	sp|Q502X0.2|	Q502X0	0	1.17e-22	RecName: Full=MORN repeat-containing protein 2; AltName: Full=MORN motif protein in testis [Homo sapiens]
TRINITY_DN372165_c7_g1	sp|Q9H6J7.2|	Q9H6J7	0	1.95e-66	RecName: Full=UPF0705 protein C11orf49 [Homo sapiens]
TRINITY_DN372783_c0_g2	sp|Q8IYT3.3|	Q8IYT3	0	2.38e-69	RecName: Full=Coiled-coil domain-containing protein 170 [Homo sapiens]
TRINITY_DN373073_c2_g1	sp|Q4G0U5.2|	Q4G0U5	0	4.02e-178	RecName: Full=Cilia- and flagella-associated protein 221; AltName: Full=Primary ciliary dyskinesia protein 1 [Homo sapiens]
TRINITY_DN373312_c2_g1	sp|P0C875.2|	P0C875	0	1.27e-25	RecName: Full=Protein FAM228B [Homo sapiens]
TRINITY_DN373317_c0_g1	sp|P08133.3|	P08133	0	1.64e-71	RecName: Full=Annexin A6; AltName: Full=67 kDa calelectrin; AltName: Full=Annexin VI; AltName: Full=Annexin-6; AltName: Full=Calphobindin-II; Short=CPB-II; AltName: Full=Chromobindin-20; AltName: Full=Lipocortin VI; AltName: Full=Protein III; AltName: Full=p68; AltName: Full=p70 [Homo sapiens]
TRINITY_DN373347_c3_g2	sp|Q6ZNQ3.2|	Q6ZNQ3	0	4.07e-72	RecName: Full=Leucine-rich repeat-containing protein 69 [Homo sapiens]
TRINITY_DN373443_c1_g1	sp|P48751.2|	P48751	0	0.0	RecName: Full=Anion exchange protein 3; Short=AE 3; Short=Anion exchanger 3; AltName: Full=CAE3/BAE3; AltName: Full=Cardiac/brain band 3-like protein; AltName: Full=Neuronal band 3-like protein; AltName: Full=Solute carrier family 4 member 3 [Homo sapiens]
TRINITY_DN373668_c3_g1	sp|O95922.1|	O95922	0	2.75e-23	RecName: Full=Probable tubulin polyglutamylase TTLL1; AltName: Full=Tubulin polyglutamylase complex subunit 3; Short=PGs3; AltName: Full=Tubulin--tyrosine ligase-like protein 1 [Homo sapiens]
TRINITY_DN374086_c2_g1	sp|Q9H1P6.1|	Q9H1P6	0	1.28e-25	RecName: Full=Uncharacterized protein C20orf85 [Homo sapiens]
TRINITY_DN374519_c3_g1	sp|B7ZC32.2|	B7ZC32	0	3.38e-35	RecName: Full=Kinesin-like protein KIF28P; AltName: Full=Kinesin-like protein 6 [Homo sapiens]
TRINITY_DN374633_c1_g1	sp|Q96M95.2|	Q96M95	0	6.07e-65	RecName: Full=Coiled-coil domain-containing protein 42 [Homo sapiens]
TRINITY_DN374773_c0_g1	sp|Q8IXS2.2|	Q8IXS2	0	4.98e-151	RecName: Full=Dynein regulatory complex subunit 2; AltName: Full=Coiled-coil domain-containing protein 65; AltName: Full=Testis development protein NYD-SP28 [Homo sapiens]
TRINITY_DN374895_c1_g1	sp|Q5HYA8.2|	Q5HYA8	0	0.0	RecName: Full=Meckelin; AltName: Full=Meckel syndrome type 3 protein; AltName: Full=Transmembrane protein 67; Flags: Precursor [Homo sapiens]
TRINITY_DN375106_c4_g2	sp|Q9C093.2|	Q9C093	0	2.02e-114	RecName: Full=Sperm flagellar protein 2; AltName: Full=Protein KPL2 [Homo sapiens]
TRINITY_DN375249_c4_g2	sp|Q8NEG2.3|	Q8NEG2	0	2.31e-18	RecName: Full=Uncharacterized protein C7orf57 [Homo sapiens]
TRINITY_DN375420_c0_g1	sp|Q13057.4|	Q13057	0	8.15e-120	RecName: Full=Bifunctional coenzyme A synthase; Short=CoA synthase; AltName: Full=NBP; AltName: Full=POV-2; Includes: RecName: Full=Phosphopantetheine adenylyltransferase; AltName: Full=Dephospho-CoA pyrophosphorylase; AltName: Full=Pantetheine-phosphate adenylyltransferase; Short=PPAT; Includes: RecName: Full=Dephospho-CoA kinase; Short=DPCK; AltName: Full=Dephosphocoenzyme A kinase; Short=DPCOA…
TRINITY_DN375432_c0_g1	sp|Q13402.2|	Q13402	0	4.76e-61	RecName: Full=Unconventional myosin-VIIa [Homo sapiens]
TRINITY_DN375487_c2_g1	sp|Q9NWB7.1|	Q9NWB7	0	1.41e-163	RecName: Full=Intraflagellar transport protein 57 homolog; AltName: Full=Dermal papilla-derived protein 8; AltName: Full=Estrogen-related receptor beta-like protein 1; AltName: Full=HIP1-interacting protein; AltName: Full=MHS4R2 [Homo sapiens]
TRINITY_DN375519_c0_g1	sp|P78314.2|	P78314	0	5.43e-20	RecName: Full=SH3 domain-binding protein 2; Short=3BP-2 [Homo sapiens]
TRINITY_DN375520_c0_g1	sp|Q6ZU64.2|	Q6ZU64	0	0.0	RecName: Full=Cilia- and flagella-associated protein 65; AltName: Full=Coiled-coil domain-containing protein 108 [Homo sapiens]
TRINITY_DN375623_c9_g1	sp|P08133.3|	P08133	0	0.0	RecName: Full=Annexin A6; AltName: Full=67 kDa calelectrin; AltName: Full=Annexin VI; AltName: Full=Annexin-6; AltName: Full=Calphobindin-II; Short=CPB-II; AltName: Full=Chromobindin-20; AltName: Full=Lipocortin VI; AltName: Full=Protein III; AltName: Full=p68; AltName: Full=p70 [Homo sapiens]
TRINITY_DN375686_c1_g2	sp|P02585.2|	P02585	0	1.72e-16	RecName: Full=Troponin C, skeletal muscle [Homo sapiens]
TRINITY_DN375921_c1_g1	sp|C9J069.1|	C9J069	0	1.91e-62	RecName: Full=Apical junction component 1 homolog [Homo sapiens]
TRINITY_DN375979_c0_g2	sp|Q9H1X1.1|	Q9H1X1	0	1.23e-69	RecName: Full=Radial spoke head protein 9 homolog [Homo sapiens]
TRINITY_DN375991_c1_g1	sp|P29973.3|	P29973	0	3.52e-114	RecName: Full=cGMP-gated cation channel alpha-1; AltName: Full=Cyclic nucleotide-gated cation channel 1; AltName: Full=Cyclic nucleotide-gated channel alpha-1; Short=CNG channel alpha-1; Short=CNG-1; Short=CNG1; AltName: Full=Cyclic nucleotide-gated channel, photoreceptor; AltName: Full=Rod photoreceptor cGMP-gated channel subunit alpha [Homo sapiens]
TRINITY_DN376564_c0_g1	sp|Q8WW24.1|	Q8WW24	0	5.18e-25	RecName: Full=Tektin-4 [Homo sapiens]
TRINITY_DN376571_c0_g1	sp|Q9Y5B8.1|	Q9Y5B8	0	2.49e-157	RecName: Full=Nucleoside diphosphate kinase 7; Short=NDK 7; Short=NDP kinase 7; AltName: Full=nm23-H7 [Homo sapiens]
TRINITY_DN376683_c3_g2	sp|Q9H0C1.3|	Q9H0C1	0	2.29e-125	RecName: Full=Zinc finger MYND domain-containing protein 12 [Homo sapiens]
TRINITY_DN376696_c1_g4	sp|Q86UN6.1|	Q86UN6	0	5.94e-22	RecName: Full=A-kinase anchor protein 14; Short=AKAP-14; AltName: Full=A-kinase anchor protein 28 kDa; Short=AKAP 28; AltName: Full=Protein kinase A-anchoring protein 14; Short=PRKA14 [Homo sapiens]
TRINITY_DN376854_c3_g1	sp|A5D8W1.3|	A5D8W1	0	0.0	RecName: Full=Cilia- and flagella-associated protein 69 [Homo sapiens]
TRINITY_DN376886_c3_g4	sp|O15182.2|	O15182	0	3.41e-24	RecName: Full=Centrin-3 [Homo sapiens]
TRINITY_DN376892_c2_g1	sp|Q6NXP6.2|	Q6NXP6	0	1.94e-44	RecName: Full=NADP-dependent oxidoreductase domain-containing protein 1; AltName: Full=Pyrroline-5-carboxylate reductase-like protein C14orf148 [Homo sapiens]
TRINITY_DN377302_c0_g1	sp|A5D8V7.1|	A5D8V7	0	7.14e-72	RecName: Full=Coiled-coil domain-containing protein 151 [Homo sapiens]
TRINITY_DN378100_c0_g1	sp|Q8NA66.1|	Q8NA66	0	4.12e-33	RecName: Full=Cyclic nucleotide-binding domain-containing protein 1 [Homo sapiens]
TRINITY_DN378457_c1_g1	sp|Q5T124.2|	Q5T124	0	1.13e-72	RecName: Full=UBX domain-containing protein 11; AltName: Full=Colorectal tumor-associated antigen COA-1; AltName: Full=Socius; AltName: Full=UBX domain-containing protein 5 [Homo sapiens]
TRINITY_DN378592_c2_g2	sp|Q9NRQ2.2|	Q9NRQ2	0	1.42e-24	RecName: Full=Phospholipid scramblase 4; Short=PL scramblase 4; AltName: Full=Ca(2+)-dependent phospholipid scramblase 4; AltName: Full=Cell growth-inhibiting gene 43 protein; AltName: Full=TRA1 [Homo sapiens]
TRINITY_DN378595_c0_g1	sp|Q5TCS8.2|	Q5TCS8	0	0.0	RecName: Full=Adenylate kinase 9; Short=AK 9; AltName: Full=Adenylate kinase domain-containing protein 1; AltName: Full=Adenylate kinase domain-containing protein 2 [Homo sapiens]
TRINITY_DN378615_c5_g2	sp|Q9UMQ6.2|	Q9UMQ6	0	2.36e-38	RecName: Full=Calpain-11; AltName: Full=Calcium-activated neutral proteinase 11; Short=CANP 11 [Homo sapiens]
TRINITY_DN378752_c3_g1	sp|Q32M84.2|	Q32M84	0	2.24e-85	RecName: Full=BTB/POZ domain-containing protein 16 [Homo sapiens]
TRINITY_DN378832_c3_g1	sp|O95995.1|	O95995	0	0.0	RecName: Full=Dynein regulatory complex subunit 4; AltName: Full=Growth arrest-specific protein 11; Short=GAS-11; AltName: Full=Growth arrest-specific protein 8; Short=GAS-8 [Homo sapiens]
TRINITY_DN378853_c0_g1	sp|P24298.3|	P24298	0	0.0	RecName: Full=Alanine aminotransferase 1; Short=ALT1; AltName: Full=Glutamate pyruvate transaminase 1; Short=GPT 1; AltName: Full=Glutamic--alanine transaminase 1; AltName: Full=Glutamic--pyruvic transaminase 1 [Homo sapiens]
TRINITY_DN379135_c0_g1	sp|A6NFN9.3|	A6NFN9	0	1.55e-60	RecName: Full=Protein ANKUB1; AltName: Full=Ankyrin repeat and ubiquitin domain-containing 1 [Homo sapiens]
TRINITY_DN379254_c0_g1	sp|Q9Y5B8.1|	Q9Y5B8	0	1.46e-42	RecName: Full=Nucleoside diphosphate kinase 7; Short=NDK 7; Short=NDP kinase 7; AltName: Full=nm23-H7 [Homo sapiens]
TRINITY_DN379326_c1_g4	sp|P63172.1|	P63172	0	4.18e-54	RecName: Full=Dynein light chain Tctex-type 1; AltName: Full=Protein CW-1; AltName: Full=T-complex testis-specific protein 1 homolog [Homo sapiens]
TRINITY_DN379489_c0_g1	sp|Q6P656.1|	Q6P656	0	7.15e-57	RecName: Full=Cilia- and flagella-associated protein 161 [Homo sapiens]
TRINITY_DN379569_c0_g2	sp|Q96GX1.1|	Q96GX1	0	8.23e-46	RecName: Full=Tectonic-2; Flags: Precursor [Homo sapiens]
TRINITY_DN379612_c1_g3	sp|P27448.5|	P27448	0	5.40e-53	RecName: Full=MAP/microtubule affinity-regulating kinase 3; AltName: Full=C-TAK1; Short=cTAK1; AltName: Full=Cdc25C-associated protein kinase 1; AltName: Full=ELKL motif kinase 2; Short=EMK-2; AltName: Full=Protein kinase STK10; AltName: Full=Ser/Thr protein kinase PAR-1; Short=Par-1a; AltName: Full=Serine/threonine-protein kinase p78 [Homo sapiens]
TRINITY_DN379689_c3_g2	sp|Q9UFE4.3|	Q9UFE4	0	0.0	RecName: Full=Coiled-coil domain-containing protein 39 [Homo sapiens]
TRINITY_DN379690_c0_g1	sp|Q8NDM7.3|	Q8NDM7	0	0.0	RecName: Full=Cilia- and flagella-associated protein 43; AltName: Full=WD repeat-containing protein 96 [Homo sapiens]
TRINITY_DN379732_c1_g1	sp|Q5RHP9.1|	Q5RHP9	0	2.64e-25	RecName: Full=Glutamate-rich protein 3 [Homo sapiens]
TRINITY_DN379773_c1_g1	sp|Q16774.2|	Q16774	0	2.89e-31	RecName: Full=Guanylate kinase; AltName: Full=GMP kinase; AltName: Full=Guanylate kinase 1 [Homo sapiens]
TRINITY_DN380024_c5_g2	sp|Q5TD94.1|	Q5TD94	0	1.19e-156	RecName: Full=Radial spoke head protein 4 homolog A; AltName: Full=Radial spoke head-like protein 3 [Homo sapiens]
TRINITY_DN380067_c1_g4	sp|Q96M60.2|	Q96M60	0	5.84e-55	RecName: Full=Protein FAM227B [Homo sapiens]
TRINITY_DN380074_c0_g1	sp|O43895.3|	O43895	0	6.22e-109	RecName: Full=Xaa-Pro aminopeptidase 2; AltName: Full=Aminoacylproline aminopeptidase; AltName: Full=Membrane-bound aminopeptidase P; Short=Membrane-bound APP; Short=Membrane-bound AmP; Short=mAmP; AltName: Full=X-Pro aminopeptidase 2; Flags: Precursor [Homo sapiens]
TRINITY_DN380447_c0_g1	sp|Q4G0X9.2|	Q4G0X9	0	0.0	RecName: Full=Coiled-coil domain-containing protein 40 [Homo sapiens]
TRINITY_DN380585_c0_g1	sp|Q13627.2|	Q13627	0	1.83e-83	RecName: Full=Dual specificity tyrosine-phosphorylation-regulated kinase 1A; AltName: Full=Dual specificity YAK1-related kinase; AltName: Full=HP86; AltName: Full=Protein kinase minibrain homolog; Short=MNBH; Short=hMNB [Homo sapiens]
TRINITY_DN381026_c4_g1	sp|P58743.1|	P58743	0	3.94e-135	RecName: Full=Prestin; AltName: Full=Solute carrier family 26 member 5 [Homo sapiens]
TRINITY_DN381185_c3_g1	sp|Q86UC2.1|	Q86UC2	0	2.01e-109	RecName: Full=Radial spoke head protein 3 homolog; AltName: Full=A-kinase anchor protein RSPH3; AltName: Full=Radial spoke head-like protein 2 [Homo sapiens]
TRINITY_DN381288_c2_g1	sp|A6NCI4.3|	A6NCI4	0	0.0	RecName: Full=von Willebrand factor A domain-containing protein 3A; Flags: Precursor [Homo sapiens]
TRINITY_DN381294_c2_g1	sp|Q6P047.3|	Q6P047	0	1.68e-18	RecName: Full=Uncharacterized protein C8orf74 [Homo sapiens]
TRINITY_DN381367_c1_g1	sp|Q8TC71.1|	Q8TC71	0	6.62e-52	RecName: Full=Mitochondria-eating protein; AltName: Full=Spermatogenesis-associated protein 18 [Homo sapiens]
TRINITY_DN381485_c4_g1	sp|D6REC4.1|	D6REC4	0	1.57e-58	RecName: Full=Cilia- and flagella-associated protein 99 [Homo sapiens]
TRINITY_DN381545_c2_g3	sp|Q99836.1|	Q99836	0	1.33e-57	RecName: Full=Myeloid differentiation primary response protein MyD88 [Homo sapiens]
TRINITY_DN381618_c0_g2	sp|Q8IVF4.4|	Q8IVF4	0	0.0	RecName: Full=Dynein heavy chain 10, axonemal; AltName: Full=Axonemal beta dynein heavy chain 10; AltName: Full=Ciliary dynein heavy chain 10 [Homo sapiens]
TRINITY_DN381703_c2_g1	sp|Q14764.4|	Q14764	0	8.08e-84	RecName: Full=Major vault protein; Short=MVP; AltName: Full=Lung resistance-related protein [Homo sapiens]
TRINITY_DN381756_c0_g1	sp|Q92643.2|	Q92643	0	2.20e-25	RecName: Full=GPI-anchor transamidase; Short=GPI transamidase; AltName: Full=GPI8 homolog; Short=hGPI8; AltName: Full=Phosphatidylinositol-glycan biosynthesis class K protein; Short=PIG-K; Flags: Precursor [Homo sapiens]
TRINITY_DN382088_c1_g1	sp|Q8N1V2.3|	Q8N1V2	0	7.32e-173	RecName: Full=Cilia- and flagella-associated protein 52; AltName: Full=WD repeat-containing protein 16; AltName: Full=WD40-repeat protein up-regulated in HCC [Homo sapiens]
TRINITY_DN382112_c2_g1	sp|Q7L8A9.1|	Q7L8A9	0	1.86e-99	RecName: Full=Tubulinyl-Tyr carboxypeptidase 1; AltName: Full=Tubulin carboxypeptidase 1; AltName: Full=Tyrosine carboxypeptidase 1; Short=TTCP 1; AltName: Full=Vasohibin-1 [Homo sapiens]
TRINITY_DN382114_c4_g2	sp|O15259.1|	O15259	0	1.07e-108	RecName: Full=Nephrocystin-1; AltName: Full=Juvenile nephronophthisis 1 protein [Homo sapiens]
TRINITY_DN382141_c0_g1	sp|Q7Z4T9.3|	Q7Z4T9	0	0.0	RecName: Full=Cilia- and flagella-associated protein 91; Short=CFAP91; AltName: Full=AMY-1-associating protein expressed in testis 1; Short=AAT-1; AltName: Full=MYCBP/AMY-1-associated testis-expressed protein 1; AltName: Full=Protein MAATS1 [Homo sapiens]
TRINITY_DN382152_c5_g2	sp|P50336.1|	P50336	0	4.37e-127	RecName: Full=Protoporphyrinogen oxidase; Short=PPO [Homo sapiens]
TRINITY_DN382254_c2_g3	sp|O14645.2|	O14645	0	1.02e-83	RecName: Full=Axonemal dynein light intermediate polypeptide 1; AltName: Full=Inner dynein arm light chain, axonemal; AltName: Full=hp28 [Homo sapiens]
TRINITY_DN382263_c0_g1	sp|Q5VTH9.1|	Q5VTH9	0	1.19e-17	RecName: Full=WD repeat-containing protein 78 [Homo sapiens]
TRINITY_DN382263_c0_g2	sp|Q9UI46.1|	Q9UI46	0	3.59e-53	RecName: Full=Dynein intermediate chain 1, axonemal; AltName: Full=Axonemal dynein intermediate chain 1 [Homo sapiens]
TRINITY_DN382378_c5_g1	sp|Q7Z494.1|	Q7Z494	0	7.04e-25	RecName: Full=Nephrocystin-3 [Homo sapiens]
TRINITY_DN382398_c3_g1	sp|P25092.2|	P25092	0	8.22e-118	RecName: Full=Heat-stable enterotoxin receptor; Short=STA receptor; Short=hSTAR; AltName: Full=Guanylyl cyclase C; Short=GC-C; AltName: Full=Intestinal guanylate cyclase; Flags: Precursor [Homo sapiens]
TRINITY_DN382412_c2_g1	sp|Q96DT5.4|	Q96DT5	0	8.21e-142	RecName: Full=Dynein heavy chain 11, axonemal; AltName: Full=Axonemal beta dynein heavy chain 11; AltName: Full=Ciliary dynein heavy chain 11 [Homo sapiens]
TRINITY_DN382576_c6_g1	sp|Q9Y6A4.1|	Q9Y6A4	0	2.88e-138	RecName: Full=Cilia- and flagella-associated protein 20; AltName: Full=Basal body up-regulated protein 22; AltName: Full=Transcription factor IIB [Homo sapiens]
TRINITY_DN382732_c1_g1	sp|A6NCI4.3|	A6NCI4	0	1.77e-48	RecName: Full=von Willebrand factor A domain-containing protein 3A; Flags: Precursor [Homo sapiens]
TRINITY_DN382750_c0_g2	sp|Q5THR3.1|	Q5THR3	0	0.0	RecName: Full=EF-hand calcium-binding domain-containing protein 6; AltName: Full=CAP-binding protein complex-interacting protein 1; AltName: Full=DJ-1-binding protein; Short=DJBP [Homo sapiens]
TRINITY_DN382860_c0_g1	sp|Q6TDU7.2|	Q6TDU7	0	8.92e-68	RecName: Full=Protein CASC1; AltName: Full=Cancer susceptibility candidate gene 1 protein; AltName: Full=Lung adenoma susceptibility 1-like protein; AltName: Full=Protein phosphatase 1 regulatory subunit 54 [Homo sapiens]
TRINITY_DN382967_c0_g1	sp|O14727.2|	O14727	0	2.32e-17	RecName: Full=Apoptotic protease-activating factor 1; Short=APAF-1 [Homo sapiens]
TRINITY_DN383053_c0_g2	sp|P51956.2|	P51956	0	5.38e-25	RecName: Full=Serine/threonine-protein kinase Nek3; AltName: Full=HSPK 36; AltName: Full=Never in mitosis A-related kinase 3; Short=NimA-related protein kinase 3 [Homo sapiens]
TRINITY_DN383158_c0_g1	sp|Q96M32.3|	Q96M32	0	1.69e-109	RecName: Full=Adenylate kinase 7; Short=AK 7; AltName: Full=ATP-AMP transphosphorylase 7 [Homo sapiens]
TRINITY_DN383287_c0_g1	sp|Q96Q42.2|	Q96Q42	0	1.02e-17	RecName: Full=Alsin; AltName: Full=Amyotrophic lateral sclerosis 2 chromosomal region candidate gene 6 protein; AltName: Full=Amyotrophic lateral sclerosis 2 protein [Homo sapiens]
TRINITY_DN383295_c0_g1	sp|O15066.1|	O15066	0	5.67e-61	RecName: Full=Kinesin-like protein KIF3B; AltName: Full=HH0048; AltName: Full=Microtubule plus end-directed kinesin motor 3B; Contains: RecName: Full=Kinesin-like protein KIF3B, N-terminally processed [Homo sapiens]
TRINITY_DN383301_c0_g1	sp|Q6P2S7.3|	Q6P2S7	0	5.27e-23	PUTATIVE PSEUDOGENE: RecName: Full=Putative tetratricopeptide repeat protein 41; Short=TPR repeat protein 41; AltName: Full=Grp94-neighboring nucleotidase [Homo sapiens]
TRINITY_DN383462_c3_g2	sp|Q9ULJ1.2|	Q9ULJ1	0	5.30e-34	RecName: Full=Protein BCAP; AltName: Full=Basal body centriole-associated protein; AltName: Full=Outer dense fiber protein 2-like [Homo sapiens]
TRINITY_DN383679_c2_g2	sp|Q6ZNA5.2|	Q6ZNA5	0	6.97e-43	RecName: Full=Ferric-chelate reductase 1; AltName: Full=Stromal cell-derived receptor 2; Short=SDR-2 [Homo sapiens]
TRINITY_DN383878_c1_g1	sp|Q6ZR08.2|	Q6ZR08	0	0.0	RecName: Full=Dynein heavy chain 12, axonemal; AltName: Full=Axonemal beta dynein heavy chain 12; AltName: Full=Axonemal dynein heavy chain 12-like protein; AltName: Full=Axonemal dynein heavy chain 7-like protein; AltName: Full=Ciliary dynein heavy chain 12; AltName: Full=Dynein heavy chain 7-like, axonemal; AltName: Full=Dynein heavy chain domain-containing protein 2 [Homo sapiens]
TRINITY_DN383932_c0_g1	sp|Q6P2D8.2|	Q6P2D8	0	3.01e-43	RecName: Full=X-ray radiation resistance-associated protein 1 [Homo sapiens]
TRINITY_DN384006_c0_g1	sp|Q5THR3.1|	Q5THR3	0	2.41e-20	RecName: Full=EF-hand calcium-binding domain-containing protein 6; AltName: Full=CAP-binding protein complex-interacting protein 1; AltName: Full=DJ-1-binding protein; Short=DJBP [Homo sapiens]
TRINITY_DN384119_c4_g3	sp|Q01484.4|	Q01484	0	1.70e-18	RecName: Full=Ankyrin-2; Short=ANK-2; AltName: Full=Ankyrin-B; AltName: Full=Brain ankyrin; AltName: Full=Non-erythroid ankyrin [Homo sapiens]
TRINITY_DN384163_c1_g2	sp|Q5JST6.2|	Q5JST6	0	0.0	RecName: Full=EF-hand domain-containing family member C2 [Homo sapiens]
TRINITY_DN384171_c0_g1	sp|A2RTY3.2|	A2RTY3	0	2.09e-25	RecName: Full=Protein HEATR9; AltName: Full=HEAT repeat-containing protein 9 [Homo sapiens]
TRINITY_DN384250_c3_g1	sp|Q5W0A0.1|	Q5W0A0	0	1.41e-22	RecName: Full=Glutamate-rich protein 6B; AltName: Full=Protein FAM194B [Homo sapiens]
TRINITY_DN384495_c0_g1	sp|A7E2U8.1|	A7E2U8	0	2.23e-85	RecName: Full=UPF0602 protein C4orf47 [Homo sapiens]
TRINITY_DN384802_c1_g1	sp|Q8IY17.3|	Q8IY17	0	0.0	RecName: Full=Neuropathy target esterase; AltName: Full=Patatin-like phospholipase domain-containing protein 6 [Homo sapiens]
TRINITY_DN384952_c4_g2	sp|P21579.1|	P21579	0	6.46e-51	RecName: Full=Synaptotagmin-1; AltName: Full=Synaptotagmin I; Short=SytI; AltName: Full=p65 [Homo sapiens]
TRINITY_DN385003_c0_g2	sp|Q13099.2|	Q13099	0	2.80e-140	RecName: Full=Intraflagellar transport protein 88 homolog; AltName: Full=Recessive polycystic kidney disease protein Tg737 homolog; AltName: Full=Tetratricopeptide repeat protein 10; Short=TPR repeat protein 10 [Homo sapiens]
TRINITY_DN385045_c0_g1	sp|Q8IVF4.4|	Q8IVF4	0	0.0	RecName: Full=Dynein heavy chain 10, axonemal; AltName: Full=Axonemal beta dynein heavy chain 10; AltName: Full=Ciliary dynein heavy chain 10 [Homo sapiens]
TRINITY_DN385078_c3_g1	sp|Q92949.3|	Q92949	0	4.22e-18	RecName: Full=Forkhead box protein J1; AltName: Full=Forkhead-related protein FKHL13; AltName: Full=Hepatocyte nuclear factor 3 forkhead homolog 4; Short=HFH-4 [Homo sapiens]
TRINITY_DN385080_c0_g3	sp|Q6ZN84.2|	Q6ZN84	0	2.37e-67	RecName: Full=Coiled-coil domain-containing protein 81 [Homo sapiens]
TRINITY_DN385345_c0_g1	sp|P19021.2|	P19021	0	9.02e-53	RecName: Full=Peptidyl-glycine alpha-amidating monooxygenase; Short=PAM; Includes: RecName: Full=Peptidylglycine alpha-hydroxylating monooxygenase; Short=PHM; Includes: RecName: Full=Peptidyl-alpha-hydroxyglycine alpha-amidating lyase; AltName: Full=Peptidylamidoglycolate lyase; Short=PAL; Flags: Precursor [Homo sapiens]
TRINITY_DN385503_c0_g1	sp|Q96SF2.2|	Q96SF2	0	6.43e-62	RecName: Full=T-complex protein 1 subunit theta-like 2 [Homo sapiens]
TRINITY_DN385550_c4_g1	sp|Q6UX98.1|	Q6UX98	0	5.92e-17	RecName: Full=Probable palmitoyltransferase ZDHHC24; AltName: Full=Zinc finger DHHC domain-containing protein 24; Short=DHHC-24 [Homo sapiens]
TRINITY_DN385598_c0_g4	sp|Q8IYX7.2|	Q8IYX7	0	3.35e-38	RecName: Full=Stabilizer of axonemal microtubules 1 [Homo sapiens]
TRINITY_DN385709_c0_g1	sp|P21980.2|	P21980	0	4.39e-100	RecName: Full=Protein-glutamine gamma-glutamyltransferase 2; AltName: Full=Tissue transglutaminase; AltName: Full=Transglutaminase C; Short=TG(C); Short=TGC; Short=TGase C; AltName: Full=Transglutaminase H; Short=TGase H; AltName: Full=Transglutaminase-2; Short=TGase-2 [Homo sapiens]
TRINITY_DN385719_c3_g2	sp|Q8IYE0.2|	Q8IYE0	0	0.0	RecName: Full=Coiled-coil domain-containing protein 146 [Homo sapiens]
TRINITY_DN385739_c3_g1	sp|Q5T1B0.1|	Q5T1B0	0	5.17e-139	RecName: Full=Axonemal dynein light chain domain-containing protein 1 [Homo sapiens]
TRINITY_DN385755_c0_g2	sp|Q96NG3.2|	Q96NG3	0	1.52e-128	RecName: Full=Tetratricopeptide repeat protein 25; Short=TPR repeat protein 25 [Homo sapiens]
TRINITY_DN385837_c0_g1	sp|Q13409.3|	Q13409	0	4.16e-20	RecName: Full=Cytoplasmic dynein 1 intermediate chain 2; AltName: Full=Cytoplasmic dynein intermediate chain 2; AltName: Full=Dynein intermediate chain 2, cytosolic; Short=DH IC-2 [Homo sapiens]
TRINITY_DN385847_c3_g1	sp|Q96M91.2|	Q96M91	0	7.68e-29	RecName: Full=Cilia- and flagella-associated protein 53; AltName: Full=Coiled-coil domain-containing protein 11 [Homo sapiens]
TRINITY_DN385900_c0_g1	sp|Q8TD57.1|	Q8TD57	0	0.0	RecName: Full=Dynein heavy chain 3, axonemal; AltName: Full=Axonemal beta dynein heavy chain 3; Short=HsADHC3; AltName: Full=Ciliary dynein heavy chain 3; AltName: Full=Dnahc3-b [Homo sapiens]
TRINITY_DN385932_c0_g1	sp|Q8N2S1.2|	Q8N2S1	0	1.36e-79	RecName: Full=Latent-transforming growth factor beta-binding protein 4; Short=LTBP-4; Flags: Precursor [Homo sapiens]
TRINITY_DN386155_c2_g1	sp|Q9NRQ2.2|	Q9NRQ2	0	3.64e-29	RecName: Full=Phospholipid scramblase 4; Short=PL scramblase 4; AltName: Full=Ca(2+)-dependent phospholipid scramblase 4; AltName: Full=Cell growth-inhibiting gene 43 protein; AltName: Full=TRA1 [Homo sapiens]
TRINITY_DN386212_c1_g1	sp|M0R2J8.1|	M0R2J8	0	0.0	RecName: Full=Doublecortin domain-containing protein 1; AltName: Full=Doublecortin domain-containing 5 protein [Homo sapiens]
TRINITY_DN386232_c0_g3	sp|Q5T0N1.3|	Q5T0N1	0	0.0	RecName: Full=Cilia- and flagella-associated protein 70; AltName: Full=Tetratricopeptide repeat protein 18; Short=TPR repeat protein 18 [Homo sapiens]
TRINITY_DN386267_c5_g3	sp|P06276.1|	P06276	0	2.21e-18	RecName: Full=Cholinesterase; AltName: Full=Acylcholine acylhydrolase; AltName: Full=Butyrylcholine esterase; AltName: Full=Choline esterase II; AltName: Full=Pseudocholinesterase; Flags: Precursor [Homo sapiens]
TRINITY_DN386268_c2_g3	sp|O00370.1|	O00370	0	5.29e-18	RecName: Full=LINE-1 retrotransposable element ORF2 protein; Short=ORF2p; Includes: RecName: Full=Reverse transcriptase; Includes: RecName: Full=Endonuclease [Homo sapiens]
TRINITY_DN386272_c4_g1	sp|Q8N309.2|	Q8N309	0	2.19e-56	RecName: Full=Leucine-rich repeat-containing protein 43 [Homo sapiens]
TRINITY_DN386278_c3_g3	sp|Q9Y6K8.2|	Q9Y6K8	0	3.23e-88	RecName: Full=Adenylate kinase isoenzyme 5; Short=AK 5; AltName: Full=ATP-AMP transphosphorylase 5 [Homo sapiens]
TRINITY_DN386463_c0_g2	sp|Q9NVE4.2|	Q9NVE4	0	7.59e-32	RecName: Full=Coiled-coil domain-containing protein 87 [Homo sapiens]
TRINITY_DN386478_c2_g1	sp|Q8TD57.1|	Q8TD57	0	0.0	RecName: Full=Dynein heavy chain 3, axonemal; AltName: Full=Axonemal beta dynein heavy chain 3; Short=HsADHC3; AltName: Full=Ciliary dynein heavy chain 3; AltName: Full=Dnahc3-b [Homo sapiens]
TRINITY_DN386676_c0_g2	sp|Q5W041.2|	Q5W041	0	2.68e-39	RecName: Full=Armadillo repeat-containing protein 3; AltName: Full=Beta-catenin-like protein; AltName: Full=Cancer/testis antigen 81; Short=CT81; AltName: Full=KU-CT-1 [Homo sapiens]
TRINITY_DN386676_c0_g3	sp|Q5W041.2|	Q5W041	0	9.25e-156	RecName: Full=Armadillo repeat-containing protein 3; AltName: Full=Beta-catenin-like protein; AltName: Full=Cancer/testis antigen 81; Short=CT81; AltName: Full=KU-CT-1 [Homo sapiens]
TRINITY_DN386692_c0_g1	sp|Q8TD57.1|	Q8TD57	0	0.0	RecName: Full=Dynein heavy chain 3, axonemal; AltName: Full=Axonemal beta dynein heavy chain 3; Short=HsADHC3; AltName: Full=Ciliary dynein heavy chain 3; AltName: Full=Dnahc3-b [Homo sapiens]
TRINITY_DN386693_c2_g1	sp|A4FU69.3|	A4FU69	0	4.45e-159	RecName: Full=EF-hand calcium-binding domain-containing protein 5 [Homo sapiens]
TRINITY_DN386875_c1_g1	sp|Q14204.5|	Q14204	0	0.0	RecName: Full=Cytoplasmic dynein 1 heavy chain 1; AltName: Full=Cytoplasmic dynein heavy chain 1; AltName: Full=Dynein heavy chain, cytosolic [Homo sapiens]
TRINITY_DN386906_c0_g1	sp|Q05BV3.3|	Q05BV3	0	3.40e-21	RecName: Full=Echinoderm microtubule-associated protein-like 5; Short=EMAP-5 [Homo sapiens]
TRINITY_DN387285_c0_g4	sp|Q8N443.1|	Q8N443	0	2.00e-43	RecName: Full=RIB43A-like with coiled-coils protein 1 [Homo sapiens]
TRINITY_DN387334_c0_g1	sp|Q8IVF4.4|	Q8IVF4	0	0.0	RecName: Full=Dynein heavy chain 10, axonemal; AltName: Full=Axonemal beta dynein heavy chain 10; AltName: Full=Ciliary dynein heavy chain 10 [Homo sapiens]
TRINITY_DN387481_c1_g1	sp|Q96MT7.2|	Q96MT7	0	6.91e-20	RecName: Full=Cilia- and flagella-associated protein 44; AltName: Full=WD repeat-containing protein 52 [Homo sapiens]
TRINITY_DN387651_c0_g1	sp|Q8IVF4.4|	Q8IVF4	0	0.0	RecName: Full=Dynein heavy chain 10, axonemal; AltName: Full=Axonemal beta dynein heavy chain 10; AltName: Full=Ciliary dynein heavy chain 10 [Homo sapiens]
TRINITY_DN387726_c0_g2	sp|Q6ZMT9.3|	Q6ZMT9	0	3.35e-32	RecName: Full=Death domain-containing protein 1 [Homo sapiens]
TRINITY_DN387738_c1_g1	sp|O15078.2|	O15078	0	0.0	RecName: Full=Centrosomal protein of 290 kDa; Short=Cep290; AltName: Full=Bardet-Biedl syndrome 14 protein; AltName: Full=Cancer/testis antigen 87; Short=CT87; AltName: Full=Nephrocystin-6; AltName: Full=Tumor antigen se2-2 [Homo sapiens]
TRINITY_DN387806_c1_g1	sp|Q96MT7.2|	Q96MT7	0	2.47e-27	RecName: Full=Cilia- and flagella-associated protein 44; AltName: Full=WD repeat-containing protein 52 [Homo sapiens]
TRINITY_DN387823_c0_g1	sp|Q9H6X5.1|	Q9H6X5	0	7.96e-31	RecName: Full=Uncharacterized protein C19orf44 [Homo sapiens]
TRINITY_DN387856_c0_g1	sp|Q4G0P3.3|	Q4G0P3	0	0.0	RecName: Full=Hydrocephalus-inducing protein homolog [Homo sapiens]
TRINITY_DN387975_c1_g1	sp|Q8IYW2.3|	Q8IYW2	0	0.0	RecName: Full=Cilia- and flagella-associated protein 46; AltName: Full=Tetratricopeptide repeat protein 40 [Homo sapiens]
TRINITY_DN387977_c0_g1	sp|Q8TD57.1|	Q8TD57	0	0.0	RecName: Full=Dynein heavy chain 3, axonemal; AltName: Full=Axonemal beta dynein heavy chain 3; Short=HsADHC3; AltName: Full=Ciliary dynein heavy chain 3; AltName: Full=Dnahc3-b [Homo sapiens]
TRINITY_DN387990_c0_g1	sp|Q8TE73.3|	Q8TE73	0	5.13e-20	RecName: Full=Dynein heavy chain 5, axonemal; AltName: Full=Axonemal beta dynein heavy chain 5; AltName: Full=Ciliary dynein heavy chain 5 [Homo sapiens]
TRINITY_DN387999_c0_g1	sp|Q9Y238.2|	Q9Y238	0	0.0	RecName: Full=Deleted in lung and esophageal cancer protein 1; AltName: Full=Deleted in lung cancer protein 1; Short=DLC-1 [Homo sapiens]
TRINITY_DN388034_c0_g1	sp|Q6Q759.1|	Q6Q759	0	1.35e-91	RecName: Full=Sperm-associated antigen 17; AltName: Full=Projection protein PF6 homolog [Homo sapiens]
TRINITY_DN388236_c1_g1	sp|O15294.3|	O15294	0	9.66e-16	RecName: Full=UDP-N-acetylglucosamine--peptide N-acetylglucosaminyltransferase 110 kDa subunit; AltName: Full=O-GlcNAc transferase subunit p110; AltName: Full=O-linked N-acetylglucosamine transferase 110 kDa subunit; Short=OGT [Homo sapiens]
TRINITY_DN388348_c0_g1	sp|Q4G0P3.3|	Q4G0P3	0	4.15e-19	RecName: Full=Hydrocephalus-inducing protein homolog [Homo sapiens]
TRINITY_DN388430_c5_g2	sp|Q96MA6.1|	Q96MA6	0	5.79e-20	RecName: Full=Adenylate kinase 8; Short=AK 8; AltName: Full=ATP-AMP transphosphorylase 8 [Homo sapiens]
TRINITY_DN388616_c0_g1	sp|Q14204.5|	Q14204	0	1.58e-140	RecName: Full=Cytoplasmic dynein 1 heavy chain 1; AltName: Full=Cytoplasmic dynein heavy chain 1; AltName: Full=Dynein heavy chain, cytosolic [Homo sapiens]
TRINITY_DN388640_c5_g2	sp|P04798.1|	P04798	0	6.93e-70	RecName: Full=Cytochrome P450 1A1; Short=CYPIA1; AltName: Full=Cytochrome P450 form 6; AltName: Full=Cytochrome P450-C; AltName: Full=Cytochrome P450-P1; AltName: Full=Hydroperoxy icosatetraenoate dehydratase [Homo sapiens]
