## Supplementary File 1 for "Evolutionary conservation and divergence of the transcriptional regulation of bivalve shell secretion across life history stages": M2_Lavenderblush_singlehit_human_blastx_outfmt6.csv

TRINITY_DN247716_c0_g1	sp|P62847.1|	P62847	0	6.72e-38	RecName: Full=40S ribosomal protein S24; AltName: Full=Small ribosomal subunit protein eS24 [Homo sapiens]
TRINITY_DN303441_c0_g1	sp|Q00325.2|	Q00325	0	4.19e-87	RecName: Full=Phosphate carrier protein, mitochondrial; AltName: Full=Phosphate transport protein; Short=PTP; AltName: Full=Solute carrier family 25 member 3; Flags: Precursor [Homo sapiens]
TRINITY_DN328691_c0_g2	sp|A6NKH3.2|	A6NKH3	0	3.80e-16	PUTATIVE PSEUDOGENE: RecName: Full=Putative 60S ribosomal protein L37a-like protein; AltName: Full=Ribosomal protein L37a pseudogene 8 [Homo sapiens]
TRINITY_DN330326_c0_g1	sp|Q86UW9.3|	Q86UW9	0	3.40e-45	RecName: Full=Probable E3 ubiquitin-protein ligase DTX2; AltName: Full=Protein deltex-2; Short=Deltex2; Short=hDTX2; AltName: Full=RING finger protein 58; AltName: Full=RING-type E3 ubiquitin transferase DTX2 [Homo sapiens]
TRINITY_DN333021_c0_g1	sp|P62854.3|	P62854	0	3.62e-18	RecName: Full=40S ribosomal protein S26; AltName: Full=Small ribosomal subunit protein eS26 [Homo sapiens]
TRINITY_DN336972_c0_g1	sp|P62847.1|	P62847	0	5.89e-17	RecName: Full=40S ribosomal protein S24; AltName: Full=Small ribosomal subunit protein eS24 [Homo sapiens]
TRINITY_DN340138_c0_g1	sp|P62750.1|	P62750	0	1.25e-44	RecName: Full=60S ribosomal protein L23a; AltName: Full=Large ribosomal subunit protein uL23 [Homo sapiens]
TRINITY_DN341014_c0_g1	sp|O60235.1|	O60235	0	2.58e-16	RecName: Full=Transmembrane protease serine 11D; AltName: Full=Airway trypsin-like protease; Contains: RecName: Full=Transmembrane protease serine 11D non-catalytic chain; Contains: RecName: Full=Transmembrane protease serine 11D catalytic chain; Flags: Precursor [Homo sapiens]
TRINITY_DN341084_c1_g3	sp|P05386.1|	P05386	0	6.69e-18	RecName: Full=60S acidic ribosomal protein P1; AltName: Full=Large ribosomal subunit protein P1 [Homo sapiens]
TRINITY_DN342719_c0_g1	sp|P63000.1|	P63000	0	3.82e-30	RecName: Full=Ras-related C3 botulinum toxin substrate 1; AltName: Full=Cell migration-inducing gene 5 protein; AltName: Full=Ras-like protein TC25; AltName: Full=p21-Rac1; Flags: Precursor [Homo sapiens]
TRINITY_DN343723_c1_g2	sp|P83731.1|	P83731	0	1.83e-18	RecName: Full=60S ribosomal protein L24; AltName: Full=60S ribosomal protein L30; AltName: Full=Large ribosomal subunit protein eL24 [Homo sapiens]
TRINITY_DN344622_c0_g2	sp|P61254.1|	P61254	0	6.29e-39	RecName: Full=60S ribosomal protein L26; AltName: Full=Large ribosomal subunit protein uL24 [Homo sapiens]
TRINITY_DN349581_c0_g3	sp|P13693.1|	P13693	0	5.98e-21	RecName: Full=Translationally-controlled tumor protein; Short=TCTP; AltName: Full=Fortilin; AltName: Full=Histamine-releasing factor; Short=HRF; AltName: Full=p23 [Homo sapiens]
TRINITY_DN350320_c0_g2	sp|P62081.1|	P62081	0	2.71e-32	RecName: Full=40S ribosomal protein S7; AltName: Full=Small ribosomal subunit protein eS7 [Homo sapiens]
TRINITY_DN350901_c0_g2	sp|P46781.3|	P46781	0	4.35e-66	RecName: Full=40S ribosomal protein S9; AltName: Full=Small ribosomal subunit protein uS4 [Homo sapiens]
TRINITY_DN351209_c0_g5	sp|P26373.4|	P26373	0	9.54e-42	RecName: Full=60S ribosomal protein L13; AltName: Full=Breast basic conserved protein 1; AltName: Full=Large ribosomal subunit protein eL13 [Homo sapiens]
TRINITY_DN351599_c1_g3	sp|Q02543.2|	Q02543	0	5.95e-44	RecName: Full=60S ribosomal protein L18a; AltName: Full=Large ribosomal subunit protein eL20 [Homo sapiens]
TRINITY_DN351697_c1_g2	sp|P62263.3|	P62263	0	4.43e-58	RecName: Full=40S ribosomal protein S14; AltName: Full=Small ribosomal subunit protein uS11 [Homo sapiens]
TRINITY_DN352400_c1_g1	sp|Q15542.3|	Q15542	0	1.05e-24	RecName: Full=Transcription initiation factor TFIID subunit 5; AltName: Full=Transcription initiation factor TFIID 100 kDa subunit; Short=TAF(II)100; Short=TAFII-100; Short=TAFII100 [Homo sapiens]
TRINITY_DN352448_c0_g1	sp|P61254.1|	P61254	0	1.47e-32	RecName: Full=60S ribosomal protein L26; AltName: Full=Large ribosomal subunit protein uL24 [Homo sapiens]
TRINITY_DN352822_c0_g8	sp|P62277.2|	P62277	0	3.60e-51	RecName: Full=40S ribosomal protein S13; AltName: Full=Small ribosomal subunit protein uS15 [Homo sapiens]
TRINITY_DN352921_c0_g1	sp|Q6UWP7.1|	Q6UWP7	0	3.72e-43	RecName: Full=Lysocardiolipin acyltransferase 1; AltName: Full=1-acylglycerol-3-phosphate O-acyltransferase 8; Short=1-AGP acyltransferase 8; Short=1-AGPAT 8; AltName: Full=Acyl-CoA:lysocardiolipin acyltransferase 1 [Homo sapiens]
TRINITY_DN353727_c0_g1	sp|P00414.2|	P00414	0	1.50e-31	RecName: Full=Cytochrome c oxidase subunit 3; AltName: Full=Cytochrome c oxidase polypeptide III [Homo sapiens]
TRINITY_DN353728_c5_g1	sp|P46782.4|	P46782	0	4.21e-89	RecName: Full=40S ribosomal protein S5; AltName: Full=Small ribosomal subunit protein uS7; Contains: RecName: Full=40S ribosomal protein S5, N-terminally processed [Homo sapiens]
TRINITY_DN355350_c0_g5	sp|P18124.1|	P18124	0	5.54e-32	RecName: Full=60S ribosomal protein L7; AltName: Full=Large ribosomal subunit protein uL30 [Homo sapiens]
TRINITY_DN355680_c1_g1	sp|E9PAV3.1|	E9PAV3	0	1.77e-19	RecName: Full=Nascent polypeptide-associated complex subunit alpha, muscle-specific form; AltName: Full=Alpha-NAC, muscle-specific form; Short=skNAC [Homo sapiens]
TRINITY_DN355918_c0_g2	sp|P46777.3|	P46777	0	1.44e-75	RecName: Full=60S ribosomal protein L5; AltName: Full=Large ribosomal subunit protein uL18 [Homo sapiens]
TRINITY_DN356116_c0_g2	sp|P18621.3|	P18621	0	9.71e-58	RecName: Full=60S ribosomal protein L17; AltName: Full=60S ribosomal protein L23; AltName: Full=Large ribosomal subunit protein uL22; AltName: Full=PD-1 [Homo sapiens]
TRINITY_DN356495_c1_g2	sp|P62906.2|	P62906	0	7.60e-40	RecName: Full=60S ribosomal protein L10a; AltName: Full=CSA-19; AltName: Full=Large ribosomal subunit protein uL1; AltName: Full=Neural precursor cell expressed developmentally down-regulated protein 6; Short=NEDD-6 [Homo sapiens]
TRINITY_DN356545_c1_g1	sp|P49753.6|	P49753	0	7.71e-46	RecName: Full=Acyl-coenzyme A thioesterase 2, mitochondrial; Short=Acyl-CoA thioesterase 2; AltName: Full=Acyl-coenzyme A thioester hydrolase 2a; AltName: Full=CTE-Ia; AltName: Full=Long-chain acyl-CoA thioesterase 2; AltName: Full=ZAP128; Flags: Precursor [Homo sapiens]
TRINITY_DN356552_c2_g3	sp|P62899.1|	P62899	0	5.09e-25	RecName: Full=60S ribosomal protein L31; AltName: Full=Large ribosomal subunit protein eL31 [Homo sapiens]
TRINITY_DN356647_c0_g6	sp|P49207.3|	P49207	0	3.51e-26	RecName: Full=60S ribosomal protein L34; AltName: Full=Large ribosomal subunit protein eL34 [Homo sapiens]
TRINITY_DN357023_c0_g3	sp|P84098.1|	P84098	0	1.19e-62	RecName: Full=60S ribosomal protein L19; AltName: Full=Large ribosomal subunit protein eL19 [Homo sapiens]
TRINITY_DN357118_c0_g1	sp|Q13976.3|	Q13976	0	7.35e-24	RecName: Full=cGMP-dependent protein kinase 1; Short=cGK 1; Short=cGK1; AltName: Full=cGMP-dependent protein kinase I; Short=cGKI [Homo sapiens]
TRINITY_DN357642_c0_g5	sp|P61927.2|	P61927	0	2.64e-23	RecName: Full=60S ribosomal protein L37; AltName: Full=G1.16; AltName: Full=Large ribosomal subunit protein eL37 [Homo sapiens]
TRINITY_DN357884_c2_g1	sp|O15405.2|	O15405	0	1.14e-30	RecName: Full=TOX high mobility group box family member 3; AltName: Full=CAG trinucleotide repeat-containing gene F9 protein; AltName: Full=Trinucleotide repeat-containing gene 9 protein [Homo sapiens]
TRINITY_DN357916_c4_g4	sp|P62241.2|	P62241	0	5.58e-67	RecName: Full=40S ribosomal protein S8; AltName: Full=Small ribosomal subunit protein eS8 [Homo sapiens]
TRINITY_DN358063_c1_g1	sp|P62913.2|	P62913	0	1.02e-75	RecName: Full=60S ribosomal protein L11; AltName: Full=CLL-associated antigen KW-12; AltName: Full=Large ribosomal subunit protein uL5 [Homo sapiens]
TRINITY_DN358992_c1_g1	sp|P62277.2|	P62277	0	5.27e-67	RecName: Full=40S ribosomal protein S13; AltName: Full=Small ribosomal subunit protein uS15 [Homo sapiens]
TRINITY_DN359167_c3_g6	sp|P0CG47.1|	P0CG47	0	1.25e-78	RecName: Full=Polyubiquitin-B; Contains: RecName: Full=Ubiquitin; Flags: Precursor [Homo sapiens]
TRINITY_DN359359_c5_g2	sp|P13639.4|	P13639	0	0.0	RecName: Full=Elongation factor 2; Short=EF-2 [Homo sapiens]
TRINITY_DN359604_c4_g5	sp|P40429.2|	P40429	0	9.73e-70	RecName: Full=60S ribosomal protein L13a; AltName: Full=23 kDa highly basic protein; AltName: Full=Large ribosomal subunit protein uL13 [Homo sapiens]
TRINITY_DN359729_c3_g3	sp|P62854.3|	P62854	0	2.53e-24	RecName: Full=40S ribosomal protein S26; AltName: Full=Small ribosomal subunit protein eS26 [Homo sapiens]
TRINITY_DN359897_c2_g1	sp|P36578.5|	P36578	0	6.70e-68	RecName: Full=60S ribosomal protein L4; AltName: Full=60S ribosomal protein L1; AltName: Full=Large ribosomal subunit protein uL4 [Homo sapiens]
TRINITY_DN360289_c0_g4	sp|P63241.2|	P63241	0	1.46e-19	RecName: Full=Eukaryotic translation initiation factor 5A-1; Short=eIF-5A-1; Short=eIF-5A1; AltName: Full=Eukaryotic initiation factor 5A isoform 1; Short=eIF-5A; AltName: Full=Rev-binding factor; AltName: Full=eIF-4D [Homo sapiens]
TRINITY_DN360417_c4_g1	sp|Q16777.4|	Q16777	0	9.03e-35	RecName: Full=Histone H2A type 2-C; AltName: Full=Histone H2A-GL101; AltName: Full=Histone H2A/q [Homo sapiens]
TRINITY_DN360641_c0_g3	sp|P25398.3|	P25398	0	3.97e-18	RecName: Full=40S ribosomal protein S12; AltName: Full=Small ribosomal subunit protein eS12 [Homo sapiens]
TRINITY_DN360677_c1_g4	sp|Q8IVF4.4|	Q8IVF4	0	1.58e-75	RecName: Full=Dynein heavy chain 10, axonemal; AltName: Full=Axonemal beta dynein heavy chain 10; AltName: Full=Ciliary dynein heavy chain 10 [Homo sapiens]
TRINITY_DN360969_c3_g1	sp|P46777.3|	P46777	0	1.05e-26	RecName: Full=60S ribosomal protein L5; AltName: Full=Large ribosomal subunit protein uL18 [Homo sapiens]
TRINITY_DN361019_c2_g5	sp|P31946.3|	P31946	0	2.94e-48	RecName: Full=14-3-3 protein beta/alpha; AltName: Full=Protein 1054; AltName: Full=Protein kinase C inhibitor protein 1; Short=KCIP-1; Contains: RecName: Full=14-3-3 protein beta/alpha, N-terminally processed [Homo sapiens]
TRINITY_DN361157_c6_g2	sp|P68431.2|	P68431	0	1.49e-79	RecName: Full=Histone H3.1; AltName: Full=Histone H3/a; AltName: Full=Histone H3/b; AltName: Full=Histone H3/c; AltName: Full=Histone H3/d; AltName: Full=Histone H3/f; AltName: Full=Histone H3/h; AltName: Full=Histone H3/i; AltName: Full=Histone H3/j; AltName: Full=Histone H3/k; AltName: Full=Histone H3/l [Homo sapiens]
TRINITY_DN361503_c2_g2	sp|P62753.1|	P62753	0	1.71e-65	RecName: Full=40S ribosomal protein S6; AltName: Full=Phosphoprotein NP33; AltName: Full=Small ribosomal subunit protein eS6 [Homo sapiens]
TRINITY_DN361620_c8_g3	sp|P39019.2|	P39019	0	2.32e-19	RecName: Full=40S ribosomal protein S19; AltName: Full=Small ribosomal subunit protein eS19 [Homo sapiens]
TRINITY_DN361862_c2_g1	sp|O60911.2|	O60911	0	1.06e-27	RecName: Full=Cathepsin L2; AltName: Full=Cathepsin U; AltName: Full=Cathepsin V; Flags: Precursor [Homo sapiens]
TRINITY_DN361916_c3_g10	sp|Q07020.2|	Q07020	0	3.99e-20	RecName: Full=60S ribosomal protein L18; AltName: Full=Large ribosomal subunit protein eL18 [Homo sapiens]
TRINITY_DN362010_c0_g1	sp|P62979.2|	P62979	0	3.26e-19	RecName: Full=Ubiquitin-40S ribosomal protein S27a; AltName: Full=Ubiquitin carboxyl extension protein 80; Contains: RecName: Full=Ubiquitin; Contains: RecName: Full=40S ribosomal protein S27a; AltName: Full=Small ribosomal subunit protein eS31; Flags: Precursor [Homo sapiens]
TRINITY_DN362379_c0_g3	sp|P04075.2|	P04075	0	3.53e-69	RecName: Full=Fructose-bisphosphate aldolase A; AltName: Full=Lung cancer antigen NY-LU-1; AltName: Full=Muscle-type aldolase [Homo sapiens]
TRINITY_DN362568_c4_g8	sp|P27635.4|	P27635	0	1.59e-72	RecName: Full=60S ribosomal protein L10; AltName: Full=Laminin receptor homolog; AltName: Full=Large ribosomal subunit protein uL16; AltName: Full=Protein QM; AltName: Full=Ribosomal protein L10; AltName: Full=Tumor suppressor QM [Homo sapiens]
TRINITY_DN362571_c0_g1	sp|P61247.2|	P61247	0	2.58e-72	RecName: Full=40S ribosomal protein S3a; AltName: Full=Small ribosomal subunit protein eS1; AltName: Full=v-fos transformation effector protein; Short=Fte-1 [Homo sapiens]
TRINITY_DN362918_c0_g1	sp|P62266.3|	P62266	0	4.41e-64	RecName: Full=40S ribosomal protein S23; AltName: Full=Small ribosomal subunit protein uS12 [Homo sapiens]
TRINITY_DN362918_c1_g3	sp|P62266.3|	P62266	0	4.80e-63	RecName: Full=40S ribosomal protein S23; AltName: Full=Small ribosomal subunit protein uS12 [Homo sapiens]
TRINITY_DN362941_c0_g4	sp|P31946.3|	P31946	0	9.76e-56	RecName: Full=14-3-3 protein beta/alpha; AltName: Full=Protein 1054; AltName: Full=Protein kinase C inhibitor protein 1; Short=KCIP-1; Contains: RecName: Full=14-3-3 protein beta/alpha, N-terminally processed [Homo sapiens]
TRINITY_DN362946_c0_g1	sp|P62269.3|	P62269	0	5.09e-64	RecName: Full=40S ribosomal protein S18; AltName: Full=Ke-3; Short=Ke3; AltName: Full=Small ribosomal subunit protein uS13 [Homo sapiens]
TRINITY_DN363041_c5_g1	sp|Q58FF6.1|	Q58FF6	0	3.89e-69	PUTATIVE PSEUDOGENE: RecName: Full=Putative heat shock protein HSP 90-beta 4 [Homo sapiens]
TRINITY_DN363315_c0_g2	sp|P62917.2|	P62917	0	1.48e-116	RecName: Full=60S ribosomal protein L8; AltName: Full=Large ribosomal subunit protein uL2 [Homo sapiens]
TRINITY_DN363473_c2_g2	sp|Q96I99.2|	Q96I99	0	1.27e-54	RecName: Full=Succinate--CoA ligase [GDP-forming] subunit beta, mitochondrial; AltName: Full=GTP-specific succinyl-CoA synthetase subunit beta; Short=G-SCS; Short=GTPSCS; AltName: Full=Succinyl-CoA synthetase beta-G chain; Short=SCS-betaG; Flags: Precursor [Homo sapiens]
TRINITY_DN363639_c0_g1	sp|Q14690.3|	Q14690	0	4.74e-64	RecName: Full=Protein RRP5 homolog; AltName: Full=NF-kappa-B-binding protein; Short=NFBP; AltName: Full=Programmed cell death protein 11 [Homo sapiens]
TRINITY_DN363700_c0_g2	sp|P62081.1|	P62081	0	2.60e-34	RecName: Full=40S ribosomal protein S7; AltName: Full=Small ribosomal subunit protein eS7 [Homo sapiens]
TRINITY_DN363991_c1_g5	sp|P61247.2|	P61247	0	4.33e-67	RecName: Full=40S ribosomal protein S3a; AltName: Full=Small ribosomal subunit protein eS1; AltName: Full=v-fos transformation effector protein; Short=Fte-1 [Homo sapiens]
TRINITY_DN364401_c6_g1	sp|P05388.1|	P05388	0	4.08e-31	RecName: Full=60S acidic ribosomal protein P0; AltName: Full=60S ribosomal protein L10E; AltName: Full=Large ribosomal subunit protein uL10 [Homo sapiens]
TRINITY_DN364495_c1_g1	sp|P36578.5|	P36578	0	6.43e-26	RecName: Full=60S ribosomal protein L4; AltName: Full=60S ribosomal protein L1; AltName: Full=Large ribosomal subunit protein uL4 [Homo sapiens]
TRINITY_DN365135_c3_g1	sp|P62910.2|	P62910	0	1.25e-36	RecName: Full=60S ribosomal protein L32; AltName: Full=Large ribosomal subunit protein eL32 [Homo sapiens]
TRINITY_DN365163_c0_g1	sp|P62263.3|	P62263	0	9.41e-61	RecName: Full=40S ribosomal protein S14; AltName: Full=Small ribosomal subunit protein uS11 [Homo sapiens]
TRINITY_DN365239_c4_g11	sp|O43865.2|	O43865	0	3.31e-28	RecName: Full=S-adenosylhomocysteine hydrolase-like protein 1; AltName: Full=DC-expressed AHCY-like molecule; AltName: Full=IP(3)Rs binding protein released with IP(3); Short=IRBIT; AltName: Full=Putative adenosylhomocysteinase 2; AltName: Full=S-adenosyl-L-homocysteine hydrolase 2; Short=AdoHcyase 2 [Homo sapiens]
TRINITY_DN365422_c3_g2	sp|P61964.1|	P61964	0	1.08e-23	RecName: Full=WD repeat-containing protein 5; AltName: Full=BMP2-induced 3-kb gene protein [Homo sapiens]
TRINITY_DN365489_c4_g1	sp|P62753.1|	P62753	0	1.55e-65	RecName: Full=40S ribosomal protein S6; AltName: Full=Phosphoprotein NP33; AltName: Full=Small ribosomal subunit protein eS6 [Homo sapiens]
TRINITY_DN365514_c1_g6	sp|Q07020.2|	Q07020	0	3.43e-51	RecName: Full=60S ribosomal protein L18; AltName: Full=Large ribosomal subunit protein eL18 [Homo sapiens]
TRINITY_DN365614_c5_g1	sp|P62424.2|	P62424	0	5.37e-79	RecName: Full=60S ribosomal protein L7a; AltName: Full=Large ribosomal subunit protein eL8; AltName: Full=PLA-X polypeptide; AltName: Full=Surfeit locus protein 3 [Homo sapiens]
TRINITY_DN365669_c2_g3	sp|P49448.2|	P49448	0	1.22e-129	RecName: Full=Glutamate dehydrogenase 2, mitochondrial; Short=GDH 2; Flags: Precursor [Homo sapiens]
TRINITY_DN365964_c1_g4	sp|P61353.2|	P61353	0	1.45e-27	RecName: Full=60S ribosomal protein L27; AltName: Full=Large ribosomal subunit protein eL27 [Homo sapiens]
TRINITY_DN366342_c4_g1	sp|P18124.1|	P18124	0	1.84e-64	RecName: Full=60S ribosomal protein L7; AltName: Full=Large ribosomal subunit protein uL30 [Homo sapiens]
TRINITY_DN366361_c3_g1	sp|Q02878.3|	Q02878	0	6.58e-27	RecName: Full=60S ribosomal protein L6; AltName: Full=Large ribosomal subunit protein eL6; AltName: Full=Neoplasm-related protein C140; AltName: Full=Tax-responsive enhancer element-binding protein 107; Short=TaxREB107 [Homo sapiens]
TRINITY_DN366361_c3_g4	sp|Q02878.3|	Q02878	0	1.24e-30	RecName: Full=60S ribosomal protein L6; AltName: Full=Large ribosomal subunit protein eL6; AltName: Full=Neoplasm-related protein C140; AltName: Full=Tax-responsive enhancer element-binding protein 107; Short=TaxREB107 [Homo sapiens]
TRINITY_DN366444_c4_g3	sp|O60911.2|	O60911	0	3.38e-26	RecName: Full=Cathepsin L2; AltName: Full=Cathepsin U; AltName: Full=Cathepsin V; Flags: Precursor [Homo sapiens]
TRINITY_DN366561_c0_g3	sp|Q13232.2|	Q13232	0	1.24e-62	RecName: Full=Nucleoside diphosphate kinase 3; Short=NDK 3; Short=NDP kinase 3; AltName: Full=DR-nm23; AltName: Full=Nucleoside diphosphate kinase C; Short=NDPKC; AltName: Full=nm23-H3 [Homo sapiens]
TRINITY_DN366907_c1_g4	sp|P26373.4|	P26373	0	3.73e-37	RecName: Full=60S ribosomal protein L13; AltName: Full=Breast basic conserved protein 1; AltName: Full=Large ribosomal subunit protein eL13 [Homo sapiens]
TRINITY_DN366948_c3_g1	sp|P62280.3|	P62280	0	6.39e-61	RecName: Full=40S ribosomal protein S11; AltName: Full=Small ribosomal subunit protein uS17 [Homo sapiens]
TRINITY_DN367128_c0_g1	sp|Q5T655.1|	Q5T655	0	0.0	RecName: Full=Cilia- and flagella-associated protein 58; AltName: Full=Coiled-coil domain-containing protein 147 [Homo sapiens]
TRINITY_DN367160_c3_g1	sp|Q9BQE3.1|	Q9BQE3	0	3.16e-76	RecName: Full=Tubulin alpha-1C chain; AltName: Full=Alpha-tubulin 6; AltName: Full=Tubulin alpha-6 chain; Contains: RecName: Full=Detyrosinated tubulin alpha-1C chain [Homo sapiens]
TRINITY_DN367466_c5_g1	sp|P10619.2|	P10619	0	4.66e-43	RecName: Full=Lysosomal protective protein; AltName: Full=Carboxypeptidase C; AltName: Full=Carboxypeptidase L; AltName: Full=Cathepsin A; AltName: Full=Protective protein cathepsin A; Short=PPCA; AltName: Full=Protective protein for beta-galactosidase; Contains: RecName: Full=Lysosomal protective protein 32 kDa chain; Contains: RecName: Full=Lysosomal protective protein 20 kDa chain; Flags: Prec…
TRINITY_DN367509_c1_g1	sp|P62888.2|	P62888	0	1.64e-37	RecName: Full=60S ribosomal protein L30; AltName: Full=Large ribosomal subunit protein eL30 [Homo sapiens]
TRINITY_DN368000_c2_g1	sp|P53597.4|	P53597	0	1.23e-92	RecName: Full=Succinate--CoA ligase [ADP/GDP-forming] subunit alpha, mitochondrial; AltName: Full=Succinyl-CoA synthetase subunit alpha; Short=SCS-alpha; Flags: Precursor [Homo sapiens]
TRINITY_DN368221_c5_g2	sp|P35268.2|	P35268	0	1.45e-19	RecName: Full=60S ribosomal protein L22; AltName: Full=EBER-associated protein; Short=EAP; AltName: Full=Epstein-Barr virus small RNA-associated protein; AltName: Full=Heparin-binding protein HBp15; AltName: Full=Large ribosomal subunit protein eL22 [Homo sapiens]
TRINITY_DN368245_c3_g1	sp|Q9BQE3.1|	Q9BQE3	0	2.72e-81	RecName: Full=Tubulin alpha-1C chain; AltName: Full=Alpha-tubulin 6; AltName: Full=Tubulin alpha-6 chain; Contains: RecName: Full=Detyrosinated tubulin alpha-1C chain [Homo sapiens]
TRINITY_DN368529_c1_g1	sp|P22087.2|	P22087	0	1.86e-88	RecName: Full=rRNA 2'-O-methyltransferase fibrillarin; AltName: Full=34 kDa nucleolar scleroderma antigen; AltName: Full=Histone-glutamine methyltransferase [Homo sapiens]
TRINITY_DN368890_c0_g2	sp|P84098.1|	P84098	0	7.39e-35	RecName: Full=60S ribosomal protein L19; AltName: Full=Large ribosomal subunit protein eL19 [Homo sapiens]
TRINITY_DN368988_c1_g2	sp|P13639.4|	P13639	0	2.00e-60	RecName: Full=Elongation factor 2; Short=EF-2 [Homo sapiens]
TRINITY_DN369094_c4_g2	sp|O43865.2|	O43865	0	9.34e-46	RecName: Full=S-adenosylhomocysteine hydrolase-like protein 1; AltName: Full=DC-expressed AHCY-like molecule; AltName: Full=IP(3)Rs binding protein released with IP(3); Short=IRBIT; AltName: Full=Putative adenosylhomocysteinase 2; AltName: Full=S-adenosyl-L-homocysteine hydrolase 2; Short=AdoHcyase 2 [Homo sapiens]
TRINITY_DN369147_c0_g1	sp|Q9BQE3.1|	Q9BQE3	0	1.88e-45	RecName: Full=Tubulin alpha-1C chain; AltName: Full=Alpha-tubulin 6; AltName: Full=Tubulin alpha-6 chain; Contains: RecName: Full=Detyrosinated tubulin alpha-1C chain [Homo sapiens]
TRINITY_DN369185_c1_g1	sp|P32969.1|	P32969	0	6.84e-51	RecName: Full=60S ribosomal protein L9; AltName: Full=Large ribosomal subunit protein uL6 [Homo sapiens]
TRINITY_DN369211_c3_g3	sp|P68431.2|	P68431	0	2.62e-74	RecName: Full=Histone H3.1; AltName: Full=Histone H3/a; AltName: Full=Histone H3/b; AltName: Full=Histone H3/c; AltName: Full=Histone H3/d; AltName: Full=Histone H3/f; AltName: Full=Histone H3/h; AltName: Full=Histone H3/i; AltName: Full=Histone H3/j; AltName: Full=Histone H3/k; AltName: Full=Histone H3/l [Homo sapiens]
TRINITY_DN369370_c1_g1	sp|Q13228.2|	Q13228	0	1.39e-143	RecName: Full=Methanethiol oxidase; Short=MTO; AltName: Full=56 kDa selenium-binding protein; Short=SBP56; Short=SP56; AltName: Full=Selenium-binding protein 1 [Homo sapiens]
TRINITY_DN369384_c2_g1	sp|P06732.2|	P06732	0	4.17e-64	RecName: Full=Creatine kinase M-type; AltName: Full=Creatine kinase M chain; AltName: Full=Creatine phosphokinase M-type; Short=CPK-M; AltName: Full=M-CK [Homo sapiens]
TRINITY_DN369552_c2_g1	sp|P08865.4|	P08865	0	4.03e-73	RecName: Full=40S ribosomal protein SA; AltName: Full=37 kDa laminin receptor precursor; Short=37LRP; AltName: Full=37/67 kDa laminin receptor; Short=LRP/LR; AltName: Full=67 kDa laminin receptor; Short=67LR; AltName: Full=Colon carcinoma laminin-binding protein; AltName: Full=Laminin receptor 1; Short=LamR; AltName: Full=Laminin-binding protein precursor p40; Short=LBP/p40; AltName: Full=Multidr…
TRINITY_DN369585_c3_g5	sp|P60709.1|	P60709	0	2.91e-106	RecName: Full=Actin, cytoplasmic 1; AltName: Full=Beta-actin; Contains: RecName: Full=Actin, cytoplasmic 1, N-terminally processed [Homo sapiens]
TRINITY_DN369890_c6_g1	sp|P62979.2|	P62979	0	2.56e-16	RecName: Full=Ubiquitin-40S ribosomal protein S27a; AltName: Full=Ubiquitin carboxyl extension protein 80; Contains: RecName: Full=Ubiquitin; Contains: RecName: Full=40S ribosomal protein S27a; AltName: Full=Small ribosomal subunit protein eS31; Flags: Precursor [Homo sapiens]
TRINITY_DN369973_c1_g2	sp|P62913.2|	P62913	0	4.55e-61	RecName: Full=60S ribosomal protein L11; AltName: Full=CLL-associated antigen KW-12; AltName: Full=Large ribosomal subunit protein uL5 [Homo sapiens]
TRINITY_DN370126_c0_g1	sp|P20711.2|	P20711	0	5.50e-29	RecName: Full=Aromatic-L-amino-acid decarboxylase; Short=AADC; AltName: Full=DOPA decarboxylase; Short=DDC [Homo sapiens]
TRINITY_DN370444_c2_g5	sp|P18124.1|	P18124	0	5.99e-58	RecName: Full=60S ribosomal protein L7; AltName: Full=Large ribosomal subunit protein uL30 [Homo sapiens]
TRINITY_DN370940_c3_g1	sp|Q5VTE0.1|	Q5VTE0	0	1.39e-68	PUTATIVE PSEUDOGENE: RecName: Full=Putative elongation factor 1-alpha-like 3; Short=EF-1-alpha-like 3; AltName: Full=Eukaryotic elongation factor 1 A-like 3; Short=eEF1A-like 3; AltName: Full=Eukaryotic translation elongation factor 1 alpha-1 pseudogene 5 [Homo sapiens]
TRINITY_DN371120_c3_g4	sp|O60911.2|	O60911	0	3.00e-50	RecName: Full=Cathepsin L2; AltName: Full=Cathepsin U; AltName: Full=Cathepsin V; Flags: Precursor [Homo sapiens]
TRINITY_DN371147_c0_g1	sp|P05186.4|	P05186	0	5.05e-114	RecName: Full=Alkaline phosphatase, tissue-nonspecific isozyme; Short=AP-TNAP; Short=TNSALP; AltName: Full=Alkaline phosphatase liver/bone/kidney isozyme; Flags: Precursor [Homo sapiens]
TRINITY_DN371176_c0_g1	sp|P00742.2|	P00742	0	1.34e-20	RecName: Full=Coagulation factor X; AltName: Full=Stuart factor; AltName: Full=Stuart-Prower factor; Contains: RecName: Full=Factor X light chain; Contains: RecName: Full=Factor X heavy chain; Contains: RecName: Full=Activated factor Xa heavy chain; Flags: Precursor [Homo sapiens]
TRINITY_DN371251_c4_g2	sp|P15880.2|	P15880	0	4.79e-39	RecName: Full=40S ribosomal protein S2; AltName: Full=40S ribosomal protein S4; AltName: Full=Protein LLRep3; AltName: Full=Small ribosomal subunit protein uS5 [Homo sapiens]
TRINITY_DN371360_c4_g2	sp|O00567.4|	O00567	0	6.29e-85	RecName: Full=Nucleolar protein 56; AltName: Full=Nucleolar protein 5A [Homo sapiens]
TRINITY_DN371704_c2_g2	sp|P05388.1|	P05388	0	4.05e-53	RecName: Full=60S acidic ribosomal protein P0; AltName: Full=60S ribosomal protein L10E; AltName: Full=Large ribosomal subunit protein uL10 [Homo sapiens]
TRINITY_DN371753_c1_g3	sp|P62829.1|	P62829	0	1.03e-53	RecName: Full=60S ribosomal protein L23; AltName: Full=60S ribosomal protein L17; AltName: Full=Large ribosomal subunit protein uL14 [Homo sapiens]
TRINITY_DN372286_c5_g1	sp|P46776.2|	P46776	0	1.25e-67	RecName: Full=60S ribosomal protein L27a; AltName: Full=Large ribosomal subunit protein uL15 [Homo sapiens]
TRINITY_DN372459_c0_g1	sp|Q92506.2|	Q92506	0	9.88e-21	RecName: Full=Estradiol 17-beta-dehydrogenase 8; AltName: Full=17-beta-hydroxysteroid dehydrogenase 8; Short=17-beta-HSD 8; AltName: Full=3-ketoacyl-[acyl-carrier-protein] reductase alpha subunit; Short=KAR alpha subunit; AltName: Full=3-oxoacyl-[acyl-carrier-protein] reductase; AltName: Full=Protein Ke6; Short=Ke-6; AltName: Full=Really interesting new gene 2 protein; AltName: Full=Short chain d…
TRINITY_DN372891_c0_g9	sp|P60866.1|	P60866	0	3.02e-26	RecName: Full=40S ribosomal protein S20; AltName: Full=Small ribosomal subunit protein uS10 [Homo sapiens]
TRINITY_DN372990_c3_g1	sp|O60911.2|	O60911	0	1.43e-30	RecName: Full=Cathepsin L2; AltName: Full=Cathepsin U; AltName: Full=Cathepsin V; Flags: Precursor [Homo sapiens]
TRINITY_DN372990_c7_g3	sp|O60911.2|	O60911	0	1.15e-33	RecName: Full=Cathepsin L2; AltName: Full=Cathepsin U; AltName: Full=Cathepsin V; Flags: Precursor [Homo sapiens]
TRINITY_DN372995_c0_g7	sp|P27635.4|	P27635	0	2.05e-77	RecName: Full=60S ribosomal protein L10; AltName: Full=Laminin receptor homolog; AltName: Full=Large ribosomal subunit protein uL16; AltName: Full=Protein QM; AltName: Full=Ribosomal protein L10; AltName: Full=Tumor suppressor QM [Homo sapiens]
TRINITY_DN373784_c0_g2	sp|P62805.2|	P62805	0	1.35e-41	RecName: Full=Histone H4 [Homo sapiens]
TRINITY_DN373932_c0_g4	sp|Q9UQ80.3|	Q9UQ80	0	1.54e-84	RecName: Full=Proliferation-associated protein 2G4; AltName: Full=Cell cycle protein p38-2G4 homolog; Short=hG4-1; AltName: Full=ErbB3-binding protein 1 [Homo sapiens]
TRINITY_DN374040_c0_g2	sp|P46778.2|	P46778	0	1.51e-31	RecName: Full=60S ribosomal protein L21; AltName: Full=Large ribosomal subunit protein eL21 [Homo sapiens]
TRINITY_DN374298_c3_g2	sp|P0CG47.1|	P0CG47	0	1.26e-46	RecName: Full=Polyubiquitin-B; Contains: RecName: Full=Ubiquitin; Flags: Precursor [Homo sapiens]
TRINITY_DN374300_c1_g1	sp|P62081.1|	P62081	0	2.29e-28	RecName: Full=40S ribosomal protein S7; AltName: Full=Small ribosomal subunit protein eS7 [Homo sapiens]
TRINITY_DN374521_c0_g8	sp|P22090.2|	P22090	0	1.78e-111	RecName: Full=40S ribosomal protein S4, Y isoform 1; AltName: Full=Small ribosomal subunit protein eS4 [Homo sapiens]
TRINITY_DN374651_c2_g4	sp|O60814.3|	O60814	0	1.92e-39	RecName: Full=Histone H2B type 1-K; Short=H2B K; AltName: Full=HIRA-interacting protein 1 [Homo sapiens]
TRINITY_DN374749_c0_g6	sp|O75439.2|	O75439	0	1.25e-27	RecName: Full=Mitochondrial-processing peptidase subunit beta; AltName: Full=Beta-MPP; AltName: Full=P-52; Flags: Precursor [Homo sapiens]
TRINITY_DN375542_c3_g1	sp|P06576.3|	P06576	0	3.36e-18	RecName: Full=ATP synthase subunit beta, mitochondrial; AltName: Full=ATP synthase F1 subunit beta; Flags: Precursor [Homo sapiens]
TRINITY_DN377108_c4_g1	sp|Q8IUZ5.1|	Q8IUZ5	0	1.17e-54	RecName: Full=5-phosphohydroxy-L-lysine phospho-lyase; AltName: Full=Alanine--glyoxylate aminotransferase 2-like 2 [Homo sapiens]
TRINITY_DN377434_c3_g1	sp|Q99437.1|	Q99437	0	3.01e-16	RecName: Full=V-type proton ATPase 21 kDa proteolipid subunit; Short=V-ATPase 21 kDa proteolipid subunit; AltName: Full=Vacuolar proton pump 21 kDa proteolipid subunit; AltName: Full=hATPL [Homo sapiens]
TRINITY_DN377694_c0_g1	sp|Q6PID8.1|	Q6PID8	0	1.74e-101	RecName: Full=Kelch domain-containing protein 10 [Homo sapiens]
TRINITY_DN378017_c2_g2	sp|P04350.2|	P04350	0	4.32e-135	RecName: Full=Tubulin beta-4A chain; AltName: Full=Tubulin 5 beta; AltName: Full=Tubulin beta-4 chain [Homo sapiens]
TRINITY_DN378784_c0_g3	sp|P62249.2|	P62249	0	5.24e-57	RecName: Full=40S ribosomal protein S16; AltName: Full=Small ribosomal subunit protein uS9 [Homo sapiens]
TRINITY_DN378852_c2_g2	sp|P18621.3|	P18621	0	2.19e-24	RecName: Full=60S ribosomal protein L17; AltName: Full=60S ribosomal protein L23; AltName: Full=Large ribosomal subunit protein uL22; AltName: Full=PD-1 [Homo sapiens]
TRINITY_DN378859_c5_g4	sp|Q07020.2|	Q07020	0	4.24e-58	RecName: Full=60S ribosomal protein L18; AltName: Full=Large ribosomal subunit protein eL18 [Homo sapiens]
TRINITY_DN378930_c2_g6	sp|P62750.1|	P62750	0	7.85e-31	RecName: Full=60S ribosomal protein L23a; AltName: Full=Large ribosomal subunit protein uL23 [Homo sapiens]
TRINITY_DN379145_c2_g3	sp|P46777.3|	P46777	0	7.76e-92	RecName: Full=60S ribosomal protein L5; AltName: Full=Large ribosomal subunit protein uL18 [Homo sapiens]
TRINITY_DN379264_c1_g2	sp|Q5VTE0.1|	Q5VTE0	0	1.05e-87	PUTATIVE PSEUDOGENE: RecName: Full=Putative elongation factor 1-alpha-like 3; Short=EF-1-alpha-like 3; AltName: Full=Eukaryotic elongation factor 1 A-like 3; Short=eEF1A-like 3; AltName: Full=Eukaryotic translation elongation factor 1 alpha-1 pseudogene 5 [Homo sapiens]
TRINITY_DN379391_c0_g8	sp|P07339.1|	P07339	0	1.11e-70	RecName: Full=Cathepsin D; Contains: RecName: Full=Cathepsin D light chain; Contains: RecName: Full=Cathepsin D heavy chain; Flags: Precursor [Homo sapiens]
TRINITY_DN379422_c2_g1	sp|O43930.1|	O43930	0	2.38e-73	PUTATIVE PSEUDOGENE: RecName: Full=Putative serine/threonine-protein kinase PRKY [Homo sapiens]
TRINITY_DN379870_c1_g3	sp|P05388.1|	P05388	0	3.68e-20	RecName: Full=60S acidic ribosomal protein P0; AltName: Full=60S ribosomal protein L10E; AltName: Full=Large ribosomal subunit protein uL10 [Homo sapiens]
TRINITY_DN380017_c0_g1	sp|P0CG47.1|	P0CG47	0	3.38e-17	RecName: Full=Polyubiquitin-B; Contains: RecName: Full=Ubiquitin; Flags: Precursor [Homo sapiens]
TRINITY_DN380050_c5_g4	sp|P15880.2|	P15880	0	1.71e-88	RecName: Full=40S ribosomal protein S2; AltName: Full=40S ribosomal protein S4; AltName: Full=Protein LLRep3; AltName: Full=Small ribosomal subunit protein uS5 [Homo sapiens]
TRINITY_DN380087_c0_g3	sp|P40429.2|	P40429	0	3.07e-64	RecName: Full=60S ribosomal protein L13a; AltName: Full=23 kDa highly basic protein; AltName: Full=Large ribosomal subunit protein uL13 [Homo sapiens]
TRINITY_DN380607_c1_g3	sp|P46781.3|	P46781	0	5.17e-59	RecName: Full=40S ribosomal protein S9; AltName: Full=Small ribosomal subunit protein uS4 [Homo sapiens]
TRINITY_DN380836_c0_g1	sp|P46777.3|	P46777	0	2.27e-53	RecName: Full=60S ribosomal protein L5; AltName: Full=Large ribosomal subunit protein uL18 [Homo sapiens]
TRINITY_DN381265_c1_g3	sp|P61313.2|	P61313	0	1.16e-51	RecName: Full=60S ribosomal protein L15; AltName: Full=Large ribosomal subunit protein eL15 [Homo sapiens]
TRINITY_DN381273_c5_g3	sp|P61313.2|	P61313	0	1.55e-75	RecName: Full=60S ribosomal protein L15; AltName: Full=Large ribosomal subunit protein eL15 [Homo sapiens]
TRINITY_DN381646_c3_g2	sp|Q9NY65.1|	Q9NY65	0	2.68e-69	RecName: Full=Tubulin alpha-8 chain; AltName: Full=Alpha-tubulin 8; AltName: Full=Tubulin alpha chain-like 2 [Homo sapiens]
TRINITY_DN382073_c0_g2	sp|P04350.2|	P04350	0	3.76e-72	RecName: Full=Tubulin beta-4A chain; AltName: Full=Tubulin 5 beta; AltName: Full=Tubulin beta-4 chain [Homo sapiens]
TRINITY_DN382992_c1_g2	sp|Q96NY9.3|	Q96NY9	0	3.59e-71	RecName: Full=Crossover junction endonuclease MUS81 [Homo sapiens]
TRINITY_DN383075_c2_g3	sp|P62424.2|	P62424	0	3.20e-69	RecName: Full=60S ribosomal protein L7a; AltName: Full=Large ribosomal subunit protein eL8; AltName: Full=PLA-X polypeptide; AltName: Full=Surfeit locus protein 3 [Homo sapiens]
TRINITY_DN383259_c1_g5	sp|P26641.3|	P26641	0	2.69e-21	RecName: Full=Elongation factor 1-gamma; Short=EF-1-gamma; AltName: Full=eEF-1B gamma [Homo sapiens]
TRINITY_DN383316_c0_g2	sp|P25705.1|	P25705	0	6.10e-73	RecName: Full=ATP synthase subunit alpha, mitochondrial; AltName: Full=ATP synthase F1 subunit alpha; Flags: Precursor [Homo sapiens]
TRINITY_DN383318_c2_g3	sp|P54652.1|	P54652	0	1.44e-46	RecName: Full=Heat shock-related 70 kDa protein 2; Short=Heat shock 70 kDa protein 2 [Homo sapiens]
TRINITY_DN384395_c1_g1	sp|O60911.2|	O60911	0	6.02e-37	RecName: Full=Cathepsin L2; AltName: Full=Cathepsin U; AltName: Full=Cathepsin V; Flags: Precursor [Homo sapiens]
TRINITY_DN384395_c1_g10	sp|O60911.2|	O60911	0	2.57e-35	RecName: Full=Cathepsin L2; AltName: Full=Cathepsin U; AltName: Full=Cathepsin V; Flags: Precursor [Homo sapiens]
TRINITY_DN384428_c5_g1	sp|P06732.2|	P06732	0	7.72e-35	RecName: Full=Creatine kinase M-type; AltName: Full=Creatine kinase M chain; AltName: Full=Creatine phosphokinase M-type; Short=CPK-M; AltName: Full=M-CK [Homo sapiens]
TRINITY_DN384500_c0_g1	sp|P63000.1|	P63000	0	5.35e-40	RecName: Full=Ras-related C3 botulinum toxin substrate 1; AltName: Full=Cell migration-inducing gene 5 protein; AltName: Full=Ras-like protein TC25; AltName: Full=p21-Rac1; Flags: Precursor [Homo sapiens]
TRINITY_DN385228_c2_g1	sp|P17081.2|	P17081	0	2.18e-21	RecName: Full=Rho-related GTP-binding protein RhoQ; AltName: Full=Ras-like protein TC10; AltName: Full=Ras-like protein family member 7A; Flags: Precursor [Homo sapiens]
TRINITY_DN385507_c3_g2	sp|P62917.2|	P62917	0	2.09e-34	RecName: Full=60S ribosomal protein L8; AltName: Full=Large ribosomal subunit protein uL2 [Homo sapiens]
TRINITY_DN385597_c4_g4	sp|P07437.2|	P07437	0	2.00e-35	RecName: Full=Tubulin beta chain; AltName: Full=Tubulin beta-5 chain [Homo sapiens]
TRINITY_DN386252_c1_g2	sp|P04350.2|	P04350	0	5.58e-73	RecName: Full=Tubulin beta-4A chain; AltName: Full=Tubulin 5 beta; AltName: Full=Tubulin beta-4 chain [Homo sapiens]
TRINITY_DN386323_c1_g2	sp|P13639.4|	P13639	0	2.94e-143	RecName: Full=Elongation factor 2; Short=EF-2 [Homo sapiens]
TRINITY_DN388844_c0_g1	sp|P00414.2|	P00414	0	4.94e-36	RecName: Full=Cytochrome c oxidase subunit 3; AltName: Full=Cytochrome c oxidase polypeptide III [Homo sapiens]
