## Supplementary File 1 for "Evolutionary conservation and divergence of the transcriptional regulation of bivalve shell secretion across life history stages": M1_Brown4_Unirotkeywords_enriched.csv

term id	# background genes	# genes	category	description	FDR value	genes	network.SUID	nodes.SUID	PMID	term name
1	260	42	UniProt Keywords	Cilium	2.43E-34	RSPH4A|DNAH3|CFAP20|IFT57|DNAH5|IQCG|AK7|GAS8|TEKT4|IQCD|ARMC4|TTC18|CCDC65|NPHP1|IFT88|SPAG17|NPHP3|WDR16|CCDC108|CFAP43|CCDC135|CFAP46|C9orf117|SPAG6|SPEF1|FAM154A|CFAP69|CFAP44|CCDC40|TBC1D32|CCDC11|LRRC48|DNAH10|TMEM67|TTLL8|CFAP221|CCDC39|ROPN1L|CEP290|DNAH11|DNAI1|CFAP99	52	210|243|122|107|231|140|70|149|229|98|139|110|105|118|101|251|215|143|236|97|205|64|74|208|182|237|195|250|223|202|103|214|115|183|128|197|137|67|235|207|170|79		KW-0969
2	910	59	UniProt Keywords	Cell projection	1.97E-29	RSPH4A|NR1D1|RSPH3|DNAH3|CFAP20|IFT57|DNAH5|IQCG|AK7|GAS8|MAATS1|TEKT4|DNALI1|IQCD|LOXHD1|TCTN2|ARMC4|TTC18|CCDC65|NPHP1|IFT88|SPAG17|NPHP3|WDR16|CCDC108|CCDC151|CFAP43|CCDC135|CFAP46|ODF2L|C9orf117|OGT|KIF3B|SPAG6|ESPN|SPEF1|FAM154A|CFAP69|HYDIN|CFAP44|CCDC40|TBC1D32|CCDC11|DIAPH1|LRRC48|DNAH10|TMEM67|TTLL8|CFAP221|CCDC39|MARK3|C9orf172|ROPN1L|CEP290|DNAH11|TTC25|DNAI1|CFAP99|NEK3	52	210|131|162|243|122|107|231|140|70|149|138|229|225|98|125|68|139|110|105|118|101|251|215|143|236|224|97|205|64|154|74|174|212|208|155|182|237|195|219|250|223|202|103|94|214|115|183|128|197|137|121|83|67|235|207|220|170|79|184		KW-0966
8	1198	56	UniProt Keywords	Cytoskeleton	3.42E-21	RSPH4A|RSPH3|DNAH3|CFAP20|IFT57|DNAH5|IQCG|ANK1|TTLL1|GAS8|MAATS1|CCDC146|IQCD|TCTN2|ARMC4|CCDC65|NPHP1|IFT88|SPAG17|CCDC151|EML6|DYNC1H1|CFAP43|ANK2|CCDC135|DYNLT1|CFAP46|ODF2L|C9orf117|UBXN11|KIF3B|SPAG6|ESPN|C4orf47|SPEF1|FAM154A|CFAP44|DYNC1I2|CCDC64|DIAPH1|LRRC48|DCDC1|DAPK1|MYO7A|C7orf31|DNAH10|TMEM67|TTLL8|CFAP221|CCDC39|CCDC81|CEP290|EML5|DNAH11|TTC25|DNAI1	52	210|162|243|122|107|231|140|190|180|149|138|95|98|68|139|105|118|101|251|224|245|62|97|89|205|69|64|154|74|87|212|208|155|247|182|237|250|85|175|94|214|146|232|81|63|115|183|128|197|137|244|235|147|207|220|170		KW-0206
14	86	20	UniProt Keywords	Flagellum	8.40E-19	IQCG|AK7|GAS8|TEKT4|IQCD|CCDC65|IFT88|SPAG17|WDR16|CCDC108|CFAP43|CCDC135|SPAG6|SPEF1|FAM154A|CFAP69|CFAP44|LRRC48|ROPN1L|CFAP99	52	140|70|149|229|98|105|101|251|143|236|97|205|208|182|237|195|250|214|67|79		KW-0282
17	144	20	UniProt Keywords	Ciliopathy	5.21E-15	RSPH4A|RSPH3|IFT57|DNAH5|GAS8|TCTN2|ARMC4|CCDC65|NPHP1|NPHP3|CCDC151|HYDIN|CCDC40|CCDC11|TMEM67|CCDC39|CEP290|DNAH11|TTC25|DNAI1	52	210|162|107|231|149|68|139|105|118|215|224|219|223|103|183|137|235|207|220|170		KW-1186
18	36	13	UniProt Keywords	Primary ciliary dyskinesia	2.75E-14	RSPH4A|RSPH3|DNAH5|GAS8|ARMC4|CCDC65|CCDC151|HYDIN|CCDC40|CCDC39|DNAH11|TTC25|DNAI1	52	210|162|231|149|139|105|224|219|223|137|207|220|170		KW-0990
25	2158	58	UniProt Keywords	Coiled coil	1.08E-11	CCDC170|RSPH3|DNAH3|IFT57|DNAH5|AK7|GAS8|CCDC146|CCDC42|TEKT4|SPATA18|DNALI1|IQCD|DNAH12|CCDC65|NPHP1|CCDC87|SPAG17|NPHP3|XRRA1|CCDC108|SPEF2|CCDC151|DYNC1H1|CFAP43|CCDC135|RGS22|AXDND1|CFAP46|ODF2L|WDR78|C9orf117|UBXN11|RIBC1|KIF3B|ESPN|VWA3A|HYDIN|CFAP44|CCDC40|CCDC64|CCDC11|DIAPH1|LRRC48|CNGA1|DNAH10|CCDC173|CCDC39|FAM47E|AK9|CCDC81|C17orf105|CCDC153|CETN3|CCDC180|CEP290|DNAH11|CFAP99	52	134|162|243|107|231|70|149|95|114|229|130|225|98|171|105|118|228|251|215|71|236|117|224|62|97|205|248|65|64|154|144|74|87|123|212|155|77|219|250|223|175|103|94|214|148|115|113|137|222|192|244|72|92|206|108|235|207|79		KW-0175
26	173	18	UniProt Keywords	Cilium biogenesis/degradation	1.08E-11	AK7|TEKT4|TCTN2|ARMC4|NPHP1|IFT88|FOXJ1|SPAG17|CCDC151|CFAP43|CFAP46|ODF2L|SPAG6|FAM154A|TMEM67|CFAP221|CEP290|DNAI1	52	70|229|68|139|118|101|135|251|224|97|64|154|208|237|183|197|235|170		KW-0970
31	4972	90	UniProt Keywords	Cytoplasm	1.58E-09	VASH1|RSPH4A|NR1D1|RSPH3|SYT1|DNAH3|CFAP20|IFT57|DNAH5|IQCG|ANK1|TTLL1|AK7|GAS8|MAATS1|CAMK4|CCDC146|PDE11A|SPATA18|AK8|IQCD|TCTN2|LRTOMT|ARMC4|DLEC1|CCDC65|NPHP1|IFT88|SPAG17|WDR16|XRRA1|ANXA6|AK5|SPEF2|CCDC151|EML6|DYNC1H1|CFAP43|ANK2|CCT8L2|CCDC135|RGS22|SPATA17|DYNLT1|CFAP46|METTL10|ODF2L|AKAP14|C9orf117|OGT|UBXN11|KIF3B|SPAG6|ESPN|C4orf47|CYP1A1|SPEF1|FAM154A|CFAP44|GPT|MVP|DYNC1I2|CCDC40|CC…	52	238|210|131|162|193|243|122|107|231|140|190|180|70|149|138|199|95|75|130|102|98|68|176|139|177|105|118|101|251|143|71|198|166|117|224|245|62|97|89|82|205|248|73|69|64|168|154|86|74|174|87|212|208|155|247|150|182|237|250|178|151|85|223|175|202|94|167|214|146|232|81|63|115|183|133|128|197|200|137|192|121|244|235|116|147|201|207|220|170|184		KW-0963
35	32	9	UniProt Keywords	Dynein	3.04E-09	DNAH3|DNAH5|DNALI1|DYNC1H1|DYNLT1|DYNC1I2|DNAH10|DNAH11|DNAI1	52	243|231|225|62|69|85|115|207|170		KW-0243
37	275	18	UniProt Keywords	Microtubule	9.15E-09	DNAH3|CFAP20|DNAH5|TTLL1|GAS8|SPAG17|EML6|DYNC1H1|DYNLT1|KIF3B|SPAG6|DYNC1I2|DCDC1|DNAH10|TTLL8|EML5|DNAH11|DNAI1	52	243|122|231|180|149|251|245|62|69|212|208|85|146|115|128|147|207|170		KW-0493
41	10223	137	UniProt Keywords	Alternative splicing	3.15E-07	VASH1|C19orf44|RSPH4A|STYXL1|RSPH3|BTBD16|DNAH3|EFCAB1|EFCAB6|ALS2|PCDH10|IQCG|ANK1|TTLL1|GAS8|SLC4A3|MAATS1|CCDC146|PDE11A|C15orf26|FRRS1|CCDC42|SPATA18|DNALI1|ARMC3|AK8|ERICH6B|FAM227B|IQCD|LOXHD1|SLC26A5|TCTN2|LRTOMT|PAM|ARMC4|DLEC1|TTC18|LTBP4|CCDC65|NPHP1|TM6SF1|LPHN2|ERICH3|IFT88|C7orf57|PACRG|NPHP3|WDR16|XRRA1|CCDC108|FAM221A|LRRC43|ANXA6|AK5|PLSCR4|FAM227A|SPEF2|CCDC151|EML6|CFAP43|ANK2|C…	52	238|90|210|142|162|157|243|96|216|217|145|140|190|180|149|209|138|95|75|221|165|114|130|225|189|102|211|187|98|125|186|68|176|181|139|177|110|76|105|118|132|213|240|101|100|111|215|143|71|236|169|152|198|166|112|93|117|224|245|97|89|205|248|119|163|120|80|65|204|64|154|196|144|194|86|127|74|174|87|123|212|208|155|226|150|182|233|195|77|219|250|159|91|85|223|175|202|94|242|214|148|146|232|81|115|2…		KW-0025
67	161	10	UniProt Keywords	TPR repeat	9.00E-05	TTC18|IFT88|NPHP3|CFAP46|ZMYND12|TTC16|OGT|DNAH10|TTC29|TTC25	52	110|101|215|64|104|127|174|115|136|220		KW-0802
68	43	6	UniProt Keywords	Hearing	9.70E-05	LOXHD1|SLC26A5|LRTOMT|ESPN|DIAPH1|MYO7A	52	125|186|176|155|94|81		KW-1009
81	14	4	UniProt Keywords	Meckel syndrome	2.90E-04	TCTN2|NPHP3|TMEM67|CEP290	52	68|215|183|235		KW-0981
102	21	4	UniProt Keywords	Nephronophthisis	0.0011	NPHP1|NPHP3|TMEM67|CEP290	52	118|215|183|235		KW-0983
103	279	11	UniProt Keywords	WD repeat	0.0014	WDR16|EML6|CFAP43|WDR64|FBXW4|WDR78|CFAP44|DYNC1I2|APAF1|EML5|DNAI1	52	143|245|97|163|185|144|250|85|116|147|170		KW-0853
105	11707	138	UniProt Keywords	Polymorphism	0.0018	MRPL51|RSPH4A|CCDC170|RSPH3|HGNC:9982|BTBD16|GUCY2C|DNAH3|EFCAB6|ALS2|BCHE|DNAH5|IQCG|ANK1|TTLL1|AK7|GAS8|SLC4A3|MAATS1|CAMK4|CCDC146|PDE11A|C15orf26|CCDC42|TEKT4|SPATA18|DNALI1|ARMC3|AK8|ERICH6B|IQCD|LOXHD1|PAM|ARMC4|C8orf74|DLEC1|TTC18|LTBP4|CCDC65|NPHP1|TM6SF1|LPHN2|ERICH3|IFT88|CCDC87|C2orf70|C7orf57|SPAG17|WDR16|XRRA1|CCDC108|FAM221A|LRRC43|AK5|PLSCR4|SPEF2|CCDC151|DYNC1H1|CFAP43|ANK2|CCT8L2…	52	218|210|134|162|179|157|158|243|216|217|99|231|140|190|180|70|149|209|138|199|95|75|221|114|229|130|225|189|102|211|98|125|181|139|203|177|110|76|105|118|132|213|240|101|228|234|100|251|143|71|236|169|152|166|112|117|224|62|97|89|82|205|248|119|163|73|80|65|160|64|168|154|196|144|106|239|194|104|127|74|174|87|208|155|150|237|195|77|219|250|159|178|151|91|223|202|103|167|84|242|214|78|148|146|232|…		KW-0621
127	35	4	UniProt Keywords	Joubert syndrome	0.0053	TCTN2|NPHP1|TMEM67|CEP290	52	68|118|183|235		KW-0979
174	7	2	UniProt Keywords	Senior-Loken syndrome	0.0295	NPHP1|CEP290	52	118|235		KW-0980
183	1367	24	UniProt Keywords	ATP-binding	0.0345	DNAH3|DNAH5|TTLL1|AK7|CAMK4|AK8|AK5|DYNC1H1|CCT8L2|GUK1|NME7|KIF3B|DYRK1A|DAPK1|MYO7A|DNAH10|TTLL8|AK9|MARK3|ACSL1|APAF1|COASY|DNAH11|NEK3	52	243|231|180|70|199|102|166|62|82|120|204|212|242|232|81|115|128|192|121|241|116|201|207|184		KW-0067
189	152	6	UniProt Keywords	Calmodulin-binding	0.0367	IQCG|CAMK4|SPATA17|DAPK1|MYO7A|CFAP221	52	140|199|73|232|81|197		KW-0112
190	203	7	UniProt Keywords	Spermatogenesis	0.0367	IQCG|NPHP1|CCDC87|SPEF2|C9orf117|CFAP69|MORN2	52	140|118|228|117|74|195|129		KW-0744
197	4751	62	UniProt Keywords	Repeat	0.0472	SYT1|EFCAB1|EFCAB6|ALS2|PCDH10|DNAH5|ANK1|PDE11A|ARMC3|LOXHD1|PAM|ARMC4|TTC18|LTBP4|TM6SF1|IFT88|NPHP3|WDR16|XRRA1|LRRC43|ANXA6|PLSCR4|EML6|DYNC1H1|CFAP43|ANK2|RGS22|WDR64|SPATA17|CFAP46|FBXW4|WDR78|TNNC2|ZMYND12|TTC16|OGT|UBXN11|SPAG6|ESPN|FAM154A|VWA3A|CFAP44|MVP|DYNC1I2|DIAPH1|CAPN11|LRRC48|DCDC1|DAPK1|MYO7A|MORN2|DNAH10|LRRC69|EFHC2|PNPLA6|TTC29|PLD5|APAF1|EML5|DNAH11|TTC25|DNAI1	52	193|96|216|217|145|231|190|75|189|125|181|139|110|76|132|101|215|143|71|152|198|112|245|62|97|89|248|163|73|64|185|144|124|104|127|174|87|208|155|237|77|250|151|85|94|84|214|146|232|81|129|115|230|88|188|136|173|116|147|207|220|170		KW-0677
