## Supplementary File 1 for "Evolutionary conservation and divergence of the transcriptional regulation of bivalve shell secretion across life history stages": M2_Lavenderblush_Unirotkeywords_enriched.csv

term id	# background genes	# genes	category	description	FDR value	genes	network.SUID	nodes.SUID	PMID	term name
18	174	52	UniProt Keywords	Ribosomal protein	1.12E-70	RPL18A|RPL19|RPS12|RPS16|RPL8|RPS11|RPS27A|RPL37|RPS23|RPS9|RPL13|RPL15|RPL4|RPS7|RPL7|RPS2|RPL27A|RPL21|RPLP1|RPS3A|RPSA|RPL22|RPS26|RPL5|RPL7A|RPL10A|RPL11|RPS6|RPL13A|RPL24|RPL34|RPS8|RPS14|RPL31|RPL23A|RPS18|RPL17|RPL9|RPL6|RPL10|RPS24|RPL32|RPL23|RPL30|RPS20|RPS13|RPL18|RPLP0|RPL26|RPL27|RPS19|RPS5	32705	32768|32733|32746|32745|32715|32777|32806|32797|32766|32731|32764|32737|32732|32716|32717|32767|32742|32744|32792|32805|32807|32816|32808|32740|32773|32814|32724|32725|32756|32722|32796|32734|32769|32757|32719|32772|32750|32799|32802|32741|32791|32721|32765|32735|32743|32779|32785|32794|32820|32789|32778|32730		KW-0689
64	1713	52	UniProt Keywords	Isopeptide bond	2.66E-24	FBL|RPL18A|RPL19|RPL8|TUBB4A|RPS27A|RPS23|PA2G4|RPS9|UBB|RPL13|EEF2|RPL15|RPL4|EEF1G|HIST2H2AC|TUBB|RPS7|RPS2|RPS3A|RPSA|RAC1|HIST1H2BK|ACTB|WDR5|PDCD11|RPL5|RPL7A|YWHAB|RPL10A|RPL11|RPS6|NOP56|RPL24|RPL34|ALDOA|RPS8|RPS14|RPL23A|RPS18|RPL6|RPL10|RPS24|RPL32|RPL30|RPS20|RPS13|RPL18|NACA|RPLP0|RPL26|RPS5	32705	32798|32768|32733|32715|32771|32806|32766|32727|32731|32774|32764|32728|32737|32732|32747|32763|32784|32716|32767|32805|32807|32782|32787|32786|32759|32723|32740|32773|32762|32814|32724|32725|32749|32722|32796|32770|32734|32769|32719|32772|32802|32741|32791|32721|32735|32743|32779|32785|32812|32794|32820|32730		KW-1017
71	3335	64	UniProt Keywords	Acetylation	1.01E-20	SLC25A3|RPS12|ACOT2|RPS16|ATP5B|RPS11|RPS27A|RPL37|RPS23|TUBA1C|PA2G4|RPS9|RPL13|EEF2|LCLAT1|RPL4|DTX2|EEF1G|HIST2H2AC|EIF5A|TUBB|RPS7|RPL7|RPS2|RPL27A|RPLP1|RPS3A|RPSA|HIST1H2BK|ACTB|WDR5|PDCD11|AHCYL1|RPL5|RPL7A|YWHAB|RPL10A|PRKG1|RPL11|RPS6|NOP56|RPL13A|SUCLG1|RPL24|RPL34|ALDOA|RPS8|ATP5A1|RPL31|RPL23A|RPS18|SELENBP1|RPL9|RPL6|DDC|RPS24|SUCLG2|RPL30|RPS20|RPS13|NACA|RPL27|RPS19|RPS5	32705	32821|32746|32758|32745|32823|32777|32806|32797|32766|32760|32727|32731|32764|32728|32804|32732|32718|32747|32763|32781|32784|32716|32717|32767|32742|32792|32805|32807|32787|32786|32759|32723|32817|32740|32773|32762|32814|32800|32724|32725|32749|32756|32811|32722|32796|32770|32734|32755|32757|32719|32772|32815|32799|32802|32720|32791|32751|32735|32743|32779|32812|32789|32778|32730		KW-0007
100	16	9	UniProt Keywords	Diamond-Blackfan anemia	1.88E-13	RPL15|RPS7|RPS26|RPL5|RPL11|RPS24|RPL26|RPL27|RPS19	32705	32737|32716|32808|32740|32724|32791|32820|32789|32778		KW-1024
112	24	8	UniProt Keywords	rRNA-binding	1.55E-10	RPL8|RPS11|RPL37|RPS9|RPL5|RPL11|RPL23A|RPS18	32705	32715|32777|32797|32731|32740|32724|32719|32772		KW-0699
123	65	8	UniProt Keywords	Citrullination	1.44E-07	RPL19|RPS11|RPL4|HIST2H2AC|RPS2|RPL13A|RPL23A|RPL10	32705	32733|32777|32732|32763|32767|32756|32719|32741		KW-0164
143	959	19	UniProt Keywords	Methylation	3.08E-05	FBL|SLC25A3|RHOQ|RPS11|TUBA1C|EEF2|RPL4|DTX2|HIST2H2AC|KLHDC10|TUBB|RAC1|HIST1H2BK|ACTB|NOP56|HSPA2|ATP5A1|RPL23A|RPS19	32705	32798|32821|32793|32777|32760|32728|32732|32718|32763|32813|32784|32782|32787|32786|32749|32776|32755|32719|32778		KW-0488
144	8066	69	UniProt Keywords	Phosphoprotein	5.00E-05	CKM|FBL|RPL18A|RPL19|SLC25A3|RPS16|ATP5B|TUBB4A|RPS11|RPS27A|RPL37|TUBA1C|PA2G4|RPS9|UBB|MUS81|RPL13|EEF2|RPL15|RPL4|DTX2|HIST2H2AC|TUBB|RPL7|RPS2|RPL27A|RPLP1|RPS3A|RPSA|RPL22|RAC1|RPS26|HIST1H2BK|PDCD11|AHCYL1|RPL5|YWHAB|RPL10A|PRKG1|RPL11|HSD17B8|ALPL|RPS6|NOP56|RPL13A|RPL24|RPL34|HSPA2|ALDOA|RPS8|ATP5A1|RPS14|RPL31|RPL23A|SELENBP1|RPL6|RPS24|RPL32|SUCLG2|RPL23|RPL30|RPS20|RPS13|RPL18|NACA|RPL…	32705	32775|32798|32768|32733|32821|32745|32823|32771|32777|32806|32797|32760|32727|32731|32774|32780|32764|32728|32737|32732|32718|32763|32784|32717|32767|32742|32792|32805|32807|32816|32782|32808|32787|32723|32817|32740|32762|32814|32800|32724|32809|32738|32725|32749|32756|32722|32796|32776|32770|32734|32755|32769|32757|32719|32815|32802|32791|32721|32751|32765|32735|32743|32779|32785|32812|32794|328…		KW-0597
156	136	7	UniProt Keywords	Hydroxylation	2.30E-04	RPL8|RPS23|HIST2H2AC|RPL27A|HIST1H2BK|F10|RPS6	32705	32715|32766|32763|32742|32787|32783|32725		KW-0379
157	661	14	UniProt Keywords	RNA-binding	3.00E-04	FBL|RPL8|RPS11|RPL37|PA2G4|RPS9|EIF5A|RPL7|RPL22|AHCYL1|RPL5|RPL11|RPL23A|RPS18	32705	32798|32715|32777|32797|32727|32731|32781|32717|32816|32817|32740|32724|32719|32772		KW-0694
188	15	3	UniProt Keywords	Elongation factor	0.0017	EEF2|EEF1G|EIF5A	32705	32728|32747|32781		KW-0251
198	4972	45	UniProt Keywords	Cytoplasm	0.0027	CKM|RPS12|RHOQ|RPL8|TUBB4A|RPS27A|RPS23|TUBA1C|PA2G4|RPS9|UBB|EEF2|DTX2|TUBA8|KLHDC10|EIF5A|TUBB|RPS7|RPL21|RPS3A|RPSA|RAC1|RPS26|ACTB|AHCYL1|RPL5|YWHAB|PRKG1|RPL11|NOP56|RPL13A|RPL34|HSPA2|ALDOA|RPS8|DNAH10|RPS18|SELENBP1|RPL6|RPS20|RPL18|NACA|RPLP0|RPL27|TPT1	32705	32775|32746|32793|32715|32771|32806|32766|32760|32727|32731|32774|32728|32718|32754|32813|32781|32784|32716|32744|32805|32807|32782|32808|32786|32817|32740|32762|32800|32724|32749|32756|32796|32776|32770|32734|32753|32772|32815|32802|32743|32785|32812|32794|32789|32752		KW-0963
204	100	5	UniProt Keywords	ADP-ribosylation	0.0033	RPS27A|UBB|EEF2|GLUD2|RAC1	32705	32806|32774|32728|32790|32782		KW-0013
232	338	8	UniProt Keywords	GTP-binding	0.0073	RHOQ|TUBB4A|TUBA1C|EEF2|TUBA8|TUBB|RAC1|SUCLG2	32705	32793|32771|32760|32728|32754|32784|32782|32751		KW-0342
237	6	2	UniProt Keywords	CF(1)	0.0083	ATP5B|ATP5A1	32705	32823|32755		KW-0139
255	8	2	UniProt Keywords	Vacuole	0.0125	YWHAB|ATP6V0B	32705	32762|32788		KW-0926
360	50	3	UniProt Keywords	Hydrogen ion transport	0.0282	ATP5B|ATP5A1|ATP6V0B	32705	32823|32755|32788		KW-0375
388	3799	33	UniProt Keywords	Disease	0.0371	SLC25A3|CTSD|PMPCB|TUBB4A|RPS23|EEF2|RPL15|PHYKPL|TUBB|RPS7|RPL21|RPSA|RAC1|RPS26|ACTB|MT-CO3|RPL5|CTSA|PRKG1|RPL11|ALPL|F10|NOP56|SUCLG1|ALDOA|ATP5A1|SELENBP1|DDC|RPL10|RPS24|RPL26|RPL27|RPS19	32705	32821|32761|32810|32771|32766|32728|32737|32795|32784|32716|32744|32807|32782|32808|32786|32736|32740|32748|32800|32724|32738|32783|32749|32811|32770|32755|32815|32720|32741|32791|32820|32789|32778		KW-9995
