## Supplementary File 1 for "Evolutionary conservation and divergence of the transcriptional regulation of bivalve shell secretion across life history stages": M3_Darkred_Unirotkeywords_enriched.csv

term id	# background genes	# genes	category	description	FDR value	genes	network.SUID	nodes.SUID	term name
27	174	67	UniProt Keywords	Ribosomal protein	2.33E-70	RPL18A|RPL19|RPS12|RPS16|RPL35|RPL8|RPS11|RPS27A|RPL37|RPS3|RPS23|RPS9|RPL13|RPL15|RPL4|RPS15A|RPS7|RPL7|RPS2|RPS21|RPL3|RPL27A|RPL21|RPLP1|RPS17|RPS3A|RPSA|RPL22L1|RPS26|RPL12|RPS27|RPL5|RPL7A|RPL10A|RPL11|RPS6|RPL13A|RPL24|RPL34|RPL14|RPS8|RPS14|RPL31|RPL23A|RPS18|RPL17|RPL9|RPL6|RPL36A|RPL10|RPS24|RPL32|RPL29|RPL35A|RPL23|RPL30|RPS20|RPS13|RPL18|RPLP0|RPL26|RPL36|RPL27|RPS15|RPS19|RPS5|RPS10	19552	19639|19712|19605|19604|19672|19564|19757|19796|19668|19696|19637|19586|19632|19717|19711|19592|19698|19700|19744|19616|19654|19599|19603|19666|19629|19678|19681|19704|19799|19767|19742|19597|19748|19684|19575|19705|19618|19573|19785|19674|19594|19641|19733|19701|19644|19609|19670|19673|19781|19719|19783|19570|19702|19634|19633|19715|19600|19763|19773|19667|19690|19647|19661|19784|19651|19584|195…	KW-0689
50	3335	145	UniProt Keywords	Acetylation	1.73E-46	PYGL|PPIF|SLC25A3|RPS12|DDX39A|GOT2|RPS16|PPAN|NARS|NAT10|EIF4E2|RPL35|SQRDL|IPO5|ALDH2|ATP5B|MAPK3|NNT|SDHA|EIF4A3|RPS11|RPS27A|RPL37|RPS3|CCT5|NVL|OLA1|HPD|RPS23|PRDX3|HSP90B1|PPIB|TUBA1C|PA2G4|RPS9|HSPA4|MAT2A|PPIH|RPL13|EEF2|RPL4|PABPC1|UBA6|DDX10|TCP1|UGDH|PKM|PPP2R1A|KARS|CNDP2|P4HB|PRMT3|EEF1G|HIST2H2AC|ALDH1A3|EIF5A|RPS7|RPL7|RPS2|CS|CTSB|RPS21|RPL3|RPL27A|RPLP1|RPS3A|RPSA|PES1|GTF2E2|ATP…	19552	19754|19562|19691|19605|19566|19765|19604|19590|19608|19752|19593|19672|19686|19803|19764|19694|19585|19735|19615|19578|19757|19796|19668|19696|19656|19724|19571|19740|19637|19761|19685|19708|19623|19707|19586|19739|19606|19588|19632|19582|19711|19727|19611|19776|19762|19731|19669|19778|19734|19689|19706|19636|19723|19631|19680|19768|19698|19700|19744|19568|19628|19616|19654|19599|19666|19678|196…	KW-0007
100	1713	81	UniProt Keywords	Isopeptide bond	3.62E-24	FBL|RPL18A|RPL19|DDX39A|EIF4E2|RPL35|RPL8|TUBB4A|EIF4A3|RPS27A|RPS3|CCT5|NVL|RPS23|PA2G4|RPS9|MAT2A|UBB|RPL13|EEF2|RPL15|RPL4|DDX10|PKM|CUL1|EEF1G|HIST2H2AC|RPS7|RPS2|RPS21|RPL3|RPS17|RPS3A|RPSA|PES1|HIST1H2BK|ACTB|WDR5|GTPBP4|RPL12|DKC1|PDCD11|RPL5|RPL7A|YWHAB|RPL10A|RPL11|RPS6|NOP56|NOP2|HSPD1|EEF1B2|RPL24|RPL34|ALDOA|RPL14|RPS8|DDX17|DDX3X|RPS14|RBM34|RPL23A|RPS18|FTSJ3|RPL6|RPL10|RPS24|RPL32|…	19552	19787|19639|19712|19566|19593|19672|19564|19642|19578|19796|19696|19656|19724|19637|19707|19586|19606|19646|19632|19582|19717|19711|19776|19669|19671|19723|19631|19698|19744|19616|19654|19629|19678|19681|19699|19780|19657|19621|19766|19767|19741|19574|19597|19748|19625|19684|19575|19705|19729|19626|19601|19677|19573|19785|19747|19674|19594|19595|19738|19641|19720|19701|19644|19786|19673|19719|197…	KW-1017
132	16	13	UniProt Keywords	Diamond-Blackfan anemia	2.83E-16	RPL15|RPS7|RPS17|RPS26|RPS27|RPL5|RPL11|RPS24|RPL35A|RPL26|RPL27|RPS19|RPS10	19552	19717|19698|19629|19799|19742|19597|19575|19783|19634|19690|19661|19651|19572	KW-1024
148	1758	64	UniProt Keywords	Nucleotide-binding	3.26E-13	PYGL|NME3|CKM|DRG2|DDX39A|NARS|NAT10|DNAH3|ATP5B|MAPK3|MTIF2|TUBB4A|EIF4A3|CCT5|NVL|CAMK4|OLA1|HSPA4L|ABCE1|HSP90B1|TUBA1C|HSPA4|MAT2A|ARF4|EEF2|HSPA6|DNAH7|UBA6|DDX10|TCP1|CAMK2G|PKM|KARS|ACACB|ABCD4|ACTB|NLRC3|MYLK|GTPBP4|ABCB10|EPRS|MDN1|GNL2|UBE2D1|VARS|HSPD1|LARS|HSPA2|AK4|DDX17|DDX3X|DNAH10|ATP2B1|ATP2C2|ABCF3|SUCLG2|ATP2C1|NEK1|DAPK3|ATP1A1|RAN|DDX6|hCG_401294|NEK3	19552	19754|19807|19749|19580|19566|19608|19752|19688|19694|19585|19756|19642|19578|19656|19724|19664|19571|19755|19653|19685|19623|19739|19606|19563|19582|19806|19746|19611|19776|19762|19750|19669|19734|19790|19596|19657|19759|19777|19766|19770|19802|19792|19630|19648|19726|19601|19703|19753|19682|19595|19738|19612|19643|19760|19769|19610|19693|19589|19718|19665|19627|19658|19652|19779	KW-0547
159	8066	157	UniProt Keywords	Phosphoprotein	2.98E-11	OXCT1|PYGL|CKM|FBL|RPL18A|RPL19|SLC25A3|DDX39A|GOT2|RPS16|PPAN|NARS|NAT10|EIF4E2|RPL35|SQRDL|IPO5|UTP20|ATP5B|MAPK3|MTIF2|TUBB4A|SDHA|EIF4A3|RPS11|RPS27A|RPL37|RPS3|CCT5|NVL|CAMK4|HPD|HSPA4L|ABCE1|PRDX3|HSP90B1|TUBA1C|PA2G4|RPS9|HSPA4|MAT2A|UBB|ARF4|RPL13|EEF2|RPL15|RPL4|PABPC1|UBA6|DDX10|CYC1|TCP1|CAMK2G|UGDH|PKM|KARS|CNDP2|P4HB|PRMT3|HIST2H2AC|ACAA1|RPL7|ACACB|RPS2|RPL3|RPL27A|RPLP1|RPS17|RPS3A…	19552	19675|19754|19749|19787|19639|19712|19691|19566|19765|19604|19590|19608|19752|19593|19672|19686|19803|19660|19694|19585|19756|19642|19615|19578|19757|19796|19668|19696|19656|19724|19664|19740|19755|19653|19761|19685|19623|19707|19586|19739|19606|19646|19563|19632|19582|19717|19711|19727|19611|19776|19714|19762|19750|19731|19669|19734|19689|19706|19636|19631|19613|19700|19790|19744|19654|19599|196…	KW-0597
165	661	34	UniProt Keywords	RNA-binding	2.08E-10	FBL|DDX39A|EIF4E2|IREB2|RPL8|EIF4A3|RPS11|RPL37|RPS3|PA2G4|RPS9|PABPC1|DDX10|EIF5A|RPL7|RPL12|EPRS|TFB1M|EIF3A|DKC1|AHCYL1|RPL5|RPL11|NOP2|DDX17|KIAA0020|DDX3X|NHP2L1|RBM34|RPL23A|RPS18|RPL35A|PABPC4L|DDX6	19552	19787|19566|19593|19709|19564|19578|19757|19668|19696|19707|19586|19727|19776|19768|19700|19767|19802|19622|19679|19741|19687|19597|19575|19626|19595|19721|19738|19791|19720|19701|19644|19634|19774|19658	KW-0694
174	90	13	UniProt Keywords	rRNA processing	1.08E-08	FBL|NAT10|UTP20|EIF4A3|PA2G4|PES1|TFB1M|DKC1|PDCD11|NOP2|DDX17|FTSJ3|NSA2	19552	19787|19752|19660|19578|19707|19699|19622|19741|19574|19626|19595|19786|19645	KW-0698
177	82	12	UniProt Keywords	Ribosome biogenesis	4.09E-08	NVL|PES1|SDAD1|GTPBP4|DKC1|GNL2|MRTO4|NOP56|NOP2|DDX3X|FTSJ3|NSA2	19552	19724|19699|19794|19766|19741|19630|19567|19729|19626|19738|19786|19645	KW-0690
180	24	8	UniProt Keywords	rRNA-binding	7.76E-08	RPL8|RPS11|RPL37|RPS9|RPL5|RPL11|RPL23A|RPS18	19552	19564|19757|19668|19586|19597|19575|19701|19644	KW-0699
185	196	16	UniProt Keywords	Chaperone	1.77E-07	CCT5|HSPA4L|ABCE1|HSP90B1|PPIH|TCP1|P4HB|SEC63|MDN1|DNAJC2|NAP1L4|BTF3|HSPD1|HSPA2|DNAJB5|DNAJB11	19552	19656|19755|19653|19685|19588|19762|19706|19751|19792|19795|19743|19579|19601|19753|19801|19569	KW-0143
189	128	13	UniProt Keywords	Protein biosynthesis	3.86E-07	NARS|EIF4E2|MTIF2|EEF2|KARS|EEF1G|EIF5A|EPRS|EIF3A|VARS|EIF3CL|EEF1B2|LARS	19552	19608|19593|19756|19582|19734|19723|19768|19802|19679|19726|19797|19677|19703	KW-0648
190	65	10	UniProt Keywords	Citrullination	4.56E-07	RPL19|RPS11|RPL4|HIST2H2AC|RPS2|NOP2|RPL13A|RPL23A|FTSJ3|RPL10	19552	19712|19757|19711|19631|19744|19626|19618|19701|19786|19719	KW-0164
195	538	24	UniProt Keywords	Transit peptide	2.26E-06	OXCT1|PPIF|SLC25A3|GOT2|PMPCB|SQRDL|ALDH2|ATP5B|MTIF2|NNT|SDHA|PRDX3|CYC1|GLUD2|ACAA1|ACACB|CS|ATP5C1|ABCB10|TFB1M|ALDH1B1|PDHA1|HSPD1|SUCLG2	19552	19675|19562|19691|19765|19683|19686|19764|19694|19756|19735|19615|19761|19714|19782|19613|19790|19568|19649|19770|19622|19775|19695|19601|19610	KW-0809
203	4972	98	UniProt Keywords	Cytoplasm	8.10E-06	CKM|GAPDHS|DRG2|RPS12|DDX39A|NARS|IREB2|DNAH3|IPO5|RPL8|MAPK3|TUBB4A|EIF4A3|RPS27A|RPS3|CCT5|CAMK4|OLA1|HSPA4L|ABCE1|RPS23|PRDX3|TUBA1C|PA2G4|RPS9|HSPA4|UBB|PPIH|EEF2|DNAH7|PABPC1|TCP1|PKM|PPP2R1A|KARS|CNDP2|PRMT3|ALDH1A3|EIF5A|RPS7|RPS21|RPL3|RPL21|RPS3A|RPSA|RPS26|ACTB|NLRC3|MYLK|RRM2|EPRS|EIF3A|MDN1|DKC1|AHCYL1|RPL5|CTH|YWHAB|UBE2D1|TXN|RPL11|MRTO4|NMT2|DNAJC2|NAP1L4|BTF3|EIF3CL|NOP56|RPL13A|L…	19552	19749|19598|19580|19605|19566|19608|19709|19688|19803|19564|19585|19642|19578|19796|19696|19656|19664|19571|19755|19653|19637|19761|19623|19707|19586|19739|19646|19588|19582|19746|19727|19762|19669|19778|19734|19689|19636|19680|19768|19698|19616|19654|19603|19678|19681|19799|19657|19759|19777|19788|19802|19679|19792|19741|19687|19597|19617|19625|19648|19565|19575|19567|19640|19795|19743|19579|197…	KW-0963
223	959	30	UniProt Keywords	Methylation	7.61E-05	FBL|SLC25A3|GOT2|RPS11|RPS3|TUBA1C|HSPA4|EEF2|HSPA6|RPL4|PABPC1|PKM|CUL1|HIST2H2AC|CS|HIST1H2BK|ACTB|EPRS|SLC25A5|BTF3|NOP56|HSPA2|DDX17|DDX3X|RPL23A|RPL29|RPS19|HIST1H2BO|NAP1L1|RPS10	19552	19787|19691|19765|19757|19696|19623|19739|19582|19806|19711|19727|19669|19671|19631|19568|19780|19657|19802|19663|19579|19729|19753|19595|19738|19701|19702|19651|19614|19728|19572	KW-0488
255	114	9	UniProt Keywords	Translation regulation	2.90E-04	EIF4E2|EIF4A3|RPS3|PA2G4|EPRS|RPL13A|DDX3X|RPL10|DAPK3	19552	19593|19578|19696|19707|19802|19618|19738|19719|19718	KW-0810
256	24	5	UniProt Keywords	Tricarboxylic acid cycle	3.10E-04	SDHA|CS|PDHA1|IDH1|SUCLG2	19552	19615|19568|19695|19737|19610	KW-0816
279	1154	31	UniProt Keywords	Mitochondrion	7.90E-04	OXCT1|PPIF|SLC25A3|GOT2|PMPCB|SQRDL|ALDH2|ATP5B|MTIF2|NNT|SDHA|RPS3|ETNPPL|ABCE1|PRDX3|CYC1|SLC25A41|KARS|GLUD2|ACACB|CS|ATP5C1|ABCB10|TFB1M|SLC25A5|ALDH1B1|PDHA1|HSPD1|AK4|DDX3X|SUCLG2	19552	19675|19562|19691|19765|19683|19686|19764|19694|19756|19735|19615|19696|19713|19653|19761|19714|19798|19734|19782|19790|19568|19649|19770|19622|19663|19775|19695|19601|19682|19738|19610	KW-0496
280	51	6	UniProt Keywords	Translocase	7.90E-04	ATP5B|NNT|ATP2B1|ATP2C2|ATP2C1|ATP1A1	19552	19694|19735|19643|19760|19693|19665	KW-1278
281	15	4	UniProt Keywords	Elongation factor	8.00E-04	EEF2|EEF1G|EIF5A|EEF1B2	19552	19582|19723|19768|19677	KW-0251
282	136	9	UniProt Keywords	Hydroxylation	8.30E-04	DRG2|RPL8|RPS23|PKM|HIST2H2AC|RPL27A|HIST1H2BK|RPS6|HIST1H2BO	19552	19580|19564|19637|19669|19631|19599|19780|19705|19614	KW-0379
297	38	5	UniProt Keywords	Aminoacyl-tRNA synthetase	0.0018	NARS|KARS|EPRS|VARS|LARS	19552	19608|19734|19802|19726|19703	KW-0030
320	129	8	UniProt Keywords	Ligase	0.0029	NARS|UBA6|KARS|ACACB|EPRS|VARS|LARS|SUCLG2	19552	19608|19611|19734|19790|19802|19726|19703|19610	KW-0436
357	50	5	UniProt Keywords	Hydrogen ion transport	0.0052	ATP6V1B1|ATP5B|TCIRG1|ATP6V0C|ATP5C1	19552	19805|19694|19581|19619|19649	KW-0375
383	31	4	UniProt Keywords	Glycolysis	0.0076	GAPDHS|PKM|ENO4|ALDOA	19552	19598|19669|19576|19747	KW-0324
406	569	17	UniProt Keywords	Magnesium	0.009	NME3|OLA1|MAT2A|PKM|MYLK|POLR3A|FAH|IDH1|ATP2B1|ATP2C2|SUCLG2|ATP2C1|NEK1|ATP1A1|RAN|hCG_401294|NEK3	19552	19807|19571|19606|19669|19777|19793|19650|19737|19643|19760|19610|19693|19589|19665|19627|19652|19779	KW-0460
411	34	4	UniProt Keywords	Leukodystrophy	0.0098	TUBB4A|EPRS|POLR3A|HSPD1	19552	19642|19802|19793|19601	KW-1026
549	46	4	UniProt Keywords	Allosteric enzyme	0.0262	PYGL|UGDH|PKM|ACACB	19552	19754|19731|19669|19790	KW-0021
553	47	4	UniProt Keywords	Initiation factor	0.0274	EIF4E2|MTIF2|EIF3A|EIF3CL	19552	19593|19756|19679|19797	KW-0396
558	432	13	UniProt Keywords	Host-virus interaction	0.0282	IPO5|MAPK3|ABCE1|KARS|CUL1|ATP6V0C|RPSA|TAF5|SLC25A5|YWHAB|HSPD1|DDX3X|RAN	19552	19803|19585|19653|19734|19671|19619|19681|19577|19663|19625|19601|19738|19627	KW-0945
560	6	2	UniProt Keywords	CF(1)	0.0288	ATP5B|ATP5C1	19552	19694|19649	KW-0139
561	338	11	UniProt Keywords	GTP-binding	0.0288	DRG2|MTIF2|TUBB4A|TUBA1C|ARF4|EEF2|GTPBP4|GNL2|AK4|SUCLG2|RAN	19552	19580|19756|19642|19623|19563|19582|19766|19630|19682|19610|19627	KW-0342
562	6	2	UniProt Keywords	Phenylalanine catabolism	0.0288	HPD|FAH	19552	19740|19650	KW-0585
563	289	10	UniProt Keywords	Mitochondrion inner membrane	0.0288	SLC25A3|ATP5B|NNT|SDHA|RPS3|CYC1|SLC25A41|ATP5C1|ABCB10|SLC25A5	19552	19691|19694|19735|19615|19696|19714|19798|19649|19770|19663	KW-0999
621	557	15	UniProt Keywords	Oxidoreductase	0.0342	GAPDHS|SQRDL|ALDH2|SDHA|HPD|PRDX3|UGDH|GLUD2|ALDH1A3|AKR1B10|RRM2|ALDH1B1|PDHA1|NOX5|IDH1	19552	19598|19686|19764|19615|19740|19761|19731|19782|19680|19591|19788|19775|19695|19602|19737	KW-0560
646	8	2	UniProt Keywords	Vacuole	0.0398	ATP6V0C|YWHAB	19552	19619|19625	KW-0926
658	171	7	UniProt Keywords	NAD	0.0416	GAPDHS|ALDH2|NNT|UGDH|ALDH1A3|AHCYL1|ALDH1B1	19552	19598|19764|19735|19731|19680|19687|19775	KW-0520
663	3799	64	UniProt Keywords	Disease	0.0428	OXCT1|PYGL|SLC25A3|ATP6V1B1|CTSD|SEC61A1|PMPCB|TUBB4A|NNT|SDHA|TCIRG1|EIF4A3|CAPN5|CCT5|HPD|RPS23|PPIB|EEF2|RPL15|CYC1|PPP2R1A|KARS|P4HB|ALDH1A3|RPS7|RPL21|RPS17|RPSA|GTF2E2|RPS26|ABCD4|ACTB|MYLK|EPRS|RPS27|SEC63|DKC1|RPL5|CTH|POLR3A|CTSA|RPL11|VARS|PDHA1|NOP56|HSPD1|LARS|ALDOA|CECR1|DDX3X|FAH|RPL10|RPS24|DNAJB11|RPL35A|ATP2C1|NEK1|DAPK3|ATP1A1|RPL26|RPL27|RPS19|DDX6|RPS10	19552	19675|19754|19691|19805|19736|19624|19683|19642|19735|19615|19581|19578|19697|19656|19740|19637|19708|19582|19717|19714|19778|19734|19706|19680|19698|19603|19629|19681|19635|19799|19596|19657|19777|19802|19742|19751|19741|19597|19617|19793|19725|19575|19726|19695|19729|19601|19703|19747|19772|19738|19650|19719|19783|19569|19634|19693|19589|19718|19665|19690|19661|19651|19658|19572	KW-9995
667	9	2	UniProt Keywords	Pyruvate	0.0449	PKM|PDHA1	19552	19669|19695	KW-0670
676	60	4	UniProt Keywords	Pyridoxal phosphate	0.046	PYGL|GOT2|ETNPPL|CTH	19552	19754|19765|19713|19617	KW-0663
