## Supplementary File 1 for "Evolutionary conservation and divergence of the transcriptional regulation of bivalve shell secretion across life history stages": M4_Coral2_Unirotkeywords_enriched.csv

term id	# background genes	# genes	category	description	FDR value	genes	network.SUID	nodes.SUID	term name
22	3335	303	UniProt Keywords	Acetylation	3.70E-31	RFC2|AQR|TRIP13|HSD17B10|GPATCH1|ZW10|PSMD5|VCL|ST13|RBX1|SUPT16H|GSTZ1|MTHFD1|APMAP|TBL1X|CORO1A|PSMD7|TGM5|RNASEH2A|PLIN3|CDC37|RAB3D|DNAJC12|PPIF|DDX5|NUP107|USP5|CAP2|RPS12|MLH1|UMPS|APOB|ATIC|CCDC53|DUSP4|CLTA|ACADS|DDX39A|LRP1|HAUS3|PIN1|MTX2|MPDU1|ZC3H14|RPS16|DGCR14|SAFB2|LSM7|MNX1|UBE2M|EXOC4|RPA1|BRD8|EIF2S1|KAT7|RPL35|PSMC1|IPO5|ALDH2|TUBGCP3|MCM4|PSMB1|LIG1|BRD4|HAT1|OSGEPL1|PPAT|CAD|…	1410	1542|1892|2291|2162|1531|1569|1664|1929|2040|1534|2282|1801|2167|1990|2054|2120|1918|1692|1752|1453|2127|1769|2166|1422|1621|2229|2203|1919|1888|1525|1977|1420|1592|2230|1633|2086|1863|1428|1803|2273|1770|2188|1702|1440|1444|2254|2173|1873|1477|1824|1598|1445|1526|1841|1943|1949|1848|2069|2263|1989|2197|1510|1896|1481|1624|1568|1941|2140|2261|1521|1584|1596|2260|1459|2222|2002|1854|1658|1987|1876…	KW-0007
68	174	51	UniProt Keywords	Ribosomal protein	1.22E-20	RPL18A|RPL19|RPS12|RPS16|RPL35|RPL8|RPL37|RPS3|RPS9|RPL13|RPL4|RPS15A|RPS7|RPS21|RPL3|RPL27A|RPL21|RPS17|RPS3A|RPSA|RPL12|RPL10A|RPS6|RPL24|RPL34|RPS29|RPS8|RPS14|RPL31|RPL23A|RPS18|RPL17|RPL9|RPL6|RPL36A|RPL10|RPS24|RPL32|RPL35A|RPL23|RPS13|RPL18|RPLP0|RPL28|RPL26|RPL27|RPS15|RPS19|RPS28|RPS5|RPS10	1410	2124|2220|1888|1444|1949|2076|1734|1971|1656|1467|1540|1439|2196|1897|1482|1667|1669|1465|1953|1956|2265|2181|1984|1648|1611|2266|1442|1472|1563|1978|1474|1893|1940|1744|2048|1548|1605|2085|1694|1689|2262|1593|1934|1668|1965|1494|1608|1480|1625|1655|1645	KW-0689
110	8066	479	UniProt Keywords	Phosphoprotein	1.15E-12	RFC2|GPATCH1|ZW10|AASDH|VCL|ST13|RBX1|CERK|SUPT16H|GSTZ1|MTHFD1|APMAP|TBL1X|NTHL1|ZNF263|CORO1A|DNAJC17|RNASEH2A|PLIN3|CDC37|RAB3D|DBP|RPL18A|AIMP2|DNAJC12|RPL19|DDX5|NUP107|CNOT2|USP5|CAP2|HAND1|TTC1|MLH1|UMPS|APOB|GDA|NUDCD1|DUSP4|CLTA|ACADS|DDX39A|LRP1|SLC22A5|ARMC7|PIN1|SGSM3|FOXA1|ZC3H14|RPS16|DGCR14|CNN1|SAFB2|MNX1|UBE2M|MAP3K10|EXOC4|HGNC:9982|SLC6A11|RPA1|BRD8|ERAL1|AP3B1|IPO8|UNC79|EIF2S…	1410	1542|1531|1569|1852|1929|2040|1534|2180|2282|1801|2167|1990|2054|1762|1576|2120|1746|1752|1453|2127|1769|1938|2124|1710|2166|2220|1621|2229|1859|2203|1919|1530|2023|1525|1977|1420|1924|2006|1633|2086|1863|1428|1803|1979|1597|1770|2270|2218|1440|1444|2254|1657|2173|1477|1824|2139|1598|2271|1959|1445|1526|2268|2004|2240|1681|1841|1629|1712|1675|1943|2053|1949|1851|1848|2069|1758|1509|1989|2197|1564…	KW-0597
141	1713	139	UniProt Keywords	Isopeptide bond	3.80E-09	GPATCH1|SUPT16H|TBL1X|ZNF263|PSMD7|PLIN3|RPL18A|RPL19|DDX5|NFYB|DDX39A|ZC3H14|DGCR14|SAFB2|RPA1|BRD8|KAT7|RPL35|PSMC1|MCM4|RPL8|XRCC1|BRD4|TUBB4A|PSMD3|SUB1|POLB|HNRNPH3|CCAR1|NCOR1|ARHGDIA|RPS3|NVL|ATG3|FANCD2|UBXN7|NFIL3|PCF11|METTL3|DDB1|RPS9|UBE2E1|FASN|UBB|ZNF3|BPTF|TBL2|RPL13|EEF2|HOXB9|ERCC4|RPL4|PRPF3|TYMS|RMI1|RBBP6|HMG20B|PPIL2|DHX15|EPB41L2|RPS7|TAF3|GRM8|INSIG1|NUP50|RPS21|RPL3|RPS17|…	1410	1531|2282|2054|1576|1918|1453|2124|2220|1621|1536|1428|1440|2254|2173|1445|1526|1943|1949|1848|2197|2076|1879|1481|1473|1595|1521|1596|1459|1796|1658|1876|1971|2224|1478|2174|1784|1672|2098|1998|2110|1656|1615|2049|1912|2200|1431|2039|1467|1652|1495|1933|1540|1970|2165|1827|2175|2213|1637|2014|1607|2196|1649|1916|1969|1475|1897|1482|1465|1953|1956|1926|1463|2150|1682|1640|1458|2293|2265|1441|2236…	KW-1017
147	5200	323	UniProt Keywords	Nucleus	6.90E-09	RFC2|AQR|DIMT1|G2E3|RBX1|SUPT16H|PSMD10|TBL1X|NTHL1|ZNF263|DNAJC17|RNASEH2A|DBP|AIMP2|DDX5|FRG1|MYF5|NUP107|CNOT2|HAND1|MLH1|HES1|HOXB7|NUDCD1|NFYB|DUSP4|POLK|DDX39A|LRP1|TCF15|PIN1|FOXA1|ZC3H14|DGCR14|SAFB2|LSM7|MNX1|HGNC:9982|RPA1|BRD8|IPO8|LMO2|EMX1|KAT7|GTF2H4|PSMC1|IPO5|HERC2|UTP6|CUX2|MCM4|PSMB1|GINS1|XRCC1|HIRA|LIG1|BRD4|ASF1B|BARHL1|IFIH1|LHX4|HAT1|CAD|SUB1|POLB|PMS2|HNRNPH3|REXO2|ASCL1|C…	1410	1542|1892|2061|1558|1534|2282|2292|2054|1762|1576|1746|1752|1938|1710|1621|2089|1974|2229|1859|1530|1525|1670|2226|2006|1536|1633|2097|1428|1803|1484|1770|2218|1440|2254|2173|1873|1477|2271|1445|1526|2240|1997|2104|1943|1501|1848|2069|1758|2259|1509|2197|1510|1646|1879|1674|1896|1481|1662|2035|1634|2038|1624|2140|1521|1596|2163|1459|2222|2002|1854|1577|1658|1987|2115|1765|1817|1870|2036|2034|1971…	KW-0539
179	379	48	UniProt Keywords	DNA damage	8.26E-08	RBX1|SUPT16H|NTHL1|MLH1|POLK|RPA1|GTF2H4|HERC2|XRCC1|LIG1|BRD4|POLB|PMS2|MMS22L|RPS3|FANCD2|METTL3|DDB1|MGMT|FEN1|ERCC4|PRIMPOL|RBBP6|INTS3|PNKP|PIF1|ACTR8|XAB2|RTEL1|PARP1|INTS7|MCTS1|ATRX|RPA2|APEX2|MDC1|RAD50|FBXO18|XRCC5|FANCL|TONSL|PSMD14|BRCA1|RAD17|C11orf30|TIMELESS|XRCC3|POLD2	1410	1534|2282|1762|1525|2097|1445|1501|1758|1879|1896|1481|1596|2163|1817|1971|2174|1998|2110|1906|2065|1933|2246|2175|1429|1560|1961|1507|1857|2094|2236|1780|1730|1728|2073|1627|1845|1955|1435|1622|1706|1972|1946|1508|1423|1761|1983|1688|1443	KW-0227
187	3799	245	UniProt Keywords	Disease	1.45E-07	RFC2|TLL1|TRIP13|HSD17B10|VCL|GSTZ1|MTHFD1|TBL1X|GLA|SGCG|CORO1A|TGM5|RNASEH2A|AIMP2|DNAJC12|NAGLU|NUP107|MLH1|UMPS|APOB|CTSD|ATIC|ACADS|LRP1|SLC22A5|MPDU1|ZC3H14|MNX1|ERAL1|AP3B1|NT5E|LMO2|BCO1|DAB2IP|GUCY2C|HAL|GALC|TMEM260|HERC2|GNB5|GINS1|XRCC1|AP2S1|IFIH1|LHX4|TUBB4A|KLKB1|CAD|KIF3C|RAB7A|SLC1A3|TCIRG1|ANK1|PMS2|DHH|ARHGDIA|TXNL4A|TBCK|UPF3B|SEC24D|NBAS|UCHL1|WNT7A|FANCD2|TMPRSS3|NCSTN|HPS3|…	1410	1542|2105|2291|2162|1929|1801|2167|2054|1839|1820|2120|1692|1752|1710|2166|1574|2229|1525|1977|1420|1792|1592|1863|1803|1979|1702|1440|1477|2268|2004|2113|1997|1738|2053|1479|1851|1573|1603|1758|1528|1646|1879|1812|1634|2038|1473|2093|2140|1518|2261|1709|2092|1493|2163|1654|1876|2115|2050|1870|1749|1684|1875|1594|2174|2194|1806|2055|1832|1614|1565|2087|2290|1424|1539|2202|1860|1988|2228|2059|2100…	KW-9995
208	16	11	UniProt Keywords	Diamond-Blackfan anemia	2.60E-07	RPS7|RPS17|TSR2|RPS29|RPS24|RPL35A|RPL26|RPL27|RPS19|RPS28|RPS10	1410	2196|1465|2068|2266|1605|1694|1965|1494|1480|1625|1645	KW-1024
238	1586	120	UniProt Keywords	Hydrolase	1.77E-06	TLL1|AQR|MTHFD1|GLA|NTHL1|RNASEH2A|MEST|DDX5|NAGLU|USP5|CTSD|ATIC|C2orf43|GDA|DUSP4|DDX39A|ALLC|FOLH1|NT5E|GALC|MCM4|PSMB1|IFIH1|KLKB1|CAD|HRASLS|PMS2|REXO2|AMDHD1|DHH|ABHD2|RNPEPL1|DPH7|USP12|UCHL1|OLA1|ADAMTS3|TMPRSS3|METAP1|APEH|PRSS12|UBLCP1|ANPEP|XRCC6BP1|GUSB|HDAC3|ACHE|HINT1|FASN|FEN1|GLB1|MMP14|ERCC4|CASP3|CASP2|METAP1D|DIS3L2|PNKP|UPB1|PPM1A|PIF1|DHX15|GTF2F2|RHBDL1|TOR1A|SYNJ2|PXDNL|PTP…	1410	2105|1892|2167|1839|1762|1752|2161|1621|1574|2203|1792|1592|1793|1924|1633|1428|1741|1712|2113|1573|2197|1510|1634|2093|2140|1976|2163|2222|1871|1654|1581|1663|1529|1748|1875|1644|1747|2194|2289|2154|1832|2056|1880|1777|1860|2234|1829|1988|2049|2065|1928|1466|1933|1781|1782|1886|2146|1560|2191|1755|1961|2014|2079|1760|1968|1726|1533|1830|1899|1693|2094|1902|1881|2071|2102|1513|2158|1728|1778|1833…	KW-0378
255	97	20	UniProt Keywords	DNA replication	3.92E-06	RFC2|SUPT16H|POLK|RPA1|KAT7|MCM4|GINS1|LIG1|POLB|RRM1|FEN1|RMI1|RBBP6|DSCC1|MCMBP|RPA2|RFC1|CDC45|POLD2|MCM3	1410	1542|2282|2097|1445|1943|2197|1646|1896|1596|2235|2065|1827|2175|1952|2201|2073|1544|2209|1443|1535	KW-0235
259	4972	294	UniProt Keywords	Cytoplasm	4.55E-06	ZW10|PDRG1|G2E3|VCL|ST13|RBX1|CERK|GSTZ1|MTHFD1|PSMD10|SGCG|CORO1A|TGM5|DNAJC17|PLIN3|CDC37|AIMP2|DNAJC12|FRG1|CNOT2|RPS12|APOB|RHOQ|NUDCD1|CLTA|DDX39A|LRP1|HAUS3|KATNAL2|PIN1|SGSM3|ZC3H14|SAFB2|AOC2|IPO8|EIF2S1|FOLH1|AVIL|EMX1|KAT7|DAB2IP|EXOC6|PSMC1|TRAF5|AP5M1|IPO5|HERC2|TUBGCP3|PSMB1|RPL8|HSD17B14|IFIH1|TUBB4A|HAT1|FBXL20|CAD|KIF3C|POLB|PRDX5|ANK1|CCAR1|REXO2|COPS3|ARHGDIA|GALM|TBCK|BHMT|COMM…	1410	1569|2237|1558|1929|2040|1534|2180|1801|2167|2292|1820|2120|1692|1746|1453|2127|1710|2166|2089|1859|1888|1420|2279|2006|2086|1428|1803|2273|1797|1770|2270|1440|2173|1718|2240|1841|1712|1675|2104|1943|2053|2294|1848|1917|1704|2069|1758|1989|1510|2076|1511|1634|1473|1624|1587|2140|1518|1596|2260|1493|1796|2222|1987|1876|2149|2050|2009|1765|1870|1971|1749|1684|1478|2288|1875|1644|1828|2211|1923|2055…	KW-0963
312	50	13	UniProt Keywords	Proteasome	6.16E-05	PSMD7|PSMC1|PSMB1|PSMD3|PSMD2|PSMD12|PSMB10|PSMD4|PSMA7|PSMB2|PSMB8|PSME1|PSMD14	1410	1918|1848|1510|1595|2267|1926|1899|1653|2071|2158|1833|1505|1946	KW-0647
319	557	51	UniProt Keywords	Oxidoreductase	1.20E-04	HSD17B10|MTHFD1|DHDH|CYP4F2|CYP26A1|FMO6P|ACADS|AOC2|BCO1|CYP2C9|ENOX1|ALDH2|HSD17B14|DNAJC10|HIBADH|PRDX5|DUS4L|FTH1|TM7SF2|RETSAT|HPGD|RRM1|FASN|PAM|GPD2|MSRA|SCD5|PIPOX|CHDH|CYP2B6|DHRSX|MSRB3|PXDNL|CYB5R3|KMO|DPYD|ALDH18A1|CYP4B1|HSD17B3|GLDC|KDSR|RDH13|GPX5|DHFR|FDXR|CYP2E1|HSD3B2|HSD17B6|SMOX|DHRS3|HAO2	1410	2162|2167|1671|1787|1939|1931|1863|1718|1738|2242|1994|2263|1511|2008|1584|2260|2239|1551|2005|1449|1614|2235|2049|2272|2219|1819|2083|2135|1446|1454|2077|1865|1533|1537|1858|1500|1460|2019|1524|2024|1437|1589|1843|1549|1687|1776|2058|1499|2141|1462|2143	KW-0560
389	129	18	UniProt Keywords	Ligase	0.0015	AASDH|MTHFD1|LIG1|CAD|UBA6|PFAS|KARS|TARSL2|WARS|QRSL1|VARS|CARS|GARS|LARS|ACSM4|PAICS|ACSF2|PCCB	1410	1852|2167|1896|2140|1450|1739|1566|2062|2016|1695|1999|1907|1766|1981|2072|2172|1680|1808	KW-0436
403	1367	93	UniProt Keywords	ATP-binding	0.002	RFC2|AQR|TRIP13|AASDH|XYLB|CERK|MTHFD1|DDX5|MLH1|DDX39A|KATNAL2|SLC22A5|UBE2M|MAP3K10|PSMC1|CLCN3|MCM4|MSH4|LIG1|IFIH1|CAD|KIF3C|NVL|OLA1|TK2|HSP90B1|RRM1|UBE2E1|HSPA6|ADCY6|UBA6|PFAS|PNKP|CSNK1D|KARS|PIF1|FES|DHX15|ACTR8|TARSL2|SRR|GTF2F2|TOR1A|WARS|ACTB|SMC4|RTEL1|MTOR|KIAA1804|ATP8B2|PSTK|QRSL1|HSPA12A|ALDH18A1|PGK1|ATRX|UBE2D1|VARS|KIF3B|MAP3K19|SEPHS1|RAD50|FBXO18|CARS|JAK2|RFC1|GARS|EP400|X…	1410	1542|1892|2291|1852|2033|2180|2167|1621|1525|1428|1797|1979|1824|2139|1848|1488|2197|1840|1896|1634|2140|1518|2224|1644|1424|2184|2235|1615|2297|1691|1450|1739|1560|1754|1566|1961|1789|2014|1507|2062|2064|2079|1968|2016|2150|1753|2094|1764|1512|1714|1811|1695|1686|1460|1705|1728|1915|1999|1742|1631|2129|1955|1435|1907|1470|1544|1766|1757|1622|1903|1981|2258|2117|1579|2072|2172|1571|2189|2231|2207…	KW-0067
404	74	13	UniProt Keywords	Multifunctional enzyme	0.002	GSTZ1|MTHFD1|UMPS|ATIC|FOLH1|CAD|FASN|PAM|PNKP|ALDH18A1|PAICS|HSD3B2|MGAM	1410	1801|2167|1977|1592|1712|2140|2049|2272|1560|1460|2172|2058|1612	KW-0511
429	128	17	UniProt Keywords	Protein biosynthesis	0.0035	AIMP2|EIF2S1|MTIF2|DENR|EEF2|EIF4E1B|KARS|TARSL2|WARS|PSTK|QRSL1|MCTS1|VARS|CARS|GARS|LARS|EIF3M	1410	1710|1841|1585|2060|1652|1900|1566|2062|2016|1811|1695|1730|1999|1907|1766|1981|1732	KW-0648
430	2347	143	UniProt Keywords	Transcription	0.0035	SUPT16H|TBL1X|ZNF263|DNAJC17|DBP|DDX5|MYF5|CNOT2|HAND1|HES1|HOXB7|NFYB|TCF15|FOXA1|SAFB2|MNX1|HGNC:9982|BRD8|KAT7|GTF2H4|CUX2|HIRA|BRD4|ASF1B|BARHL1|LHX4|SUB1|CCAR1|ASCL1|CBFA2T3|NCOR1|COMMD10|PRDM14|RPS3|CNOT11|NR2F6|ZNF653|NFIL3|TAF10|HOXD4|HDAC3|HINT1|ZNF3|BPTF|HOXB9|INSM1|MLXIP|PRIMPOL|UNCX|CCDC101|NEUROG1|PRMT5|NKX2-6|ARID1A|VGLL2|MED14|ZNF121|TGIF1|HMG20B|SOX1|TBX1|RARB|ZNF92|ZNF555|ACTR8|U…	1410	2282|2054|1576|1746|1938|1621|1974|1859|1530|1670|2226|1536|1484|2218|2173|1477|2271|1526|1943|1501|1509|1674|1481|1662|2035|2038|1521|1796|2002|1577|1658|1765|2036|1971|1828|1697|1825|1672|1885|2088|2234|1988|2200|1431|1495|1678|1842|2246|1486|1660|1935|1483|1673|2298|1763|1816|1677|1722|2213|1561|2078|1516|1546|1980|1507|2208|1438|1713|1649|2079|2223|1685|2153|2022|2286|2276|2212|1701|1857|1682…	KW-0804
453	661	51	UniProt Keywords	RNA-binding	0.005	AQR|DIMT1|DNAJC17|DDX5|FRG1|DDX39A|ZC3H14|SAFB2|LSM7|ERAL1|EIF2S1|RPL8|IFIH1|HNRNPH3|RPL37|UPF3B|RPS3|METTL3|RPS9|DIS3L2|PRKRA|EIF4E1B|THOC6|CPSF4L|LIN28B|SYNJ2|UPF2|HNRNPH1|ELAVL4|MTHFSD|RPL12|TIAL1|AHCYL1|NELFE|KIAA0430|DDX3X|PARN|RPL23A|RPS18|DHFR|ENDOU|SNRPE|ILF3|U2SURP|RPL35A|DROSHA|ERI1|NXF1|PABPC4L|RBFOX3|CSDE1	1410	1892|2061|1746|1621|2089|1428|1440|2173|1873|2268|1841|2076|1634|1459|1734|1870|1971|1998|1656|2146|1740|1900|1737|2183|2132|1726|1665|1463|1430|1632|2265|2217|2187|1895|1802|1571|1891|1978|1474|1549|2082|2025|2032|1716|1694|2018|1813|2111|2269|1527|1771	KW-0694
469	640	49	UniProt Keywords	Cell cycle	0.007	ZW10|MLH1|CLTA|HAUS3|PIN1|SGSM3|DAB2IP|MCM4|LIG1|CCAR1|TXNL4A|UHRF2|RPS3|SPC25|FANCD2|CKS1B|INSM1|DIS3L2|TACC1|DSCC1|KNTC1|HMG20B|ACTR8|EPB41L2|NUP43|SMC4|WTAP|MCMBP|CDC16|DCTN1|MCTS1|APEX2|MDC1|RAD50|ECT2|BANP|HELLS|PAFAH1B1|SAC3D1|SEPT4|CDC45|LMLN|BRCA1|ANAPC13|RAD17|ANAPC4|TIMELESS|TXNIP|MCM3	1410	1569|1525|2086|2273|1770|2270|2053|2197|1896|1796|2115|2034|1971|2253|2174|1869|1678|2146|2216|1952|2046|2213|1507|1607|2109|1753|2178|2201|2145|1635|1730|1627|1845|1955|1520|2119|1903|1647|2156|1582|2209|1503|1508|1545|1423|2277|1983|1936|1535	KW-0131
480	141	17	UniProt Keywords	Helicase	0.0075	AQR|DDX5|DDX39A|MCM4|IFIH1|PIF1|DHX15|GTF2F2|RTEL1|ATRX|FBXO18|EP400|XRCC5|HELLS|DDX3X|DHX57|MCM3	1410	1892|1621|1428|2197|1634|1961|2014|2079|2094|1728|1435|1757|1622|1903|1571|2148|1535	KW-0347
481	240	24	UniProt Keywords	Homeobox	0.0075	HOXB7|MNX1|EMX1|CUX2|BARHL1|LHX4|HOXD4|HOXB9|PROP1|UNCX|NKX2-6|TGIF1|HMX2|DLX1|POU3F3|DRGX|PAX7|SHOX|ONECUT3|PAX3|IRX5|HOXC4|NKX1-1|NKX6-3	1410	2226|1477|2104|1509|2035|2038|2088|1495|1676|1486|1673|1722|1685|1613|2125|2013|2275|1785|1452|2114|2215|2090|1543|1954	KW-0371
482	442	37	UniProt Keywords	Lipid metabolism	0.0075	AASDH|APOB|C2orf43|ACADS|CYP2C9|GALC|HSD17B14|HRASLS|RAB7A|ABHD2|TM7SF2|HPGDS|HPGD|ECI1|FASN|SULT1B1|LCLAT1|ARV1|SCD5|MBOAT1|ACAA1|INSIG1|SREBF1|CYB5R3|PNLIP|CPT2|HSD17B3|IDI1|VLDLR|PAFAH1B1|ACSM4|KDSR|ACSF2|FDXR|BRCA1|PAFAH1B2|HSD17B6	1410	1852|1420|1793|1863|2242|1573|1511|1976|2261|1581|2005|1923|1614|1837|2049|1799|2170|1606|2083|1788|1679|1969|1701|1537|1881|2084|1524|1628|1756|1647|2072|1437|1680|1687|1508|2248|1499	KW-0443
487	287	27	UniProt Keywords	Chromatin regulator	0.0077	FOXA1|BRD8|KAT7|HIRA|BRD4|ASF1B|NCOR1|HDAC3|BPTF|CCDC101|PRMT5|ARID1A|HMG20B|ASH2L|CECR2|ARID1B|WDR5|DNMT1|ATRX|OGT|JAK2|EP400|BANP|CABIN1|MYSM1|C11orf30|DAPK3	1410	2218|1526|1943|1674|1481|1662|1658|2234|1431|1660|1483|2298|2213|2223|1964|2286|1682|1458|1728|1724|1470|1757|2119|1800|2152|1761|1547	KW-0156
490	10223	510	UniProt Keywords	Alternative splicing	0.008	RFC2|TLL1|TRIP13|HSD17B10|ZW10|AASDH|XYLB|PSMD5|VCL|CERK|GSTZ1|APMAP|PSMD10|TBL1X|TGM5|CYP4F2|PLIN3|AIMP2|MEST|CYP26A1|DNAJC12|PPIF|DDX5|NUP107|CNOT2|USP5|CAP2|UNC93A|MLH1|UMPS|ATIC|C2orf43|GDA|NUDCD1|DUSP4|POLK|CLTA|DDX39A|LRP1|HAUS3|KATNAL2|SLC22A5|ARMC7|SGSM3|MTX2|MPDU1|FOXA1|ZC3H14|CNN1|ALLC|SAFB2|MNX1|AOC2|EXOC4|SLC6A11|MATN2|BRD8|ERAL1|AP3B1|IPO8|UNC79|CHL1|FOLH1|NT5E|LMO2|AVIL|EMX1|KAT7|DA…	1410	1542|2105|2291|2162|1569|1852|2033|1664|1929|2180|1801|1990|2292|2054|1692|1787|1453|1710|2161|1939|2166|1422|1621|2229|1859|2203|1919|1884|1525|1977|1592|1793|1924|2006|1633|2097|2086|1428|1803|2273|1797|1979|1597|2270|2188|1702|2218|1440|1657|1741|2173|1477|1718|1598|1959|1570|1526|2268|2004|2240|1681|1629|1712|2113|1997|1675|2104|1943|2053|1501|1874|2242|2294|2130|1851|1848|1573|1917|1994|1488…	KW-0025
491	92	13	UniProt Keywords	Steroid metabolism	0.008	APOB|CYP2C9|HSD17B14|TM7SF2|SULT1B1|ARV1|INSIG1|SREBF1|CYB5R3|IDI1|VLDLR|FDXR|HSD17B6	1410	1420|2242|1511|2005|1799|1606|1969|1701|1537|1628|1756|1687|1499	KW-0753
508	148	17	UniProt Keywords	Lyase	0.0103	NTHL1|UMPS|GUCY2C|HAL|POLB|RPS3|FASN|PAM|ADCY6|SRR|PPCDC|APEX2|UROC1|ALDOA|APIP|CBSL|PAICS	1410	1762|1977|1479|1851|1596|1971|2049|2272|1691|2064|1804|1627|1504|1805|1643|2028|2172	KW-0456
509	13	5	UniProt Keywords	Purine biosynthesis	0.0103	MTHFD1|ATIC|PPAT|PFAS|PAICS	1410	2167|1592|1941|1739|2172	KW-0658
513	7	4	UniProt Keywords	Aicardi-Goutieres syndrome	0.0109	RNASEH2A|IFIH1|RNASEH2C|RNASEH2B	1410	1752|1634|1823|1700	KW-0948
536	168	18	UniProt Keywords	NADP	0.014	MTHFD1|DHDH|FMO6P|TM7SF2|RETSAT|FASN|CYP2B6|KMO|APOA1BP|DPYD|ALDH18A1|HSD17B3|KDSR|RDH13|DHFR|FDXR|CYP2E1|DHRS3	1410	2167|1671|1931|2005|1449|2049|1454|1858|1942|1500|1460|1524|1437|1589|1549|1687|1776|1462	KW-0521
558	24	6	UniProt Keywords	rRNA-binding	0.0179	ERAL1|RPL8|RPL37|RPS9|RPL23A|RPS18	1410	2268|2076|1734|1656|1978|1474	KW-0699
570	958	64	UniProt Keywords	Developmental protein	0.0197	TLL1|G2E3|GADD45B|AIMP2|MYF5|CNOT2|HAND1|HOXB7|LRP1|TCF15|FOXA1|CHL1|EMX1|DAB2IP|ASF1B|SLIT1|ASCL1|DHH|SEMA3D|WNT7A|ANPEP|HOXD4|ZNF3|HOXB9|SLCO4C1|LCLAT1|INSM1|UNCX|NEUROG1|NKX2-6|THOC6|TBX1|HMX2|KIAA1598|WTAP|DLX1|POU3F3|TSNAX|DMBT1|SLC22A16|L1CAM|DACH2|DRGX|PAQR7|ZC4H2|PAX7|KIAA1217|SHOX|SEMA5A|PAX3|BANP|HELLS|SNAI2|PAFAH1B1|TAPT1|HOXC4|UNC5C|STMN1|RPL10|NTRK1|RTL1|TIMELESS|TNFAIP2|PRICKLE3	1410	2105|1558|1619|1710|1974|1859|1530|2226|1803|1484|2218|1629|2104|2053|1662|1559|2002|1654|1958|1594|1880|2088|2200|1495|2300|2170|1678|1486|1935|1673|1737|2078|1685|1427|2178|1613|2125|1441|1433|2000|2106|1930|2013|2199|1822|2275|2003|1785|1856|2114|2119|1903|2186|1647|1901|2090|1572|1727|1548|2017|2182|1983|1951|1847	KW-0217
587	121	14	UniProt Keywords	Flavoprotein	0.023	FMO6P|ACADS|DUS4L|RETSAT|GPD2|PIPOX|CHDH|PPCDC|CYB5R3|KMO|DPYD|FDXR|SMOX|HAO2	1410	1931|1863|2239|1449|2219|2135|1446|1804|1537|1858|1500|1687|2141|2143	KW-0285
610	1952	115	UniProt Keywords	DNA-binding	0.0258	ZNF263|DBP|MYF5|HAND1|HES1|HOXB7|NFYB|POLK|TCF15|FOXA1|SAFB2|MNX1|HGNC:9982|RPA1|EMX1|CUX2|MCM4|MSH4|BARHL1|LHX4|SUB1|POLB|ASCL1|NCOR1|PRDM14|UHRF2|RPS3|NR2F6|ZNF653|NFIL3|DDB1|MGMT|HOXD4|ZNF3|HOXB9|TERT|ERCC4|PROP1|INSM1|MLXIP|UNCX|SWAP70|NEUROG1|NKX2-6|ARID1A|DSCC1|ZNF121|TGIF1|PIF1|HMG20B|SOX1|TBX1|RARB|ZNF92|ZNF555|PRDM8|TAF1A|GTF2F2|ASH2L|HMX2|CREB3|H1F0|ARID1B|NFYA|SOX12|SREBF1|DNMT1|RTEL1|…	1410	1576|1938|1974|1530|1670|2226|1536|2097|1484|2218|2173|1477|2271|1445|2104|1509|2197|1840|2035|2038|1521|1596|2002|1658|2036|2034|1971|1697|1825|1672|2110|1906|2088|2200|1495|1485|1933|1676|1678|1842|1486|1768|1935|1673|2298|1952|1677|1722|1961|2213|1561|2078|1516|1546|1980|1438|1713|2079|2223|1685|2153|1911|2286|2276|2212|1701|1458|2094|1613|2125|1441|2236|2264|1930|1728|2073|2013|1627|1491|2275…	KW-0238
611	4	3	UniProt Keywords	Histidine metabolism	0.0258	HAL|AMDHD1|UROC1	1410	1851|1871|1504	KW-0369
612	123	14	UniProt Keywords	Isomerase	0.0258	GSTZ1|PPIF|KATNAL2|PIN1|GALM|HPGDS|PGM2L1|PPIB|ECI1|SRR|APOA1BP|IDI1|TOP3B|HSD3B2	1410	1801|1422|1797|1770|2149|1923|1864|1539|1837|2064|1942|1628|1791|2058	KW-0413
622	38	7	UniProt Keywords	Aminoacyl-tRNA synthetase	0.0289	KARS|TARSL2|WARS|VARS|CARS|GARS|LARS	1410	1566|2062|2016|1999|1907|1766|1981	KW-0030
623	511	38	UniProt Keywords	Protease	0.0289	TLL1|USP5|CTSD|FOLH1|PSMB1|KLKB1|DHH|RNPEPL1|USP12|UCHL1|ADAMTS3|TMPRSS3|METAP1|PRSS12|ANPEP|XRCC6BP1|MMP14|CASP3|CASP2|METAP1D|RHBDL1|PSMB10|CTRB1|PSMA7|XPNPEP2|PSMB2|PSMB8|UCHL3|MIPEP|DPEP1|STAMBP|CAPN3|PSMD14|KY|LMLN|MYSM1|ATXN3|USP27X	1410	2105|2203|1792|1712|1510|2093|1654|1663|1748|1875|1747|2194|2289|1832|1880|1777|1466|1781|1782|1886|1760|1899|1902|2071|2102|2158|1833|1867|1602|1894|2256|1599|1946|1562|1503|2152|2133|1456	KW-0645
645	63	9	UniProt Keywords	Cholesterol metabolism	0.0339	APOB|TM7SF2|ARV1|INSIG1|SREBF1|CYB5R3|IDI1|VLDLR|FDXR	1410	1420|2005|1606|1969|1701|1537|1628|1756|1687	KW-0153
646	415	32	UniProt Keywords	Mental retardation	0.0339	HSD17B10|ZC3H14|HERC2|GNB5|UPF3B|PRSS12|BPTF|ARID1A|PNKP|THOC6|ARID1B|PSMD12|LAGE3|ACTB|MTOR|MED23|L1CAM|ALDH18A1|PCDH19|ATRX|OGT|ZC4H2|VARS|TAF2|VLDLR|IRX5|DDX3X|WDR73|COG6|IMPA1|RPL10|USP27X	1410	2162|1440|1758|1528|1870|1832|1431|2298|1560|1737|2286|1926|1821|2150|1764|2041|2106|1460|1920|1728|1724|1822|1999|2007|1756|2215|1571|1877|1960|1497|1548|1456	KW-0991
676	21	5	UniProt Keywords	Threonine protease	0.0408	PSMB1|PSMB10|PSMA7|PSMB2|PSMB8	1410	1510|1899|2071|2158|1833	KW-0888
