## Supplementary File 1 for "Evolutionary conservation and divergence of the transcriptional regulation of bivalve shell secretion across life history stages": M5_Honeydew_Unirotkeywords_enriched.csv

term id	# background genes	# genes	category	description	FDR value	genes	network.SUID	nodes.SUID	term name
8	3335	548	UniProt Keywords	Acetylation	2.67E-30	FKBP4|MRI1|HSD17B10|LAPTM4A|VCL|ATP5D|ANKRD54|TXN2|EIF3D|PYGL|APMAP|CORO1A|PSMD7|TGM5|DECR1|EIF3E|PYCRL|GSR|OGDH|PPIF|GOSR2|DDX5|LAP3|NFKB1|PDHX|YBX3|SLC25A3|GLI1|TPI1|RPS12|SNX3|EXOC2|SKIV2L2|RARS|APOB|ENO1|SARS|ACOT2|PYROXD1|CAT|AHR|ZC3HAV1|UNG|ACADS|DDX39A|LRP1|MCEE|GOT2|IRF1|CAPNS1|COX6B1|NR1D1|GLTSCR2|PHPT1|SIRT2|SNAP23|TXNDC17|QTRT1|DAD1|DOCK7|NDUFA2|XPO7|PGLS|UBE2M|SESN2|C19orf66|ATP6V1E1|…	37254	38966|37598|39004|38098|38762|38162|37792|38364|39067|37435|37873|38962|38745|37555|38535|37386|37415|38340|37511|37266|37855|37487|38803|38270|37410|37380|38091|38035|38694|38710|37700|38226|38952|38499|37264|37432|37778|38841|38857|38749|38477|38657|37296|37734|38229|37668|38628|37681|37730|37857|38071|38481|38673|37750|38720|38239|39058|38168|39007|37349|37979|38935|38243|37693|37962|39038|375…	KW-0007
21	8066	1025	UniProt Keywords	Phosphoprotein	3.12E-23	FKBP4|FUCA2|CACNG3|SKAP2|CRY1|ISOC2|OTUD5|STK10|MTMR7|OXCT1|SULT2B1|REM1|RALGAPA2|SPG21|DHPS|VCL|ANKRD54|RTCB|EIF3D|PYGL|RSPO4|APMAP|CORO1A|DECR1|EIF3E|CLASRP|PPP1R37|CKM|DBP|RASIP1|RPL18A|PIK3R2|OGDH|CAV2|RPL19|P2RX1|CPD|AKAP10|DDX5|COL1A1|TNFAIP1|LAP3|NFKB1|PDHX|YBX3|SLC25A3|GLI1|TPI1|SNX3|EXOC2|SKIV2L2|ISL1|CRBN|UBE3A|PFKFB4|APOB|SNX17|ENO1|SARS|MFN2|SLC5A9|DOPEY1|ATAD2B|AFTPH|DUSP1|KALRN|CAT|…	37254	38966|37462|39162|37589|38945|37631|38915|38472|37406|37837|38833|38164|38404|38309|38712|38762|37792|38917|39067|37435|37648|37873|38962|38535|37386|37944|39116|37434|37827|37464|38034|37900|37511|38814|39081|38321|37691|37940|37487|37856|38732|38803|38270|37410|37380|38091|38035|38694|37700|38226|38952|38330|38348|38403|37522|37264|37387|37432|37778|37356|37982|37422|37554|38147|37267|38671|387…	KW-0597
28	3799	563	UniProt Keywords	Disease	1.83E-21	COX15|GRN|TLL1|HSD17B10|OXCT1|SULT2B1|TGM6|SPG21|VCL|ARSA|PNPLA3|TXN2|PYGL|SPTLC2|RSPO4|STS|GLA|CORO1A|DHODH|MTFMT|TGM5|PIK3R2|HGF|MPO|P2RX1|GOSR2|COL1A1|SLC25A3|DAO|GLI1|TPI1|COX6A1|SLC44A4|TULP1|SNX3|FIG4|LOX|GRM6|RARS|CRBN|UBE3A|APOB|NDUFS7|SARS|MFN2|WARS2|PYROXD1|EGR2|UNG|ACADS|LRP1|SEC61A1|IRF1|MSTO1|THOC2|C3|COX6B1|PMPCB|SIRT2|ZFYVE26|DOCK7|RAF1|NDUFA10|ATXN10|ARHGEF9|ATP6V1E1|EFR3A|AP3B1|C…	37254	38100|38231|38948|39004|37837|38833|37587|38309|38762|37358|37412|38364|37435|38602|37648|38695|37707|38962|38190|38006|37555|37900|38817|38622|38321|37855|37856|38091|38654|38035|38694|38886|37840|38722|37700|37634|38244|38735|38499|38348|38403|37264|37997|37778|37356|37272|38857|38856|37296|37734|37668|38022|37730|37687|38061|37475|38071|39026|38720|37447|37349|38754|37891|37732|38488|37570|380…	KW-9995
55	4972	672	UniProt Keywords	Cytoplasm	1.47E-17	FKBP4|SKAP2|CRY1|INMT|MRI1|ISOC2|MTMR7|MOGAT2|SULT2B1|TGM6|RALGAPA2|SPG21|VCL|PLA2G3|ANKRD54|RTCB|EIF3D|ACOT8|PSMD10|CORO1A|TGM5|EIF3E|PYCRL|GSR|CKM|RASIP1|GAPDHS|CAV2|AKAP10|TNFAIP1|LAP3|NFKB1|YBX3|GLI1|TPI1|TULP1|RPS12|RARS|CRBN|UBE3A|APOB|SNX17|ENO1|SARS|AFTPH|PYROXD1|KALRN|AHR|ZC3HAV1|DDX39A|LRP1|RIF1|COL21A1|KATNAL2|IRF1|NT5C|MSTO1|SYMPK|CAPNS1|NR1D1|PHPT1|SGSM3|SIRT2|TXNDC17|QTRT1|RAP1B|ZFY…	37254	38966|37589|38945|38831|37598|37631|37406|38110|38833|37587|38404|38309|38762|38988|37792|38917|39067|38388|39159|38962|37555|37386|37415|38340|37434|37464|37285|38814|37940|38732|38803|38270|37380|38035|38694|38722|38710|38499|38348|38403|37264|37387|37432|37778|38147|38857|38671|38477|38657|38229|37668|38457|38397|38608|37730|38772|37687|38598|37857|38481|37750|38183|38720|39058|38168|37814|374…	KW-0963
56	557	137	UniProt Keywords	Oxidoreductase	1.79E-17	HSD17B10|DHODH|DECR1|PYCRL|GSR|CYP4F2|GAPDHS|OGDH|MPO|DAO|LOX|NDUFS7|FMO6P|PYROXD1|CAT|ACADS|ALKBH7|CDO1|SESN2|AOC2|MICAL2|BCO1|CYP27A1|SQRDL|CYP2C9|ALDH2|PHYH|MECR|NDUFS3|CP|SDHA|SORD|SOD1|PGD|ALDH1L1|FTH1|SRD5A1|CYP39A1|TM7SF2|QDPR|AIFM1|FRRS1|DHRS1|SDR9C7|ADH5|HPGD|CYP2A6|GPD1|DCXR|FASN|PAM|ADH1B|PDHB|SDR16C5|PHYHD1|MSRA|CHDH|ME2|IMPDH2|COQ7|ZADH2|CYP2B6|MDH2|GLUD2|OGFOD3|RNLS|ADI1|TMLHE|CYP3A…	37254	39004|38190|38535|37415|38340|37651|37285|37511|38622|38654|38244|37997|38763|38857|38749|37734|37890|37524|37962|37567|38537|37586|38950|37603|38146|38175|38823|38829|38944|38938|38471|37866|38956|37276|39079|37389|37756|39169|37895|38114|39039|38288|37972|38702|38172|38411|39148|38660|37633|38890|39137|38473|38816|37327|37566|38647|37291|37897|37877|38447|38905|38254|38981|37471|37466|37926|375…	KW-0560
79	10223	1186	UniProt Keywords	Alternative splicing	5.39E-15	NDUFAF7|FUCA2|PRSS21|INMT|COX15|MRI1|GRN|TLL1|ISOC2|OTUD5|HSD17B10|MTMR7|ERLEC1|OXCT1|MOGAT2|EPDR1|SULT2B1|TGM6|RALGAPA2|SPG21|DHPS|VCL|ANKRD54|ARSA|PNPLA3|EIF3D|PYGL|RSPO4|APMAP|PSMD10|MTFMT|TGM5|DECR1|PYCRL|GSR|CLASRP|PPP1R37|CYP4F2|HGF|GTPBP10|OGDH|CAV2|CHN2|PPIF|MPO|GOSR2|CPD|DDX5|TNFAIP1|NFKB1|FAM149A|PDHX|YBX3|SLC25A3|GLI1|TPI1|SLC44A4|TULP1|GPLD1|SNX3|UNC93A|CRBN|UBE3A|PFKFB4|SLC11A1|SNX17…	37254	38701|37462|37591|38831|38100|37598|38231|38948|37631|38915|39004|37406|37372|37837|38110|38850|38833|37587|38404|38309|38712|38762|37792|37358|37412|39067|37435|37648|37873|39159|38006|37555|38535|37415|38340|37944|39116|37651|38817|37468|37511|38814|37804|37266|38622|37855|37691|37487|38732|38270|37643|37410|37380|38091|38035|38694|37840|38722|38921|37700|37759|38348|38403|37522|38322|37387|379…	KW-0025
80	538	127	UniProt Keywords	Transit peptide	5.39E-15	NDUFAF7|TIMM21|OXCT1|ATP5D|TXN2|DHODH|MTFMT|DECR1|GSR|OGDH|PPIF|AKAP10|PDHX|SLC25A3|COX6A1|NDUFS7|WARS2|ACOT2|ACADS|MCEE|GOT2|ALKBH7|PMPCB|NDUFA10|PTCD3|COQ3|CYP27A1|NDUFB5|SQRDL|LRPPRC|ALDH2|ATP5B|PHYH|MECR|NDUFS3|GATB|OSGEPL1|AGPS|NNT|SDHA|NDUFA9|MUT|MMAA|GUF1|AIFM1|PDPR|ATP5O|CLPB|NDUFB8|SDHAF2|PDHB|ATP5S|TSFM|MSRA|CYC1|GLS|COX5A|MRPS24|CHDH|ME2|COQ7|PARL|MDH2|GLUD2|GRPEL2|ACAA1|TMLHE|ACACB|CS…	37254	38701|38982|37837|38162|38364|38190|38006|38535|38340|37511|37266|37940|37410|38091|38886|37997|37272|38841|37734|38628|37681|37890|39026|37891|38846|38627|38950|37975|37603|38870|38175|38335|38823|38829|38944|39098|37403|38299|39097|38471|38054|37899|37739|37299|39039|37949|38698|38059|37376|38094|38816|38347|38600|38647|38120|38953|38113|37616|37291|37897|38447|38590|38981|37471|37822|38470|385…	KW-0809
81	1154	213	UniProt Keywords	Mitochondrion	6.24E-15	FKBP4|NDUFAF7|COX15|HSD17B10|TIMM21|OXCT1|ATP5D|TXN2|DHODH|MTFMT|DECR1|GSR|OGDH|PPIF|AKAP10|PDHX|SLC25A3|COX6A1|NDUFS7|MFN2|WARS2|ACOT2|UNG|ACADS|MCEE|GOT2|MSTO1|ALKBH7|COX6B1|PMPCB|QTRT1|RAF1|NDUFA2|NDUFA10|MRPL4|PTCD3|COQ3|HRSP12|PEMT|USP30|CYP27A1|NDUFB5|SQRDL|LRPPRC|VPS13C|ALDH2|ATP5B|UCP1|MECR|NDUFS3|GATB|OSGEPL1|MUL1|NNT|SDHA|VDAC1|FBXO7|MTFP1|NDUFA9|SORD|SOD1|SLC25A38|MUT|LACTB2|RPS3|MMAA|…	37254	38966|38701|38100|39004|38982|37837|38162|38364|38190|38006|38535|38340|37511|37266|37940|37410|38091|38886|37997|37356|37272|38841|37296|37734|38628|37681|37687|37890|38071|39026|38168|38754|37979|37891|37306|38846|38627|37806|38138|37617|38950|37975|37603|38870|38489|38175|38335|37610|38829|38944|39098|37403|39157|39097|38471|39171|38918|38934|38054|37866|38956|37405|37899|37364|37858|37739|372…	KW-0496
92	174	63	UniProt Keywords	Ribosomal protein	6.08E-14	RPL18A|RPL19|RPS12|MRPL4|PTCD3|RPL8|RPS11|RPS27A|RPL37|RPS3|RPS9|RPL13|RPL15|RPL38|RPL4|MRPS24|RPS15A|RPL7|RPS2|RPL3|RPL27A|RPL21|RPS17|RPS3A|RPSA|RPS26|MRPL37|MRPL24|MRPL21|RPL12|RPL39|RPS27|RPL5|RPL7A|RPL10A|RPS6|RPL24|RPS8|MRPS6|RPS14|UBA52|RPL23A|RPS18|RPL17|RPL9|RPL6|MRPL55|RPL36A|RPL10|RPS24|RPL32|GNB2L1|RPS20|MRPL22|RPS25|RPS13|RPL18|RPLP0|RPL26|RPL27|RPS15|RPS19|RPS5	37254	38034|39081|38710|37306|38846|37976|39119|37953|37584|37858|37523|37304|38361|39083|37379|37616|38238|39052|38381|38287|37533|37534|38259|37839|38776|37492|38875|37361|38633|38178|37395|39106|37532|37428|38083|38804|37514|38241|38160|38272|37970|38798|38275|38717|38767|38528|38551|37938|37385|37472|37987|37680|38461|37446|37490|39125|37455|38766|37852|38304|37474|38283|37521	KW-0689
155	11707	1288	UniProt Keywords	Polymorphism	1.52E-09	FKBP4|NDUFAF7|FUCA2|SKAP2|PRSS21|CPA1|INMT|MRI1|GRN|NFE2L3|TLL1|TIMM21|STK10|MTMR7|ERLEC1|OXCT1|MOGAT2|SULT2B1|REM1|TGM6|RALGAPA2|DHPS|VCL|PLA2G3|RTCB|ARSA|PNPLA3|EIF3D|PYGL|RSPO4|TLDC2|APMAP|CORO1A|DHODH|AQP8|MTFMT|TGM5|CPQ|DECR1|EIF3E|PYCRL|GSR|CLASRP|CKM|CYP4F2|RASIP1|PIK3R2|GAPDHS|HGF|GTPBP10|OGDH|CAV2|CHN2|MPO|P2RX1|GOSR2|CPD|AKAP10|DDX5|COL1A1|NFKB1|MANBA|FAM149A|PDHX|YBX3|GLI1|TPI1|SLC44A4…	37254	38966|38701|37462|37589|37591|39110|38831|37598|38231|38674|38948|38982|38472|37406|37372|37837|38110|38833|38164|37587|38404|38712|38762|38988|38917|37358|37412|39067|37435|37648|38136|37873|38962|38190|38143|38006|37555|37477|38535|37386|37415|38340|37944|37434|37651|37464|37900|37285|38817|37468|37511|38814|37804|38622|38321|37855|37691|37940|37487|37856|38270|37802|37643|37410|37380|38035|386…	KW-0621
166	1586	241	UniProt Keywords	Hydrolase	4.73E-09	FUCA2|PRSS21|CPA1|TLL1|OTUD5|MTMR7|PLA2G3|ARSA|PNPLA3|ACOT8|STS|GLA|CPQ|CPD|DDX5|LAP3|MANBA|GPLD1|FIG4|SKIV2L2|PFKFB4|AADAC|CLCA1|TPSG1|MFN2|ACOT2|DUSP1|PLBD1|UNG|DDX39A|NT5C|PHPT1|PMPCB|SIRT2|PGLS|ATP6V1E1|HRSP12|FOLH1|USP30|NT5E|NUDT15|GGH|MMP20|PLCB2|GALC|SIAE|IFIH1|LCT|KYNU|BCHE|UFSP2|KLKB1|ARSB|LSG1|FAM188B|PON3|BTAF1|HEXA|EIF4A3|PSMB6|REN|DNPEP|LACTB2|TATDN1|MMAA|GUF1|DDAH1|OTULIN|OLA1|PDE1…	37254	37462|37591|39110|38948|38915|37406|38988|37358|37412|38388|38695|37707|37477|37691|37487|38803|37802|38921|37634|38952|37522|37727|37481|37909|37356|38841|37267|37951|37296|38229|38772|37750|39026|38720|38243|37570|37806|38496|37617|38018|38406|37795|37324|37969|37413|37552|37501|37310|38186|37639|38394|38925|38501|38048|38920|38845|37326|37930|38450|37721|38491|37664|37364|37678|37739|37299|381…	KW-0378
196	1758	254	UniProt Keywords	Nucleotide-binding	9.87E-08	CRY1|STK10|REM1|RTCB|PYGL|NME3|CKM|GTPBP10|DDX5|SKIV2L2|RARS|PFKFB4|SARS|MFN2|WARS2|ATAD2B|KALRN|DDX39A|KATNAL2|NT5C|RAP1B|RAF1|CUL9|UBE2M|ACLY|DCLK1|DPH6|ARF3|NARS|NT5E|ITPKA|GUCY2C|PSMC1|DNAH3|CLCN3|AARS|ATP5B|SLC27A6|MAPK3|EEF2K|PRKCG|IFIH1|FAM20B|GATB|TUBB4A|PIKFYVE|PRKG2|DNAJC27|MAP3K13|RAB7A|DNAH5|LSG1|PIP5K1B|CHKA|BTAF1|AK7|ABCA10|EIF4A3|ABCA12|MYH15|ATP6V1A|EGFR|MFHAS1|ATM|MMAA|GUF1|NVL|C…	37254	38945|38472|38164|38917|37435|38219|37434|37468|37487|38952|38499|37522|37778|37356|37272|37554|38671|38229|38608|38772|37814|38754|37717|37693|39100|37597|38837|37898|38468|38018|37529|37316|38680|39033|37334|37793|38335|38809|37747|37959|37797|37501|37441|39098|38274|37542|37973|38593|38351|39123|38539|38048|37330|38092|37326|37736|37498|38450|39120|38865|38986|37531|38561|37675|37739|37299|390…	KW-0547
238	168	45	UniProt Keywords	NADP	1.30E-06	DECR1|PYCRL|GSR|FMO6P|PYROXD1|CAT|MICAL2|MECR|NNT|PGD|ALDH1L1|SRD5A1|TM7SF2|QDPR|SDR9C7|CYP2A6|DCXR|FASN|SDR16C5|ZADH2|CYP2B6|MAT2B|GLUD2|RNLS|AKR1B10|HSD11B1|DPYD|DHCR24|CYP2C19|CYBB|NOX5|AASS|SDR39U1|KDSR|AKR1B15|IDH1|RDH13|CRYZ|FAM213B|KCNAB1|POR|CYP2E1|NMRAL1|H6PD|DHRS11	37254	38535|37415|38340|38763|38857|38749|38537|38829|39097|37276|39079|37756|37895|38114|38702|39148|37633|38890|37327|38905|38254|38665|37471|37926|38233|38824|37345|37880|38531|38984|38462|39111|38449|37277|38454|39101|38395|37908|37657|39040|38716|38575|38747|38737|39016	KW-0521
240	305	66	UniProt Keywords	Iron	1.34E-06	CYP4F2|MPO|SLC11A1|NDUFS7|CAT|ALKBH7|NR1D1|CDO1|BCO1|CYP27A1|IREB2|CYP2C9|PHYH|DGCR8|FTH1|CYP39A1|NUBP1|APP|FRRS1|CYP2A6|PHYHD1|CYC1|COX5A|COQ7|CYP2B6|PAPL|OGFOD3|ADI1|TMLHE|CYP3A4|P4HTM|AGMO|CYP1A2|PXDNL|REV3L|RTEL1|SDHC|NDUFS2|CYP17A1|DPYD|CYP2C19|CYP4B1|KDM4A|MOCS1|ADO|CISD1|AOX1|SDHB|FTL|CYBB|POLA1|CYP1A1|PIR|HR|FECH|SUOX|PPP3CB|OGFOD2|CBSL|P4HA2|THAP4|NFU1|JMJD6|CYP2E1|EGLN2|RPEL1	37254	37651|38622|38322|37997|38749|37890|38481|37524|37586|38950|37871|38146|38823|39129|37389|39169|39087|38122|38288|39148|37566|38120|38113|38447|38254|38577|37466|37568|38586|38564|37689|38305|38568|37370|38271|38931|38799|38553|38176|37345|38531|37911|37946|38280|38409|39018|38907|37305|37585|38984|38157|38390|38863|37918|38140|38769|38615|37528|37920|37702|38858|38375|38169|38575|38301|37963	KW-0408
250	334	69	UniProt Keywords	Neurodegeneration	2.78E-06	GRN|HSD17B10|TGM6|SPG21|TXN2|SPTLC2|COX6A1|FIG4|MFN2|EGR2|PMPCB|SIRT2|ZFYVE26|ATXN10|DNAJC13|VPS13C|AARS|SPG11|TRIP4|PRKCG|SLC9A1|RAB7A|FBXO7|HEXA|SOD1|ATM|APP|AIFM1|MFSD8|AP5Z1|EEF2|GBA|KIF1C|ASCC1|SMPD1|WNK1|HNRNPA1|DYNC1H1|VCP|CACNA1G|AP4M1|CACNA1A|ADCK3|PARK2|EPRS|SYNE1|LMNA|ECHS1|ATG5|DAB1|SURF1|PINK1|FTL|ATP6AP2|SQSTM1|INF2|DDHD2|UNC80|REPS1|PPT1|HK1|NDRG1|ERLIN1|SPG20|MME|PARK7|HARS|ATP1A1…	37254	38231|39004|37587|38309|38364|38602|38886|37634|37356|38856|39026|38720|37447|37732|37948|38489|37793|38878|39173|37797|37348|39123|38918|37930|38956|37675|38122|39039|37423|38308|38452|37659|38941|38958|37293|37425|39064|37504|38398|37392|38634|38357|37394|38599|38422|38699|38534|38001|39017|37602|37718|38108|37585|38558|38319|37701|38511|38442|37887|37367|38681|37709|38960|39167|37726|37853|387…	KW-0523
260	442	83	UniProt Keywords	Lipid metabolism	5.05E-06	MOGAT2|SULT2B1|PLA2G3|PNPLA3|SPTLC2|STS|DECR1|APOB|PLBD1|ACADS|C3|ACLY|PRKAB2|PEMT|CYP27A1|PLCB2|CYP2C9|GALC|SLC27A6|MECR|AGPS|RAB7A|CHKA|CYP39A1|TM7SF2|HPGDS|HPGD|ENPP6|DAGLB|FASN|SULT1B1|GBA|SERINC4|LYPLA1|PRKAG1|PLB1|ACAA1|ISYNA1|CYP3A4|ACSL4|ACACB|CYP1A2|GM2A|CYB5R3|HSD11B1|ECHS1|PNLIP|MTMR1|ACADM|DHCR24|CPT2|B4GALT5|SGPL1|HSD17B8|CUBN|HADHA|VLDLR|CERS6|LIPF|ELOVL6|PSAP|DDHD2|PAFAH1B1|ACSM4|K…	37254	38110|38833|38988|37412|38602|38695|38535|37264|37951|37734|37475|39100|38541|38138|38950|37969|38146|37413|38809|38829|38299|39123|38092|39169|37895|38748|38411|38990|38521|38890|38613|37659|38795|38209|38224|37613|38470|38888|38564|37682|37480|38568|38051|38352|38824|38001|37755|37829|38031|37880|37986|38354|38740|37354|37698|38851|38555|39124|39021|38879|37286|38511|38448|38910|37277|37703|389…	KW-0443
266	1973	265	UniProt Keywords	Transport	1.05E-05	CACNG3|TIMM21|LAPTM4A|ATP5D|TXN2|ATP6V1D|AQP8|PIK3R2|P2RX1|GOSR2|SLC25A3|SNX3|EXOC2|SLC11A1|APOB|SNX17|NDUFS7|CLCA1|SLC5A9|DOPEY1|AFTPH|SEC61A1|SLC36A1|GOT2|THOC2|SNAP23|C16orf62|RABGAP1L|NDUFA2|XPO7|NDUFA10|ATP6V1E1|ZFYVE20|SLC6A11|AP3B1|ARF3|RINT1|NDUFB5|SLC3A1|LRPPRC|DNAJC13|DIRC2|SLC16A7|CLCN3|SLC7A5|SLC24A1|ATP5B|KCNH2|ARFGEF1|SLC27A6|ZC3H3|VAMP7|KCNN4|UCP1|NAPA|NDUFS3|VAMP8|SLC9A1|SLC30A9|B…	37254	39162|38982|38098|38162|38364|38075|38143|37900|38321|37855|38091|37700|38226|38322|37264|37387|37997|37481|37982|37422|38147|38022|38261|37681|38061|38239|37786|38392|37979|38935|37891|37570|38744|38780|38834|37898|37350|37975|38154|38870|37948|38978|38249|37334|37863|38800|38335|37482|37696|38809|38976|38010|38179|37610|37910|38944|37577|37348|38547|37516|38938|38471|39123|38493|38048|39171|375…	KW-0813
311	294	58	UniProt Keywords	Lysosome	8.71E-05	GRN|ARSA|GLA|CPQ|MPO|MANBA|PLBD1|SLC36A1|LAMTOR5|GGH|DIRC2|GALC|VAMP7|SIAE|VAMP8|ARSB|RAB7A|VPS33A|HEXA|NAAA|TPCN2|MFSD8|BRI3|GLB1|C12orf66|GBA|SMPD1|RNF13|CTSL|CTSB|UVRAG|ANK2|LRBA|GM2A|AKR1B10|MTOR|LMBRD1|MCOLN2|CTBS|CTSA|RRAGC|CUBN|CTNS|SQSTM1|PRCP|PSAP|TMEM55B|IFI30|CLEC16A|PPT1|MAN2B1|TMEM8A|SYT7|CTSV|NPC2|LDLR|LITAF|TNFAIP3	37254	38231|37358|37707|37477|38622|37802|37951|38261|37601|37795|38978|37413|38010|37552|37577|38501|39123|38877|37930|37833|37484|37423|39152|37816|38093|37659|37293|37525|37931|38258|38211|38929|37440|38051|38233|37620|38933|37936|38968|39086|37600|37698|37933|38319|38751|37286|38050|38405|38777|37367|37465|38286|37957|37966|37576|37902|38383|38184	KW-0458
324	1796	237	UniProt Keywords	Transferase	1.40E-04	NDUFAF7|INMT|STK10|OXCT1|MOGAT2|SULT2B1|TGM6|DHPS|PNPLA3|PYGL|SPTLC2|NME3|MTFMT|TGM5|CKM|UBE3A|PFKFB4|RNF103|KALRN|POLK|EGR2|GOT2|QTRT1|RAF1|CUL9|UBE2M|GFPT2|ACLY|SCLY|COQ3|PEMT|DCLK1|KAT7|ITPKA|POMT2|MIB1|RNF138|HERC2|MAPK3|EEF2K|DPH1|EP300|ILVBL|PRKCG|FAM20B|OSGEPL1|AGPS|MUL1|PIKFYVE|PRKG2|F13A1|MAP3K13|PIP5K1B|B3GAT3|CHKA|ANKIB1|AK7|GALNT1|SULT1C4|BHMT|EGFR|ATM|CAMK4|FLT1|KAT6B|DGKI|PKDCC|HPGD…	37254	38701|38831|38472|37837|38110|38833|37587|38712|37412|37435|38602|38219|38006|37555|37434|38403|37522|38758|38671|37999|38856|37681|38168|38754|37717|37693|38474|39100|38131|38627|38138|37597|37830|37529|37685|38961|38603|38557|37747|37959|38713|38366|38560|37797|37441|37403|38299|39157|37542|37973|39022|38351|37330|38126|38092|37937|37736|38316|39075|38839|37531|37675|39001|37868|38729|37302|378…	KW-0808
339	3633	434	UniProt Keywords	Metal-binding	1.90E-04	CPA1|TLL1|TGM6|PLA2G3|RTCB|ARSA|STS|NME3|TGM5|CPQ|CYP4F2|OGDH|CHN2|MPO|CPD|COL1A1|LAP3|GLI1|ISL1|LOX|CRBN|UBE3A|NDUFS7|ENO1|CLCA1|RNF103|KALRN|CAT|POLK|ZC3HAV1|EGR2|LRP1|MCEE|NT5C|ALKBH7|CAPNS1|NR1D1|PMPCB|SIRT2|QTRT1|CDO1|ZFYVE26|RAF1|TDRD1|CUL9|ZFYVE20|ACLY|AOC2|MICAL2|TRIM45|FOLH1|NT5E|BCO1|CYP27A1|NUDT15|IREB2|CIB2|KAT7|MMP20|PLCB2|CYP2C9|ITGAV|SYT1|KLF3|TRAF5|POMT2|MIB1|RNF138|HERC2|AARS|TRI…	37254	39110|38948|37587|38988|38917|37358|38695|38219|37555|37477|37651|37511|37804|38622|37691|37856|38803|38035|38330|38244|38348|38403|37997|37432|37481|38758|38671|38749|37999|38657|38856|37668|38628|38772|37890|37857|38481|39026|38720|38168|37524|37447|38754|38003|37717|38744|39100|37567|38537|37346|38496|38018|37586|38950|38406|37871|39170|37830|37324|37969|38146|37289|38188|38546|37805|37685|389…	KW-0479
340	171	39	UniProt Keywords	NAD	1.90E-04	HSD17B10|DHPS|GAPDHS|NDUFS7|SIRT2|ALDH2|NDUFS3|NNT|SORD|AIFM1|ADH5|HPGD|GPD1|FASN|ADH1B|SDR16C5|TNKS|ME2|IMPDH2|MDH2|RNLS|SIRT6|ISYNA1|ALDH9A1|CYB5R3|PARP1|NDUFS2|PHGDH|AHCYL1|HSD17B8|ALDH1B1|HADHA|AASS|TRPT1|ALDH7A1|MDH1|HSD3B2|H6PD|HADH	37254	39004|38712|37285|37997|38720|38175|38944|39097|37866|39039|38172|38411|38660|38890|38473|37327|37862|37897|37877|38981|37926|37958|38888|37799|38352|38139|38553|37825|39031|37354|37461|38851|39111|37604|37373|38983|37952|38737|37688	KW-0520
353	128	32	UniProt Keywords	Protein biosynthesis	2.40E-04	EIF3D|MTFMT|EIF3E|RARS|SARS|WARS2|NARS|AARS|GATB|EIF2B2|GUF1|EEF2|TSFM|EEF1G|EIF5A|TARSL2|EIF3B|EPRS|RMND1|EIF3I|EIF6|VARS|EIF3CL|EEF1B2|EIF4B|EARS2|LARS2|EIF2A|HARS|EIF3H|EIF3F|EIF3L	37254	39067|38006|37386|38499|37778|37272|38468|37793|39098|38808|37299|38452|38600|38826|37683|37956|38666|38422|38014|37712|37654|38827|37710|37594|38991|38912|37384|38025|38721|39069|37366|37359	KW-0648
354	53	19	UniProt Keywords	Charcot-Marie-Tooth disease	2.50E-04	COX6A1|FIG4|MFN2|EGR2|AARS|SPG11|RAB7A|AIFM1|DYNC1H1|VCP|LMNA|SURF1|INF2|HK1|NDRG1|MME|HARS|ATP1A1|LITAF	37254	38886|37634|37356|38856|37793|38878|39123|39039|37504|38398|38534|37718|37701|38681|37709|37726|38721|37340|38383	KW-0144
364	289	55	UniProt Keywords	Mitochondrion inner membrane	3.00E-04	ATP5D|DHODH|SLC25A3|COX6A1|NDUFA2|COQ3|CYP27A1|NDUFB5|ATP5B|UCP1|NDUFS3|NNT|SDHA|MTFP1|SLC25A38|RPS3|GUF1|AIFM1|ATP5O|NDUFB8|BCL2L1|ATP5S|CYC1|COX5A|YME1L1|CHDH|SLC25A36|COQ7|PARL|MINOS1|ATP5C1|ABCB10|SDHC|NDUFS2|SLC25A27|CPT2|SLC25A5|SURF1|GHITM|NDUFA8|PINK1|SDHB|NDUFAF5|CYP1A1|MPV17|SLC25A35|FECH|ATP5A1|IMMT|RDH13|SLC25A48|CYP2E1|PHB2|PHB|OXA1L	37254	38162|38190|38091|38886|37979|38627|38950|37975|38335|37610|38944|39097|38471|38934|37405|37858|37299|39039|38698|37376|38187|38347|38120|38113|38220|37291|38540|38447|38590|37436|37571|37928|38799|38553|39084|37986|37819|37718|37733|38420|38108|37305|38433|38390|37280|38076|38140|38951|37548|38395|37990|38575|38835|37424|37470	KW-0999
389	148	34	UniProt Keywords	Lyase	5.20E-04	TPI1|ENO1|SCLY|NPL|GUCY2C|RPS3|ETNPPL|PCBD1|FASN|PAM|PHYKPL|ADCY6|PCK1|SRR|XRCC6|ECHS1|AMD1|CYP17A1|HOGA1|CTH|MOCS1|SGPL1|GLO1|GAD2|HADHA|FAHD1|FECH|DAK|ALDOA|CBSL|ALAD|CCBL1|DERA|CA1	37254	38694|37432|38131|37757|37316|37858|37636|38859|38890|39137|38520|38482|39014|37961|37704|38001|38802|38176|37271|38723|38280|38740|37978|37621|38851|38041|38140|38502|37669|37920|39133|38015|38811|38783	KW-0456
413	24	12	UniProt Keywords	Tricarboxylic acid cycle	7.50E-04	SDHA|PDHB|MDH2|CS|SDHC|SDHB|PDHA1|IDH3B|SUCLG1|IDH1|SUCLG2|MDH1	37254	38471|38816|38981|38444|38799|37305|38099|39054|38210|39101|38007|38983	KW-0816
415	2380	294	UniProt Keywords	Ubl conjugation	7.60E-04	FKBP4|CRY1|RTCB|CORO1A|PSMD7|RPL18A|PIK3R2|OGDH|RPL19|DDX5|NFKB1|GLI1|TPI1|SNX3|SKIV2L2|CRBN|ENO1|MFN2|EGR2|BHLHE41|DDX39A|IRF1|SYMPK|NR1D1|SIRT2|CUL9|ACLY|NDFIP1|NOTCH2|USP30|IREB2|KAT7|KIAA0368|ASUN|PSMC1|KLF3|MIB1|RNF138|HERC2|SLC7A5|AARS|TRIP4|RBM25|SMAD2|RPL8|DGCR8|EP300|PRKCG|IFIH1|SRBD1|SLC9A1|MUL1|VDAC1|SMARCC2|EIF4A3|SOD1|POGZ|RPS27A|EGFR|MFHAS1|NOTCH1|RPS3|PDCD4|NVL|KANSL1L|FLT1|OTULIN|…	37254	38966|38945|38917|38962|38745|38034|37900|37511|39081|37487|38270|38035|38694|37700|38952|38348|37432|37356|38856|37884|38229|37730|38598|38481|38720|37717|39100|37955|38033|37617|37871|37830|38436|38536|38680|38546|38961|38603|38557|37863|37793|39173|38840|38460|37976|39129|38366|37797|37501|39140|37348|39157|39171|38064|38450|38956|37765|37953|37531|38561|38458|37858|38954|39085|39091|37868|389…	KW-0832
440	109	27	UniProt Keywords	FAD	0.001	CRY1|GSR|DAO|FMO6P|PYROXD1|ACADS|NDUFA10|MICAL2|SQRDL|AGPS|SDHA|NDUFA9|AIFM1|CHDH|RNLS|POX2|CYB5R3|DPYD|ACADM|DHCR24|AOX1|CYBB|NOX5|DAK|ACOXL|POR|SMOX	37254	38945|38340|38654|38763|38857|37734|37891|38537|37603|38299|38471|38054|39039|37291|37926|38386|38352|37345|38031|37880|38907|38984|38462|38502|38295|38716|38052	KW-0274
441	103	26	UniProt Keywords	Neuropathy	0.001	SPTLC2|COX6A1|FIG4|MFN2|EGR2|AARS|SPG11|RAB7A|AIFM1|HINT1|WNK1|DYNC1H1|VCP|LMNA|SURF1|MPV17|INF2|HK1|NDRG1|GBE1|MME|HARS|DMXL2|ATP1A1|LITAF|MYH14	37254	38602|38886|37634|37356|38856|37793|38878|39123|39039|38812|37425|37504|38398|38534|37718|37280|37701|38681|37709|37667|37726|38721|38597|37340|38383|37835	KW-0622
442	142	32	UniProt Keywords	Primary mitochondrial disease	0.001	COX15|TXN2|MTFMT|NDUFS7|WARS2|COX6B1|NDUFA10|LRPPRC|SDHA|NDUFA9|AIFM1|TSFM|CYC1|COX5A|COQ7|BOLA3|ADCK3|RMND1|NDUFS2|SURF1|PINK1|PDSS1|PUS1|MGME1|NDUFAF5|PDHA1|MPV17|SUCLG1|TYMP|ATP5A1|NFU1|EARS2	37254	38100|38364|38006|37997|37272|38071|37891|38870|38471|38054|39039|38600|38120|38113|38447|38417|37394|38014|38553|37718|38108|37290|38008|38794|38433|38099|37280|38210|38689|38951|38375|38912	KW-1274
492	866	122	UniProt Keywords	Calcium	0.0019	CACNG3|TLL1|TGM6|PLA2G3|ARSA|STS|TGM5|OGDH|MPO|COL1A1|CLCA1|LRP1|CAPNS1|NCAN|AOC2|FOLH1|AVIL|CIB2|MMP20|THBS1|PLCB2|ITGAV|SYT1|SLC24A1|EEF2K|PRKCG|F13A1|ARSB|VCAN|FSTL4|NRXN2|PON3|FCN3|HMCN1|SCUBE3|NOTCH1|CAMK4|VILL|CACHD1|TPCN2|HPGDS|ITGA2|EDIL3|DAGLB|MELK|TMEM63C|CAPRIN2|NELL1|DCHS1|CLEC4E|HSP90B1|COL3A1|F2|MICU3|CLGN|C10orf107|P4HTM|SUMF2|SYT5|ANXA6|PLSCR4|ANO1|PXDNL|MEGF6|CACNA2D1|CACNA1G|RYR…	37254	39162|38948|37587|38988|37358|38695|37555|37511|38622|37856|37481|37668|37857|37677|37567|38496|38467|39170|37324|38696|37969|37289|38188|38800|37959|37797|39022|38501|38485|37499|38087|38845|38142|38899|37626|38458|39001|38079|38611|37484|38748|38733|39013|38521|37724|38678|37731|37774|38760|38725|39029|37903|38659|37270|37396|38170|37689|38350|37893|38193|37892|38013|37370|37397|39025|37392|387…	KW-0106
501	129	29	UniProt Keywords	Ligase	0.0021	RTCB|RARS|SARS|WARS2|DPH6|NARS|AARS|SLC27A6|GATB|GLUL|UBA6|TARSL2|ACSL4|ACACB|EPRS|ASS1|VARS|SUCLG1|ACSM4|CARNS1|EARS2|NAPRT|LARS2|PCCB|SUCLG2|ACSL1|HARS|ACSS3|ACSF3	37254	38917|38499|37778|37272|38837|38468|37793|38809|39098|38715|37295|37956|37682|37480|38422|37658|38827|38210|38910|38550|38912|37821|37384|38623|38007|38086|38721|38328|38289	KW-0436
502	60	18	UniProt Keywords	Pyridoxal phosphate	0.0021	PYGL|SPTLC2|GOT2|SCLY|KYNU|ETNPPL|FASN|PHYKPL|SHMT1|SRR|TAT|CTH|SGPL1|GAD2|PSAT1|CBSL|CCBL1|AADAT	37254	37435|38602|37681|38131|38186|37636|38890|38520|38029|37961|38909|38723|38740|37621|38030|37920|38015|38331	KW-0663
504	123	28	UniProt Keywords	Fatty acid metabolism	0.0022	DECR1|ACADS|C3|PRKAB2|SLC27A6|MECR|HPGDS|HPGD|FASN|LYPLA1|PRKAG1|ACAA1|ACSL4|ACACB|ECHS1|ACADM|CPT2|HSD17B8|HADHA|ELOVL6|ACSM4|FAM213B|ACSL1|ELOVL7|NDUFAB1|HADH|ACSF3|FADS6	37254	38535|37734|37475|38541|38809|38829|38748|38411|38890|38209|38224|38470|37682|37480|38001|38031|37986|37354|38851|38879|38910|37657|38086|38134|37275|37688|38289|39053	KW-0276
523	74	20	UniProt Keywords	Multifunctional enzyme	0.0027	PFKFB4|FOLH1|LCT|FASN|PAM|ACACB|XRCC6|EPRS|RNGTT|HADHA|SETMAR|AASS|DAK|ERN1|GPHN|EPHX2|HSD3B2|MGAM|H6PD|TNFAIP3	37254	37522|38496|37310|38890|39137|37480|37704|38422|37894|38851|38046|39111|38502|38987|38260|37815|37952|37476|38737|38184	KW-0511
524	16	9	UniProt Keywords	Diamond-Blackfan anemia	0.0027	RPL15|RPS17|RPS26|RPS27|RPL5|RPS24|RPL26|RPL27|RPS19	37254	38361|38259|37492|39106|37532|37472|37852|38304|38283	KW-1024
576	131	28	UniProt Keywords	Motor protein	0.0049	KLC4|DNAH3|DNAH5|MYH15|SLC26A5|KIF5B|MYL1|KIF1C|MYH7|MYO9A|DYNC1H1|MYO1C|TCTE3|DYNLT1|KIF4A|KIF3B|DYNLL1|MYH11|DYNC1I2|MYH8|KIF2A|KIF3A|MYO7A|DNAH10|KIF21B|DNAL1|MYH14|DNAH11	37254	38011|39033|38539|38865|37582|37889|37870|38941|38965|39104|37504|38235|37832|39051|37800|37588|39057|38024|39077|38088|38320|38324|39068|37768|37494|38431|37835|38067	KW-0505
590	1198	156	UniProt Keywords	Cytoskeleton	0.0055	FKBP4|VCL|PLA2G3|CORO1A|KALRN|RIF1|KATNAL2|SYMPK|SIRT2|ZFYVE26|AVIL|KIAA0368|TMOD1|KLC4|SDCBP|DNAH3|MIB1|HERC2|TRIP4|CSPP1|CCDC6|WDR11|TUBB4A|BBS7|CEP70|DNAH5|ANK1|RPS3|CEP164|PLEKHH2|NUBP1|STOM|ERC2|DRC1|SLMAP|RAB8A|TUBA1C|BCL2L1|AURKC|RAC3|KIF5B|ABRA|TNKS|KMT2E|MID1|GNAI2|KIAA1731|LIMCH1|TCP1|TUBA3E|ELMOD3|KIF1C|TACC1|MTSS1|FBF1|PCM1|C10orf107|TUBA8|EML1|FSCN2|TUBB|PTK2|CEP97|EPB41|LRMP|PDLIM7|…	37254	38966|38762|38988|38962|38671|38457|38608|38598|38720|37447|38467|38436|38554|38011|38369|39033|38961|38557|39173|38020|38524|38706|38274|37516|38060|38539|37337|37858|38913|37789|39087|38697|37505|37991|37697|38774|37550|38187|38726|38038|37889|39139|37862|38507|39168|38896|38549|37551|37925|38026|38773|38941|39076|38437|38171|38822|38170|37545|37865|37486|38290|38718|38213|38801|38883|38380|375…	KW-0206
594	631	91	UniProt Keywords	Kinase	0.0056	STK10|NME3|CKM|PFKFB4|KALRN|RAF1|DCLK1|ITPKA|MAPK3|EEF2K|PRKCG|FAM20B|PIKFYVE|PRKG2|MAP3K13|PIP5K1B|CHKA|AK7|EGFR|ATM|CAMK4|FLT1|DGKI|PKDCC|MELK|FN3K|AURKC|BCR|PRKACA|ADCK5|OXSR1|ADRBK1|PRKDC|GAK|MET|PKM|STK25|RIPK4|RPS6KA4|LCK|PTK2|WNK1|RIOK3|MAP4K4|PFKM|DMPK|AK5|FYN|RET|STK31|PIK3R4|TPK1|MYLK|PAK3|MTOR|ADCK3|NME7|CLK2|STK4|PRKG1|MUSK|PINK1|PIK3CD|CASK|CDKL5|CDK14|DAK|AK4|MAST4|GLYCTK|FGFR1|DCLK…	37254	38472|38219|37434|37522|38671|38754|37597|37529|37747|37959|37797|37441|37542|37973|38351|37330|38092|37736|37531|37675|39001|37868|37302|37882|37724|38185|38726|37398|38428|38592|38605|37311|38670|37430|38207|39009|38391|37399|38081|37644|38718|37425|38385|39023|38683|38345|37574|37660|38864|37996|37437|38106|38652|37301|37620|37394|38199|38830|38994|38307|38158|38108|37390|37497|37922|38942|385…	KW-0418
603	120	26	UniProt Keywords	Heme	0.006	CYP4F2|MPO|CAT|NR1D1|CYP27A1|CYP2C9|DGCR8|CYP39A1|FRRS1|CYP2A6|CYC1|COX5A|CYP2B6|CYP3A4|CYP1A2|PXDNL|SDHC|CYP17A1|CYP2C19|CYP4B1|CYBB|CYP1A1|SUOX|CBSL|THAP4|CYP2E1	37254	37651|38622|38749|38481|38950|38146|39129|39169|38288|39148|38120|38113|38254|38564|38568|37370|38799|38176|38531|37911|38984|38390|38769|37920|38858|38575	KW-0349
604	50	15	UniProt Keywords	Hydrogen ion transport	0.006	ATP5D|ATP6V1D|ATP6V1E1|ATP5B|TCIRG1|ATP6V1C2|ATP6V1A|ATP6V0D2|ATP5O|ATP6V1E2|ATP5S|ATP6V0C|ATP5C1|ATP6V1H|ATP5A1	37254	38162|38075|37570|38335|38924|38691|38986|38902|38698|37416|38347|38255|37571|38709|38951	KW-0375
612	24	10	UniProt Keywords	Leigh syndrome	0.0066	COX15|MTFMT|NDUFS7|NDUFA10|LRPPRC|SDHA|NDUFA9|SURF1|NDUFAF5|PDHA1	37254	38100|38006|37997|37891|38870|38471|38054|37718|38433|38099	KW-0431
613	101	23	UniProt Keywords	Peroxisome	0.0066	ACOT8|DAO|CAT|HRSP12|PHYH|AGPS|MUL1|ZADH2|ACAA1|ACSL4|PEX14|ABCD4|SCP2|ECI2|NUDT19|PXMP4|IDH1|PEX5|ACSL1|EPHX2|MVK|SYT7|DNM1L	37254	38388|38654|38749|37806|38823|38299|39157|38905|38470|37682|38456|37760|37695|37647|38222|37656|39101|37875|38086|37815|37981|37957|37859	KW-0576
619	11	7	UniProt Keywords	Schiff base	0.0067	POLK|NPL|TALDO1|AMD1|HOGA1|ALDOA|DERA	37254	37999|37757|37507|38802|37271|37669|38811	KW-0704
631	210	38	UniProt Keywords	Zymogen	0.0076	PRSS21|CPA1|TLL1|CPQ|TPSG1|MMP20|LCT|KLKB1|F13A1|HEXA|PSMB6|REN|ADAMTS3|NAAA|PSMB4|TMPRSS3|GLB1|F2|PLG|CASP3|CASP2|GGT7|CTSL|CTSB|CTRB1|AMD1|CTSA|ADAMTS20|KLK14|PRCP|TMPRSS2|CPVL|MAN2B1|PARK7|ADAMTS12|CTSV|CTRL|FURIN	37254	37591|39110|38948|37477|37909|37324|37310|38925|39022|37930|37721|38491|37599|37833|37722|39044|37816|38659|38640|38580|38582|38221|37931|38258|37780|38802|39086|38927|38819|38751|39096|37794|37465|37853|37382|37966|37761|37842	KW-0865
664	92	21	UniProt Keywords	Steroid metabolism	0.0102	SULT2B1|STS|APOB|CYP27A1|CYP2C9|CYP39A1|TM7SF2|SULT1B1|GBA|CYP3A4|CYP1A2|CYB5R3|HSD11B1|DHCR24|CUBN|VLDLR|ERLIN1|MVK|NPC2|LDLR|DHRS11	37254	38833|38695|37264|38950|38146|39169|37895|38613|37659|38564|38568|38352|38824|37880|37698|38555|38960|37981|37576|37902|39016	KW-0753
724	152	29	UniProt Keywords	Calmodulin-binding	0.015	REM1|ITPKA|KCNN4|EEF2K|SLC9A1|IQGAP1|MYH15|CAMK4|CEP97|EPB41|MYH7|PCNT|RYR1|MYO1C|MYLK|CTH|UBR4|CASK|PHKA2|PPP3CB|MYH11|MYH8|SLC8A1|MYO7A|ATP2B1|SMTNL1|SYT7|USP6|MYH14	37254	38164|37529|38179|37959|37348|38566|38865|39001|38213|38801|38965|38127|38705|38235|38652|38723|38418|37497|37885|38615|38024|38088|39073|39068|38972|38323|37957|38815|37835	KW-0112
743	229	39	UniProt Keywords	EGF-like domain	0.0165	TLL1|LRP1|NCAN|MATN2|NOTCH2|THBS1|LTBP2|SCARF1|NOTCH3|ADAM23|VCAN|TNC|NRXN2|HMCN1|SCUBE3|VWDE|NOTCH1|EDIL3|NELL1|LTBP4|MEGF6|DLL1|MATN1|NOTCH4|CUBN|LRP4|AGRN|VLDLR|STAB2|LRP1B|FAT4|UMOD|RELN|CNTNAP5|TMEM8A|FAT1|MALRD1|LDLR|HMCN2	37254	38948|37668|37677|37407|38033|38696|39117|38095|38752|37414|38485|39166|38087|38899|37626|38527|38458|39013|37774|37741|37397|38339|37351|37769|37698|37381|37809|38555|37988|38620|38430|38810|38631|39093|38286|38144|38490|37902|38196	KW-0245
776	511	73	UniProt Keywords	Protease	0.0199	PRSS21|CPA1|TLL1|OTUD5|CPQ|CPD|LAP3|CLCA1|TPSG1|PMPCB|FOLH1|USP30|MMP20|UFSP2|KLKB1|FAM188B|PSMB6|REN|DNPEP|OTULIN|ADAMTS3|PSMB4|ACE|TMPRSS3|ANPEP|F2|PLG|VCPIP1|CASP3|CASP2|YME1L1|PARL|CTSL|CTSB|XPNPEP3|CNDP1|DPP3|DPP4|LONP1|CTRB1|PREP|PIGK|XPNPEP2|CTSA|ZMPSTE24|PGPEP1L|PITRM1|HMCES|ADAMTS20|KLK14|DPEP1|PRCP|CAPN3|TMPRSS2|CAPN11|F11|CPVL|CYLD|RELN|KY|ASRGL1|USP19|MME|PARK7|ADAMTS12|EIF3F|AGBL2|CT…	37254	37591|39110|38948|38915|37477|37691|38803|37481|37909|39026|38496|37617|37324|38394|38925|38920|37721|38491|37664|38916|37599|37722|39078|39044|38703|38659|38640|38891|38580|38582|38220|38590|37931|38258|38973|38240|37606|38232|38513|37780|37298|38764|38943|39086|39150|38414|38141|38980|38927|38819|38719|38751|38401|39096|38355|38923|37794|39024|38631|38373|38313|39010|37726|37853|37382|37366|373…	KW-0645
800	157	29	UniProt Keywords	Lipid biosynthesis	0.0216	MOGAT2|PNPLA3|ACLY|PRKAB2|PEMT|CYP27A1|MECR|AGPS|CHKA|TM7SF2|HPGDS|FASN|SERINC4|PRKAG1|ISYNA1|ACACB|CYB5R3|DHCR24|B4GALT5|HSD17B8|CERS6|ELOVL6|FAM213B|ELOVL7|PTDSS1|MVK|NDUFAB1|FADS6|AGPAT9	37254	38110|37412|39100|38541|38138|38950|38829|38299|38092|37895|38748|38890|38795|38224|38888|37480|38352|37880|38354|37354|39124|38879|37657|38134|38043|37981|37275|39053|38370	KW-0444
829	80	18	UniProt Keywords	Monooxygenase	0.0239	CYP4F2|FMO6P|MICAL2|CYP27A1|CYP2C9|CYP39A1|CYP2A6|PAM|COQ7|CYP2B6|CYP3A4|CYP1A2|CYP17A1|CYP2C19|CYP4B1|CYP1A1|DBH|CYP2E1	37254	37651|38763|38537|38950|38146|39169|39148|39137|38447|38254|38564|38568|38176|38531|37911|38390|38506|38575	KW-0503
830	20	8	UniProt Keywords	Vitamin C	0.0239	PHYH|PAM|OGFOD3|P4HTM|DBH|OGFOD2|P4HA2|EGLN2	37254	38823|39137|37466|37689|38506|37528|37702|38301	KW-0847
832	534	75	UniProt Keywords	Endosome	0.024	SPG21|TNFAIP1|SNX3|FIG4|SNX17|C16orf62|RABGAP1L|ZFYVE20|NDFIP1|KIAA0368|DNAJC13|CLCN3|VAMP7|VAMP8|PIKFYVE|RAB7A|VPS33A|CLVS2|EGFR|FLT1|APP|FZD7|TMEM184A|AMN|RAB8A|FAM109B|BIN1|OSBPL1A|ACAP2|BAIAP3|NISCH|RNF13|SYT5|WDR91|RET|UVRAG|PIK3R4|ANK2|SDCCAG3|AP4M1|STX7|RUSC1|RAB13|RAP1A|MCOLN2|RAPGEF1|TSPAN15|TLR4|CCDC22|CCDC93|FLOT1|CUBN|SNX2|SQSTM1|TGFBRAP1|TMEM55B|CLEC16A|VPS8|OSBPL9|LAMTOR3|ANKRD13D|G…	37254	38309|38732|37700|37634|37387|37786|38392|38744|37955|38436|37948|37334|38010|37577|37542|39123|38877|37787|37531|37868|38122|37420|39107|38153|38774|39045|37848|38082|37429|38480|37544|37525|37893|37288|38864|38211|37437|38929|38416|38634|37282|38975|39136|37450|37936|38425|39094|38825|37393|37281|37714|37698|38771|38319|39142|38050|38777|37458|38372|37558|37341|39138|37906|38273|38441|38667|375…	KW-0967
833	569	79	UniProt Keywords	Magnesium	0.0242	NME3|LAP3|ENO1|KALRN|POLK|NT5C|ACLY|NUDT15|CIB2|ILVBL|MAP3K13|ABCG8|OLA1|MDP1|HPGDS|ITGA2|HDHD2|GLUL|ATP5S|GAL3ST3|ADCY6|OXSR1|GNAI2|PKM|DCTPP1|STK25|PGP|EYA2|RPS6KA4|SRR|ACSL4|RIOK3|PPM1G|PFKM|DMPK|MYLK|PAK3|FAN1|NME7|ENTPD8|GRIN1|STK4|PPA1|MUSK|PINK1|PDSS1|SELO|POLR2B|FAHD1|SETMAR|STT3A|B3GALNT1|DAK|NUDT19|ACSM4|MAST4|C1GALT1|NT5C3B|IDH1|ATP2B1|PAPD4|ATP2C2|ERN1|NAPRT|BMPR1B|FBP1|GPHN|SUCLG2|AC…	37254	38219|38803|37432|38671|37999|38772|39100|38406|39170|38560|38351|39153|37513|38336|38748|38733|37561|38715|38347|37391|38482|38605|38896|39009|38614|38391|37319|38247|38081|37961|37682|38385|39062|38683|38345|38652|37301|38893|38199|37317|37844|38994|38873|38158|38108|37290|39145|37274|38041|38046|38664|38610|38502|38222|38910|37645|37864|39065|39101|38972|38150|37924|38987|37821|38753|38198|382…	KW-0460
835	31	10	UniProt Keywords	Glycolysis	0.0248	GAPDHS|OGDH|TPI1|ENO1|PKM|PFKM|BPGM|ALDOA|HK1|GPI	37254	37285|37511|38694|37432|39009|38683|37779|37669|38681|37454	KW-0324
836	123	24	UniProt Keywords	Isomerase	0.0248	FKBP4|MRI1|PPIF|TPI1|MCEE|KATNAL2|GALM|MUT|FUOM|HPGDS|PPIH|P4HB|ISYNA1|SRR|HYI|PUS1|ECI2|BPGM|FKBP2|FKBP1A|GPI|FKBP9|HSD3B2|RPEL1	37254	38966|37598|37266|38694|38628|38608|38997|37899|38062|38748|38928|38112|38888|37961|38768|38008|37647|37779|37916|38040|37454|38676|37952|37963	KW-0413
844	49	13	UniProt Keywords	Coated pit	0.0254	LRP1|APP|AMN|SGIP1|CUBN|VLDLR|FCHSD2|REPS1|SNAP91|CLTCL1|AP1S2|DNM1L|LDLR	37254	37668|38122|38153|37596|37698|38555|38565|37887|38285|37776|38466|37859|37902	KW-0168
853	75	17	UniProt Keywords	Glycosidase	0.0259	FUCA2|GLA|MANBA|GALC|LCT|HEXA|GLB1|GBA|HEXDC|SMPD1|AMY2B|MGEA5|MAN1A1|CTBS|MAN2B1|MGAM|MAN2C1	37254	37462|37707|37802|37413|37310|37930|37816|37659|38292|37293|38730|37836|37283|38968|37465|37476|37609	KW-0326
861	16	7	UniProt Keywords	Cobalt	0.0265	MCEE|MUT|LMBRD1|CUBN|DAK|MAN2C1|RPEL1	37254	38628|37899|38933|37698|38502|37609|37963	KW-0170
878	32	10	UniProt Keywords	Dynein	0.0276	DNAH3|DNAH5|DYNC1H1|TCTE3|DYNLT1|DYNLL1|DYNC1I2|DNAH10|DNAL1|DNAH11	37254	39033|38539|37504|37832|39051|39057|39077|37768|38431|38067	KW-0243
886	38	11	UniProt Keywords	Aminoacyl-tRNA synthetase	0.0283	RARS|SARS|WARS2|NARS|AARS|TARSL2|EPRS|VARS|EARS2|LARS2|HARS	37254	38499|37778|37272|38468|37793|37956|38422|38827|38912|37384|38721	KW-0030
911	12	6	UniProt Keywords	Usher syndrome	0.0303	CIB2|GPR98|MYO7A|HARS|USH1G|PDZD7	37254	39170|37318|39068|38721|38111|38779	KW-0836
927	33	10	UniProt Keywords	Hereditary hemolytic anemia	0.0316	TPI1|KCNN4|ANK1|ACSL4|EPB41|BPGM|ALDOA|GPI|SLC2A1|SPTB	37254	38694|38179|37337|37682|38801|37779|37669|37454|38796|37417	KW-0360
928	275	43	UniProt Keywords	Microtubule	0.0316	FKBP4|KATNAL2|SIRT2|KLC4|DNAH3|CSPP1|TUBB4A|DNAH5|TUBA1C|KIF5B|MID1|TUBA3E|KIF1C|TUBA8|EML1|TUBB|DYNC1H1|PCNT|MACF1|CEP170|TCTE3|DYNLT1|RUSC1|KIF4A|KIF3B|SPRY2|DYNLL1|DYNC1I2|PAFAH1B1|KIF2A|CEP162|KIF3A|DNAH10|CYLD|NDRG1|KIF21B|CLASP2|DNAL1|LRRC49|TPPP3|TPGS2|DNAH11|MTUS2	37254	38966|38608|38720|38011|39033|38020|38274|38539|37550|37889|39168|38026|38941|37545|37865|38290|37504|38127|37510|38789|37832|39051|38975|37800|37588|37921|39057|39077|38448|38320|38291|38324|37768|39024|37709|37494|37539|38431|38518|38914|37788|38067|38306	KW-0493
936	1713	203	UniProt Keywords	Isopeptide bond	0.0332	FKBP4|CRY1|RTCB|PSMD7|RPL18A|OGDH|RPL19|DDX5|NFKB1|GLI1|TPI1|SNX3|SKIV2L2|ENO1|BHLHE41|DDX39A|IRF1|SYMPK|ACLY|USP30|KAT7|KIAA0368|ASUN|PSMC1|KLF3|SLC7A5|TRIP4|RBM25|RPL8|DGCR8|EP300|SRBD1|TUBB4A|MUL1|VDAC1|SMARCC2|EIF4A3|POGZ|RPS27A|EGFR|NOTCH1|RPS3|NVL|KANSL1L|APP|XPC|KAT6B|AIFM1|SPRTN|RPN1|UTP15|KMT2D|PELP1|PA2G4|RPS9|FASN|UBB|KIF5B|RPL13|EEF2|RPL15|RPL38|RPL4|ZMIZ2|PRPF3|SUZ12|SSR4|SOBP|BBX|PK…	37254	38966|38945|38917|38745|38034|37511|39081|37487|38270|38035|38694|37700|38952|37432|37884|38229|37730|38598|39100|37617|37830|38436|38536|38680|38546|37863|39173|38840|37976|39129|38366|39140|38274|39157|39171|38064|38450|37765|37953|37531|38458|37858|39085|39091|38122|38885|38729|39039|37983|38996|37766|37772|37927|38806|37523|38890|37796|37889|37304|38452|38361|39083|37379|38868|38791|37371|383…	KW-1017
961	46	12	UniProt Keywords	Allosteric enzyme	0.0354	PYGL|PDE11A|PKM|ME2|SRR|ACACB|PFKM|PAK3|PRKG1|ALAD|HK1|FBP1	37254	37435|38563|39009|37897|37961|37480|38683|37301|38307|39133|38681|38198	KW-0021
962	107	21	UniProt Keywords	Electron transport	0.0354	TXN2|NDUFS7|NDUFA2|NDUFA10|NDUFB5|NDUFS3|SDHA|NDUFA9|FRRS1|NDUFB8|CYC1|ETFB|SDHC|NDUFS2|NDUFA8|TXN|SDHB|CYBB|GLRX|NOX5|NDUFAB1	37254	38364|37997|37979|37891|37975|38944|38471|38054|38288|37376|38120|38234|38799|38553|38420|38439|37305|38984|38009|38462|37275	KW-0249
963	59	14	UniProt Keywords	Iron-sulfur	0.0357	NDUFS7|IREB2|NUBP1|REV3L|RTEL1|NDUFS2|DPYD|MOCS1|CISD1|AOX1|SDHB|POLA1|FECH|NFU1	37254	37997|37871|39087|38271|38931|38553|37345|38280|39018|38907|37305|38157|38140|38375	KW-0411
996	47	12	UniProt Keywords	Initiation factor	0.0395	EIF3D|EIF3E|EIF2B2|EIF3B|EIF3I|EIF6|EIF3CL|EIF4B|EIF2A|EIF3H|EIF3F|EIF3L	37254	39067|37386|38808|38666|37712|37654|37710|38991|38025|39069|37366|37359	KW-0396
1005	1129	139	UniProt Keywords	Endoplasmic reticulum	0.0406	ERLEC1|MOGAT2|SULT2B1|ARSA|SPTLC2|STS|CPQ|CYP4F2|GOSR2|TMEM97|GRM6|AADAC|FMO6P|RNF103|SEC61A1|DAD1|PEMT|CHI3L1|RINT1|KIAA0368|SDCBP|THBS1|CYP2C9|GUCY2C|POMT2|VAMP7|SLC9A1|SLC30A9|UFSP2|SSR3|LSG1|UBXN4|SRD5A1|CYP39A1|EGFR|TM7SF2|TXNDC16|TMPRSS3|SSR2|RPN1|GRIA2|HSP90B1|CYP2A6|GHDC|CES3|SDR16C5|GLUL|VCPIP1|PIGS|SSR4|CYP2B6|CLGN|P4HB|SYNE3|EIF5A|CYP3A4|PSMF1|ACSL4|CERKL|RNF13|P4HTM|AGMO|SUMF2|CYP1A2|…	37254	37372|38110|38833|37358|38602|38695|37477|37651|37855|38663|38735|37727|38763|38758|38022|39007|38138|37879|37350|38436|38369|38696|38146|37316|37685|38010|37348|38547|38394|38465|38048|37623|37756|39169|37531|37895|37878|39044|38119|38996|39127|39029|39148|38503|38358|37327|38715|38891|38821|38325|38254|37396|38112|38248|37683|38564|37328|37682|39036|37525|37689|38305|38350|38568|38998|38345|375…	KW-0256
1007	5	4	UniProt Keywords	Gangliosidosis	0.0408	HEXA|GLB1|GM2A|PSAP	37254	37930|37816|38051|37286	KW-0331
1026	24	8	UniProt Keywords	rRNA-binding	0.043	PTCD3|RPL8|RPS11|RPL37|RPS9|RPL5|RPL23A|RPS18	37254	38846|37976|39119|37584|37523|37532|38798|38275	KW-0699
1037	36	10	UniProt Keywords	Carboxypeptidase	0.0449	CPA1|CPQ|CPD|FOLH1|ACE|CNDP1|CTSA|PRCP|CPVL|AGBL2	37254	39110|37477|37691|38496|39078|38240|39086|38751|37794|37357	KW-0121
1038	227	36	UniProt Keywords	Deafness	0.0449	HGF|SLC44A4|RAF1|CIB2|KCNH2|PHYH|SLC9A1|TNC|AIFM1|TMPRSS3|DCHS1|LOXHD1|SLC26A5|SLC17A8|MET|ELMOD3|ACSL4|MSRB3|ACTB|LONP1|FLNA|ESPN|TECTA|FAT4|SNAI2|DIAPH1|GPR98|GPSM2|MYO7A|LARS2|HARS|DMXL2|MYH14|USH1G|PDZD7|FAM65B	37254	38817|37840|38754|39170|37482|38823|37348|39166|39039|39044|38760|38023|37582|37355|38207|38773|37682|38693|38057|38513|39144|38167|39011|38430|38085|38359|37318|37861|39068|37384|38721|38597|37835|38111|38779|38616	KW-0209
1039	55	13	UniProt Keywords	S-nitrosylation	0.0449	PPIF|NFKB1|DDAH1|CASP3|SRR|RYR1|PARK2|XIAP|HDAC1|TXN|IKBKB|HIF1A|DNM1L	37254	37266|38270|38133|38580|37961|38705|38599|38579|38606|38439|37489|38492|37859	KW-0702
1040	187	31	UniProt Keywords	Epilepsy	0.0449	GOSR2|SARS|DOCK7|ARHGEF9|GABBR2|AARS|KCNC1|ATP6V1A|GUF1|CSTB|CLPB|TSC1|SCN1A|MDH2|EML1|CACNA1A|MTOR|CHRNB2|SCN2A|VARS|ATP6AP2|CDKL5|KCNQ3|SUOX|TNRC6A|DIAPH1|ALDH7A1|RELN|SLC13A5|SLC2A1|KCNA2	37254	37855|37778|37349|38488|39072|37793|37402|38986|37299|37622|38059|37624|38343|38981|37865|38357|37620|38692|38688|38827|38558|37922|37581|38769|37278|38359|37373|38631|38963|38796|38284	KW-0887
1041	126	23	UniProt Keywords	Mitochondrion outer membrane	0.0449	MFN2|MSTO1|QTRT1|USP30|VPS13C|MUL1|VDAC1|BAX|BCL2L1|MLXIP|GBAS|ACSL4|DMPK|CYB5R3|MTOR|MARC1|FAM210B|CISD1|PINK1|DDX3X|HK1|ACSL1|DNM1L	37254	37356|37687|38168|37617|38489|39157|39171|38191|38187|37711|38526|37682|38345|38352|37620|39090|38303|39018|38108|38379|38681|38086|37859	KW-1000
1079	25	8	UniProt Keywords	Amino-acid biosynthesis	0.0486	MRI1|PYCRL|ADI1|PHGDH|CTH|ASS1|PSAT1|CBSL	37254	37598|37415|37568|37825|38723|37658|38030|37920	KW-0028
1088	37	10	UniProt Keywords	4Fe-4S	0.0499	NDUFS7|IREB2|NUBP1|REV3L|RTEL1|NDUFS2|DPYD|MOCS1|SDHB|POLA1	37254	37997|37871|39087|38271|38931|38553|37345|38280|37305|38157	KW-0004
